# The Primate Major Histocompatibility Complex: A Case Study of Gene Family Evolution

**DOI:** 10.1101/2024.09.16.613318

**Authors:** Alyssa Lyn Fortier, Jonathan K. Pritchard

**Author notes:** For correspondence (ALF); (JKP).

## Abstract

Gene families are groups of evolutionarily-related genes. One large gene family that has experienced rapid evolution lies within the Major Histocompatibility Complex (MHC), whose proteins serve critical roles in innate and adaptive immunity. Across the ∼60 million year history of the primates, some MHC genes have turned over completely, some have changed function, some have converged in function, and others have remained essentially unchanged. Past work has typically focused on identifying MHC alleles within particular species or comparing gene content, but more work is needed to understand the overall evolution of the gene family across species. Thus, despite the immunologic importance of the MHC and its peculiar evolutionary history, we lack a complete picture of MHC evolution in the primates. We readdress this question using sequences from dozens of MHC genes and pseudogenes spanning the entire primate order, building a comprehensive set of gene and allele trees with modern methods. Overall, we find that the Class I gene subfamily is evolving much more quickly than the Class II gene subfamily, with the exception of the Class II MHC-DRB genes. We also pay special attention to the often-ignored pseudogenes, which we use to reconstruct different events in the evolution of the Class I region. We find that despite the shared function of the MHC across species, different species employ different genes, haplotypes, and patterns of variation to achieve a successful immune response. Our trees and extensive literature review represent the most comprehensive look into primate MHC evolution to date.
