## Supplementary material for "The Primate Major Histocompatibility Complex: A Case Study of Gene Family Evolution": Figure 1-Source Data 1

species	gene	count	frequency	role	references
Human	F	1	Fixed	Nonclassical	Shiina (2017), Otting (2020) "Evolution of...", Kulski (2021), Zhou (2024)
Human	V	1	Fixed	Pseudogene	Shiina (2017), Kulski (2021), Zhou (2024)
Human	P	1	Fixed	Pseudogene	Shiina (2017), Robinson (2024), Barker (2023), Kulski (2021), Zhou (2024)
Human	G	1	Fixed	Nonclassical	Shiina (2017), Heijmans (2020), Kulski (2021), Zhou (2024)
Human	H	1	Unfixed	Dual	Shiina (2017), Robinson (2024), Barker (2023), Paganini (2019), Hubert (2022), Liao (2023), Kulski (2022), Zhou (2024), Kulski (2021)
Human	T	1	Unfixed	Pseudogene	Shiina (2017), Robinson (2024), Barker (2023), Kulski (2022), Kulski (2021), Zhou (2024)
Human	K	1	Unfixed	Pseudogene	Shiina (2017), Robinson (2024), Barker (2023), Liao (2023), Kulski (2022), Kulski (2021), Zhou (2024)
Human	U	1	Unfixed	Pseudogene	Shiina (2017), Robinson (2024), Barker (2023), Liao (2023), Kulski (2021), Zhou (2024)
Human	A	1	Fixed	Classical	Shiina (2017), Adams (2001) "Species-specific...", Liao (2023), Zhou (2024), Kulski (2021)
Human	W	1	Unfixed	Pseudogene	Shiina (2017), Robinson (2024), Barker (2023), Liao (2023), Zhou (2024), Kulski (2021)
Human	Y	1	Unfixed	Pseudogene	Alexandrov (2023), Zhou (2024), Wroblewski (2019), Liao (2023)
Human	OLI	1	Unfixed	Pseudogene	Alexandrov (2023), Wroblewski (2019), Liao (2023), Zhou (2024)
Human	J	1	Fixed	Pseudogene	Shiina (2017), Liao (2023), Zhou (2024), Kulski (2021)
Human	L	1	Fixed	Pseudogene	Shiina (2017), Robinson (2024), Barker (2023), Zhou (2024)
Human	N	1	Fixed	Pseudogene	Shiina (2017), Robinson (2024), Barker (2023), Zhou (2024)
Human	E	1	Fixed	Nonclassical	Shiina (2017), Heijmans (2020), Zhou (2024)
Human	C	1	Fixed	Classical	Shiina (2017), Heijmans (2020), Zhou (2024)
Human	B	1	Fixed	Classical	Shiina (2017), Heijmans (2020), Wroblewski (2019), Zhou (2024)
Human	S	1	Fixed	Pseudogene	Shiina (2017), Zhou (2024)
Chimpanzee	F	1	Fixed	Nonclassical	Maccari (2017), Maccari (2020), Rojo (2005), Adams (2001) "Genomic analysis...", Otting (2020) "Evolution of..."
Chimpanzee	V	>1	Unknown	Pseudogene	Anzai (2003), Maccari (2017), Maccari (2020), this work
Chimpanzee	P	>1	Unknown	Pseudogene	Anzai (2003)
Chimpanzee	G	>1	Unknown	Nonclassical	Maccari (2017), Maccari (2020), Adams (2001) "Genomic analysis..."
Chimpanzee	H	1	Fixed	Dual	Gleimer (2011), Maccari (2017), Maccari (2020), Adams (2001) "Species-specific...", Wilming (2013)
Chimpanzee	T	1	Fixed	Pseudogene	Gleimer (2011)
Chimpanzee	KL	1	Unfixed	Pseudogene	Gleimer (2011)
Chimpanzee	WL	1	Unfixed	Pseudogene	Gleimer (2011)
Chimpanzee	AL	1	Unfixed	Dual	Heijmans (2020), Adams (2001) "A Novel...", Gleimer (2011), Wroblewski (2019)
Chimpanzee	TL	1	Unfixed	Pseudogene	Gleimer (2011)
Chimpanzee	K	1	Fixed	Pseudogene	Gleimer (2011)
Chimpanzee	U	1	Fixed	Pseudogene	Gleimer (2011), this work
Chimpanzee	A	1	Fixed	Classical	Heijmans (2020), Wroblewski (2019), Gleimer (2011)
Chimpanzee	W	1	Fixed	Pseudogene	Gleimer (2011)
Chimpanzee	J	1	Fixed	Pseudogene	Gleimer (2011)
Chimpanzee	L	>1	Unknown	Pseudogene	Anzai (2003), this work
Chimpanzee	N	>1	Unknown	Pseudogene	Anzai (2003)
Chimpanzee	E	>1	Unknown	Nonclassical	Maccari (2017), Maccari (2020), Adams (2001) "Species-specific...", Adams (2001) "Genomic analysis..."
Chimpanzee	C	1	Fixed	Classical	Heijmans (2020)
Chimpanzee	B	1	Fixed	Classical	Heijmans (2020), Wroblewski (2019)
Chimpanzee	S	>1	Unknown	Pseudogene	Anzai (2003)
Bonobo	F	>1	Unknown	Nonclassical	Otting (2020) "Evolution of...", Rojo (2005)
Bonobo	V	>1	Unknown	Pseudogene	this work
Bonobo	P	>1	Unknown	Pseudogene	this work
Bonobo	G	>1	Unknown	Unknown	Maccari (2017), Maccari (2020)
Bonobo	H	>1	Unknown	Unknown	Paganini (2019), Maccari (2017), Maccari (2020)
Bonobo	T	>1	Unknown	Pseudogene	this work
Bonobo	K	>1	Unknown	Unknown	this work
Bonobo	U	>1	Unknown	Pseudogene	this work
Bonobo	A	>1	Fixed	Classical	Heijmans (2020), Wroblewski (2019)
Bonobo	W	>1	Unknown	Pseudogene	this work
Bonobo	J	>1	Unknown	Unknown	this work
Bonobo	L	>1	Unknown	Unknown	this work
Bonobo	N	>1	Unknown	Pseudogene	this work
Bonobo	E	>1	Unknown	Unknown	Grimsley (1997), this work
Bonobo	C	1	Fixed	Classical	Heijmans (2020)
Bonobo	B	1	Fixed	Classical	Heijmans (2020), Wroblewski (2019)
Bonobo	S	>1	Unknown	Pseudogene	this work
Gorilla	F	1	Fixed	Nonclassical	Maccari (2017), Maccari (2020), Rojo (2005), Otting (2020) "Evolution of..."
Gorilla	V	>1	Unknown	Pseudogene	this work
Gorilla	P	>1	Unknown	Pseudogene	Wilming (2013)
Gorilla	G	>1	Unknown	Unknown	Maccari (2017), Maccari (2020)
Gorilla	H	>1	Unknown	Dual	Gleimer (2011), Paganini (2019), Wilming (2013), Adams (2001) "Species-specific..."
Gorilla	T	>1	Unknown	Pseudogene	Gleimer (2011), Wilming (2013)
Gorilla	KL	>1	Unknown	Pseudogene	Gleimer (2011)
Gorilla	WL	>1	Unknown	Pseudogene	Gleimer (2011)
Gorilla	OKO	1	Unfixed	Classical	Heijmans (2020), Hans (2017), Wroblewski (2019), Gleimer (2011)
Gorilla	TL	>1	Unknown	Pseudogene	Gleimer (2011)
Gorilla	K	>1	Unfixed	Unknown	Gleimer (2011), this work
Gorilla	A	>1	Unfixed	Classical	Heijmans (2020), Hans (2017)
Gorilla	Y	>1	Unfixed	Pseudogene	Alexandrov (2023), Hans (2017), Wroblewski (2019)
Gorilla	OLI	>1	Unfixed	Pseudogene	Alexandrov (2023), Hans (2017)
Gorilla	J	>1	Unknown	Pseudogene	Gleimer (2011), Wilming (2013)
Gorilla	L	>1	Unknown	Pseudogene	Wilming (2013), this work
Gorilla	N	>1	Unknown	Pseudogene	Wilming (2013)
Gorilla	E	>1	Unknown	Nonclassical	Maccari (2017), Maccari (2020), Adams (2001) "Species-specific..."
Gorilla	C	1	Fixed	Classical	Heijmans (2020)
Gorilla	B	1	Fixed	Classical	Heijmans (2020), Wroblewski (2019)
Gorilla	B*07	1	Unfixed	Classical	Heijmans (2020), Wroblewski (2019)
Gorilla	S	>1	Unknown	Pseudogene	Wilming (2013)
Orangutan	F	1	Fixed	Nonclassical	Maccari (2017), Maccari (2020), Rojo (2005), Otting (2020) "Evolution of..."
Orangutan	V	>1	Unknown	Pseudogene	this work
Orangutan	P	>1	Unknown	Pseudogene	this work
Orangutan	G	>1	Unknown	Unknown	Castro (2000), this work
Orangutan	Ap	1	Unfixed	Pseudogene	Adams (2001) "Species-specific...", Wroblewski (2019), this work
Orangutan	H	>1	Unknown	Unknown	Maccari (2017), Maccari (2020), this work
Orangutan	WL	>1	Unknown	Pseudogene	this work
Orangutan	A	1	Fixed	Classical	Heijmans (2020), Gleimer (2011), Wroblewski (2019)
Orangutan	TL	2	Unknown	Pseudogene	this work
Orangutan	J	>1	Unknown	Unknown	this work
Orangutan	L	>1	Unknown	Unknown	this work
Orangutan	N	>1	Unknown	Pseudogene	this work
Orangutan	E	>1	Unknown	Nonclassical	Maccari (2017), Maccari (2020), Adams (2001) "Species-specific...", this work
Orangutan	C	1	Unfixed	Classical	Heijmans (2020), Adams (2001) "Species-specific..."
Orangutan	B	1	Unfixed	Dual	Wroblewski (2019), deGroot (2016), this work
Orangutan	B	1	Fixed	Classical	Heijmans (2020), Wroblewski (2019), deGroot (2016), this work
Orangutan	B	1	Unfixed	Dual	Heijmans (2020), Wroblewski (2019), deGroot (2016), this work
Orangutan	B	>1	Unknown	Unknown	Heijmans (2020), Wroblewski (2019), deGroot (2016), this work
Orangutan	S	>1	Unknown	Pseudogene	this work
Gibbon	F	>1	Unknown	Unknown	Abi-Rached (2010), this work
Gibbon	W	>1	Unknown	Pseudogene	Abi-Rached (2010)
Gibbon	A	>1	Unknown	Unknown	Abi-Rached (2010), this work
Gibbon	J	>1	Unknown	Pseudogene	Abi-Rached (2010)
Gibbon	L	>1	Unknown	Pseudogene	Abi-Rached (2010)
Gibbon	N	>1	Unknown	Pseudogene	this work
Gibbon	E	>1	Unknown	Unknown	Abi-Rached (2010), this work
Gibbon	B	2	Unknown	Classical	Abi-Rached (2010), this work
Gibbon	B	1	Unknown	Pseudogene	Abi-Rached (2010), this work
Gibbon	S	2	Unknown	Pseudogene	Abi-Rached (2010), this work
Colobus	F	>1	Unknown	Unknown	this work
Colobus	G	>1	Unknown	Unknown	this work
Colobus	AG	>1	Unknown	Unknown	this work
Colobus	J	>1	Unknown	Unknown	this work
Colobus	L	>1	Unknown	Unknown	this work
Colobus	N	>1	Unknown	Pseudogene	this work
Colobus	E	>1	Unknown	Unknown	this work
Colobus	B	>2	Unknown	Unknown	this work
Langur	F	>1	Unknown	Unknown	this work
Langur	G	>1	Unknown	Unknown	this work
Langur	AG	>1	Unknown	Unknown	this work
Langur	A/H	>1	Unknown	Unknown	this work
Langur	J	>1	Unknown	Unknown	this work
Langur	E	>1	Unknown	Unknown	this work
Langur	B	>2	Unknown	Unknown	this work
Snub-Nosed Monkey	F	>1	Unknown	Unknown	this work
Snub-Nosed Monkey	V	>1	Unknown	Pseudogene	this work
Snub-Nosed Monkey	P	>1	Unknown	Pseudogene	this work
Snub-Nosed Monkey	G	>1	Unknown	Unknown	this work
Snub-Nosed Monkey	AG	>1	Unknown	Unknown	this work
Snub-Nosed Monkey	A/H	>1	Unknown	Unknown	this work
Snub-Nosed Monkey	W (T)	>1	Unknown	Pseudogene	this work
Snub-Nosed Monkey	K	>1	Unknown	Unknown	this work
Snub-Nosed Monkey	W	2	Unknown	Pseudogene	this work
Snub-Nosed Monkey	J	>1	Unknown	Unknown	this work
Snub-Nosed Monkey	L	>1	Unknown	Unknown	this work
Snub-Nosed Monkey	N	>1	Unknown	Pseudogene	this work
Snub-Nosed Monkey	E	>1	Unknown	Unknown	this work
Snub-Nosed Monkey	B	>14	Unknown	Unknown	this work
Snub-Nosed Monkey	S	4	Unknown	Pseudogene	this work
Guenon	A/H	>1	Unknown	Unknown	Maccari (2017), Maccari (2020)
Guenon	B	>1	Unknown	Unknown	Maccari (2017), Maccari (2020)
Green Monkey	F	>1	Unknown	Unknown	this work
Green Monkey	G	>1	Unknown	Pseudogene	Maccari (2017), Maccari (2020), Castro (1996), Adams (2001) "Species-specific..."
Green Monkey	AG	>1	Unknown	Nonclassical	Maccari (2017), Maccari (2020), Bondarenko (2009)
Green Monkey	A/H	2	Unfixed	Classical	Maccari (2017), Maccari (2020), Bondarenko (2009), Cao (2014), Aarnink (2014)
Green Monkey	W (T)	>1	Unknown	Pseudogene	this work
Green Monkey	W	>1	Unknown	Pseudogene	this work
Green Monkey	J	>1	Unknown	Unknown	this work
Green Monkey	L	>1	Unknown	Unknown	this work
Green Monkey	N	>1	Unknown	Pseudogene	this work
Green Monkey	E	>1	Unknown	Unknown	Maccari (2017), Maccari (2020), Aarnink (2014)
Green Monkey	B	2	Unfixed	Classical	Maccari (2017), Maccari (2020), Bondarenko (2009), Aarnink (2014), Cao (2014)
Green Monkey	B	1	Unfixed	Dual	Maccari (2017), Maccari (2020), Bondarenko (2009), Aarnink (2014), Cao (2014)
Green Monkey	S	>1	Unknown	Pseudogene	this work
Macaque	F	1	Fixed	Nonclassical	Maccari (2017), Maccari (2020), Karl (2023), Otting (2020) "Evolution of..."
Macaque	V	4	Unfixed	Pseudogene	Karl (2023), this work
Macaque	V	1	Unfixed	Pseudogene	Karl (2023), this work
Macaque	W (P)	1	Unknown	Pseudogene	Karl (2023), this work
Macaque	G	6	Unfixed	Pseudogene	Maccari (2017), Maccari (2020), Karl (2023)
Macaque	G	1	Unfixed	Unknown	Maccari (2017), Maccari (2020), Karl (2023)
Macaque	AG	6	Unfixed	Nonclassical	Maccari (2017), Maccari (2020), Karl (2023), Heijmans (2020), this work
Macaque	AG	2	Unfixed	Nonclassical	Maccari (2017), Maccari (2020), Karl (2023), Heijmans (2020), this work
Macaque	A/H	2	Unfixed	Classical	Karl (2023), Heijmans (2020), Wiseman (2013), deGroot (2017), deGroot (2020), Walter (2015)
Macaque	A/H	6	Unfixed	Dual	Karl (2023), Heijmans (2020), Wiseman (2013), deGroot (2017), deGroot (2020), Walter (2015)
Macaque	W (T)	3	Unfixed	Pseudogene	Abi-Rached (2010), Karl (2023), this work
Macaque	W (T)	5	Unfixed	Pseudogene	Abi-Rached (2010), Karl (2023), this work
Macaque	K	1	Unfixed	Pseudogene	Karl (2023), Maccari (2017), Maccari (2020), this work
Macaque	K	1	Unfixed	Pseudogene	Karl (2023), Maccari (2017), Maccari (2020), this work
Macaque	W	2	Unfixed	Pseudogene	Karl (2023), this work
Macaque	W	3	Unfixed	Pseudogene	Karl (2023), this work
Macaque	W	1	Unfixed	Pseudogene	Karl (2023), this work
Macaque	J	1	Unknown	Pseudogene	Karl (2023), Daza-Vamenta (2004), this work
Macaque	L	1	Unknown	Pseudogene	Karl (2023), Daza-Vamenta (2004), this work
Macaque	N	1	Unknown	Pseudogene	Karl (2023), this work
Macaque	E	1	Fixed	Pseudogene	Maccari (2017), Maccari (2020), Karl (2023), Heijmans (2020), Alvarez (1997)
Macaque	E	1	Unfixed	Dual	Maccari (2017), Maccari (2020), Karl (2023), Heijmans (2020), Alvarez (1997)
Macaque	E	1	Unfixed	Dual	Maccari (2017), Maccari (2020), Karl (2023), Heijmans (2020), Alvarez (1997)
Macaque	B	4	Unfixed	Classical	Karl (2023), Wiseman (2013), Walter (2015), Otting (2005)
Macaque	B	8	Unfixed	Dual	Karl (2023), Wiseman (2013), Walter (2015), Otting (2005)
Macaque	B	5	Unfixed	Pseudogene	Karl (2023), Wiseman (2013), Walter (2015), Otting (2005)
Macaque	I	1	Unfixed	Dual	Maccari (2017), Maccari (2020), Karl (2023), Heijmans (2020), Adams (2001) "Species-specific...", Budde (2010), Wiseman (2013), Shiina (2015)
Macaque	S	7	Unfixed	Pseudogene	Karl (2023), this work
Macaque	S	2	Unfixed	Pseudogene	Karl (2023), this work
Baboon	F	1	Fixed	Unknown	Maccari (2017), Maccari (2020), Otting (2020) "Evolution of..."
Baboon	AG	1	Unknown	Nonclassical	Maccari (2017), Maccari (2020), Adams (2001) "Species-specific...", Langat (2004)
Baboon	A/H	2	Unfixed	Classical	Heimbruch (2015), van der Wiel (2018), Sidebottom (2001), Morgan (2018)
Baboon	A/H	1	Unfixed	Dual	Heimbruch (2015), van der Wiel (2018), Sidebottom (2001), Morgan (2018)
Baboon	W	>1	Unknown	Pseudogene	this work
Baboon	L	>1	Unknown	Unknown	this work
Baboon	N	>1	Unknown	Pseudogene	this work
Baboon	E	1	Unknown	Unknown	Maccari (2017), Maccari (2020), Heimbruch (2015), Sidebottom (2001)
Baboon	B	3	Unfixed	Classical	Heimbruch (2015), van der Wiel (2018), Sidebottom (2001), Morgan (2018)
Baboon	B	4	Unfixed	Dual	Heimbruch (2015), van der Wiel (2018), Sidebottom (2001), Morgan (2018)
Baboon	B	2	Unfixed	Pseudogene	Heimbruch (2015), van der Wiel (2018), Sidebottom (2001), Morgan (2018)
Baboon	S	>1	Unknown	Pseudogene	this work
Gelada	F	>1	Unfixed	Unknown	this work
Gelada	W (P)	2	Unknown	Pseudogene	this work
Gelada	G	>1	Unknown	Unknown	this work
Gelada	AG	>1	Unfixed	Unknown	this work
Gelada	A/H	>2	Unknown	Unknown	this work
Gelada	W (T)	2	Unknown	Pseudogene	this work
Gelada	K	>1	Unknown	Unknown	this work
Gelada	W	4	Unknown	Pseudogene	this work
Gelada	J	>4	Unknown	Unknown	this work
Gelada	L	>2	Unknown	Unknown	this work
Gelada	N	2	Unknown	Pseudogene	this work
Gelada	E	>2	Unknown	Unknown	this work
Gelada	B	>11	Unknown	Unknown	this work
Gelada	S	2	Unknown	Pseudogene	this work
Drill	F	>1	Unknown	Unknown	this work
Drill	G	>1	Unknown	Unknown	this work
Drill	K	>1	Unknown	Unknown	this work
Drill	J	>1	Unknown	Unknown	this work
Drill	E	>1	Unknown	Unknown	this work
Sooty Mangabey	F	1	Fixed	Unknown	Maccari (2017), Maccari (2020), Otting (2020) "Evolution of..."
Sooty Mangabey	AG	>1	Unknown	Unknown	this work
Sooty Mangabey	A/H	2	Unfixed	Classical	Wang (2015), Heimbruch (2015)
Sooty Mangabey	A/H	1	Unfixed	Dual	Wang (2015), Heimbruch (2015)
Sooty Mangabey	K	>1	Unknown	Unknown	this work
Sooty Mangabey	E	1	Unknown	Unknown	Maccari (2017), Maccari (2020), Wang (2015)
Sooty Mangabey	B	4	Unfixed	Classical	Wang (2015), Heimbruch (2015)
Sooty Mangabey	B	6	Unfixed	Dual	Wang (2015), Heimbruch (2015)
Sooty Mangabey	I	>1	Unknown	Dual	Maccari (2017), Maccari (2020), Heijmans (2020)
Tamarin	F	1	Fixed	Dual	Maccari (2017), Maccari (2020), Otting (1993), Rojo (2005), Otting (2020) "Evolution of..."
Tamarin	F	>3	Unknown	Unknown	Maccari (2017), Maccari (2020), Otting (1993), Rojo (2005), Otting (2020) "Evolution of..."
Tamarin	G	1	Unknown	Classical	Maccari (2017), Maccari (2020), Cadavid (1999), Lugo (2015), this work
Tamarin	G	2	Unknown	Pseudogene	Maccari (2017), Maccari (2020), Cadavid (1999), Lugo (2015), this work
Tamarin	G	>10	Unknown	Unknown	Maccari (2017), Maccari (2020), Cadavid (1999), Lugo (2015), this work
Tamarin	E	1	Unknown	Nonclassical	Maccari (2017), Maccari (2020), Knapp (1998), this work
Tamarin	E	1	Unknown	Nonclassical	Maccari (2017), Maccari (2020), Knapp (1998), this work
Tamarin	B	>10	Unknown	Unknown	this work
Marmoset	F	2	Unfixed	Dual	Maccari (2017), Maccari (2020), Kono (2014), Otting (2020) "Evolution of..."
Marmoset	F	4	Unfixed	Pseudogene	Maccari (2017), Maccari (2020), Kono (2014), Otting (2020) "Evolution of..."
Marmoset	G	5	Unfixed	Classical	Maccari (2017), Maccari (2020), VanDerWiel (2013), Kono (2014), Cao (2015)
Marmoset	G	9	Unfixed	Pseudogene	Maccari (2017), Maccari (2020), VanDerWiel (2013), Kono (2014), Cao (2015)
Marmoset	E	1	Unknown	Nonclassical	Maccari (2017), Maccari (2020), Knapp (1998), this work
Marmoset	E	1	Unknown	Nonclassical	Maccari (2017), Maccari (2020), Knapp (1998), this work
Marmoset	B	5	Unknown	Dual	VanDerWiel (2013), Lugo (2015), Shiina (2011), Cao (2015)
Marmoset	B	8	Unknown	Pseudogene	VanDerWiel (2013), Lugo (2015), Shiina (2011), Cao (2015)
Marmoset	B	>5	Unknown	Unknown	VanDerWiel (2013), Lugo (2015), Shiina (2011), Cao (2015)
Night Monkey	F	1	Fixed	Unknown	Maccari (2017), Maccari (2020), Otting (2020) "Evolution of...", this work
Night Monkey	G	>1	Unknown	Unknown	Maccari (2017), Maccari (2020)
Night Monkey	E	>1	Unknown	Nonclassical	Maccari (2017), Maccari (2020), Knapp (1998)
Night Monkey	B	>1	Unknown	Unknown	Lugo (2015)
Squirrel Monkey	F	1	Unknown	Functional	Lugo (2015)
Squirrel Monkey	G	6	Unknown	Functional	Maccari (2017), Maccari (2020), Lugo (2015)
Squirrel Monkey	G	4	Unknown	Pseudogene	Maccari (2017), Maccari (2020), Lugo (2015)
Squirrel Monkey	E	>1	Unknown	Unknown	this work
Squirrel Monkey	B	13	Unknown	Functional	Lugo (2015)
Squirrel Monkey	B	2	Unknown	Pseudogene	Lugo (2015)
Capuchin	F	>1	Unknown	Unknown	this work
Capuchin	G	>2	Unknown	Unknown	Lugo (2015), this work
Capuchin	E	>1	Unknown	Unknown	this work
Capuchin	B	2	Unknown	Unknown	Lugo (2015)
Spider Monkey	F	2	Unknown	Functional	Lugo (2015)
Spider Monkey	G	2	Unknown	Classical	Maccari (2017), Maccari (2020), Lugo (2015), Cao (2015)
Spider Monkey	G	1	Unknown	Pseudogene	Maccari (2017), Maccari (2020), Lugo (2015), Cao (2015)
Spider Monkey	E	>1	Unknown	Nonclassical	Maccari (2017), Maccari (2020), Knapp (1998)
Spider Monkey	B	1	Unknown	Dual	Maccari (2017), Maccari (2020), Lugo (2015), Cao (2015)
Titi	F	1	Unknown	Functional	Lugo (2015)
Titi	G	2	Unknown	Functional	Lugo (2015)
Titi	G	2	Unknown	Pseudogene	Lugo (2015)
Titi	E	>1	Unknown	Unknown	this work
Titi	B	>15	Unknown	Unknown	this work
Tarsier	Class I	>1	Unknown	Unknown	this work
Lemur	Class I	10	Unknown	Classical	Go (2003), Flugge (2002)
Lemur	Class I	3	Unknown	Pseudogene	Go (2003), Flugge (2002)
Flying Lemur	Class I	>1	Unknown	Unknown	this work
Treeshrew	Class I	3	Unknown	Classical	Zhang (2013)
