## Supplementary material for "The Primate Major Histocompatibility Complex: A Case Study of Gene Family Evolution": Figure 2-Source Data 1

species	gene	count	frequency	role	references
Human	DRA	1	Fixed	Classical	Robinson (2024), Barker (2023), Heijmans (2020), Zhou (2024)
Human	DRB9	1	Fixed	Pseudogene	Robinson (2024), Barker (2023), Karl (2023), Gongora (1996)
Human	DRB5	1	Unfixed	Classical	Robinson (2024), Barker (2023), Heijmans (2020), Zhou (2024)
Human	DRB6	1	Unfixed	Pseudogene	Robinson (2024), Barker (2023), Heijmans (2020)
Human	DRB4	1	Unfixed	Dual	Robinson (2024), Barker (2023), Heijmans (2020), Zhou (2024)
Human	DRB8	1	Unfixed	Pseudogene	Robinson (2024), Barker (2023), Heijmans (2020)
Human	DRB3	1	Unfixed	Classical	Robinson (2024), Barker (2023), Heijmans (2020), Zhou (2024)
Human	DRB7	1	Unfixed	Pseudogene	Robinson (2024), Barker (2023), Heijmans (2020)
Human	DRB2	1	Unfixed	Pseudogene	Robinson (2024), Barker (2023), Heijmans (2020)
Human	DRB1	1	Fixed	Classical	Robinson (2024), Barker (2023), Heijmans (2020), Zhou (2024)
Human	DQA1	1	Fixed	Classical	Robinson (2024), Barker (2023), Heijmans (2020), Zhou (2024)
Human	DQB1	1	Fixed	Classical	Robinson (2024), Barker (2023), Heijmans (2020), Zhou (2024)
Human	DQA2	1	Fixed	Dual	Robinson (2024), Barker (2023), Heijmans (2020), Zhou (2024)
Human	DQB2	1	Fixed	Dual	Robinson (2024), Barker (2023), Heijmans (2020), Zhou (2024)
Human	DOB	1	Fixed	Nonclassical	Robinson (2024), Barker (2023), Heijmans (2020), Zhou (2024), Karl (2023)
Human	DMB	1	Fixed	Nonclassical	Robinson (2024), Barker (2023), Heijmans (2020), Zhou (2024), Karl (2023)
Human	DMA	1	Fixed	Nonclassical	Robinson (2024), Barker (2023), Heijmans (2020), Zhou (2024), Karl (2023)
Human	DOA	1	Fixed	Nonclassical	Robinson (2024), Barker (2023), Heijmans (2020), Zhou (2024)
Human	DPA1	1	Fixed	Classical	Robinson (2024), Barker (2023), Heijmans (2020), Zhou (2024)
Human	DPB1	1	Fixed	Classical	Robinson (2024), Barker (2023), Heijmans (2020), Zhou (2024)
Human	DPA2	1	Fixed	Pseudogene	Robinson (2024), Barker (2023), Karl (2023), Heijmans (2020), Zhou (2024)
Human	DPB2	1	Fixed	Pseudogene	Robinson (2024), Barker (2023), Karl (2023), Heijmans (2020), Zhou (2024)
Human	DPA3	1	Unknown	Pseudogene	Karl (2023), Shiina (2017)
Chimpanzee	DRA	1	Fixed	Classical	Maccari (2017), Maccari (2020), Heijmans (2020)
Chimpanzee	DRB9	>1	Fixed	Pseudogene	Gongora (1996)
Chimpanzee	DRB5	1	Unfixed	Classical	Maccari (2017), Maccari (2020), Heijmans (2020)
Chimpanzee	DRB6	2	Unfixed	Pseudogene	Maccari (2017), Maccari (2020), Heijmans (2020)
Chimpanzee	DRB4	1	Unfixed	Dual	Maccari (2017), Maccari (2020), Heijmans (2020)
Chimpanzee	DRB8	1	Unfixed	Pseudogene	Heijmans (2020)
Chimpanzee	DRB3	1	Unfixed	Classical	Maccari (2017), Maccari (2020), Heijmans (2020)
Chimpanzee	DRB7	1	Unfixed	Pseudogene	Maccari (2017), Maccari (2020), Heijmans (2020)
Chimpanzee	DRB2	1	Unfixed	Pseudogene	Heijmans (2020)
Chimpanzee	DRB1	1	Unfixed	Classical	Maccari (2017), Maccari (2020), Takata (1989), Heijmans (2020)
Chimpanzee	DQA1	1	Fixed	Classical	Maccari (2017), Maccari (2020), Takata (1989), Loisel (2006), Otting (2019)
Chimpanzee	DQB1	1	Fixed	Classical	Maccari (2017), Maccari (2020), O'hUigin (1997), Otting (2002), Otting (2019)
Chimpanzee	DQA2	>1	Unknown	Unknown	Maccari (2017), Maccari (2020), Kenter (1992)
Chimpanzee	DQB2	>1	Unknown	Unknown	Maccari (2017), Maccari (2020)
Chimpanzee	DOB	>1	Unknown	Unknown	Maccari (2017), Maccari (2020), Takata (1989)
Chimpanzee	DMB	>1	Unknown	Nonclassical	Maccari (2017), Maccari (2020), Alvarez (1998), Dijkstra (2019)
Chimpanzee	DMA	>1	Unknown	Unknown	this work
Chimpanzee	DOA	>1	Unknown	Unknown	Takata (1989), this work
Chimpanzee	DPA1	1	Fixed	Classical	Maccari (2017), Maccari (2020), Takata (1989), Heijmans (2020), Otting (2019)
Chimpanzee	DPB1	1	Fixed	Classical	Maccari (2017), Maccari (2020), Heijmans (2020), Otting (2019)
Chimpanzee	DPA2	>1	Unknown	Pseudogene	Blancher (1997)
Chimpanzee	DPB2	>1	Unknown	Pseudogene	Blancher (1997)
Chimpanzee	DPA3	>1	Unknown	Pseudogene	this work
Bonobo	DRA	>1	Unknown	Unknown	this work
Bonobo	DRB9	>1	Unknown	Pseudogene	this work
Bonobo	DRB6	>1	Unknown	Unknown	Maccari (2017), Maccari (2020), O'hUigin (1997), Bergstrom (1999)
Bonobo	DRB1	>1	Unknown	Unknown	Maccari (2017), Maccari (2020), O'hUigin (1997)
Bonobo	DQA1	>1	Unknown	Classical	Loisel (2006)
Bonobo	DQB1	>1	Unknown	Classical	O'hUigin (1997), Otting (2002)
Bonobo	DQA2	>1	Unknown	Unknown	this work
Bonobo	DQB2	>1	Unknown	Unknown	this work
Bonobo	DOB	>1	Unknown	Unknown	this work
Bonobo	DMB	>1	Unknown	Unknown	Maccari (2017), Maccari (2020)
Bonobo	DMA	>1	Unknown	Unknown	this work
Bonobo	DOA	>1	Unknown	Unknown	this work
Bonobo	DPA1	>1	Unknown	Unknown	this work
Bonobo	DPB1	>1	Unknown	Unknown	Maccari (2017), Maccari (2020)
Bonobo	DPA2	>1	Unknown	Pseudogene	this work
Bonobo	DPB2	>1	Unknown	Pseudogene	this work
Bonobo	DPA3	>1	Unknown	Pseudogene	this work
Gorilla	DRA	>1	Fixed	Classical	Maccari (2017), Maccari (2020), Heijmans (2020), Wilming (2013)
Gorilla	DRB9	>1	Fixed	Pseudogene	Wilming (2013), Gongora (1996)
Gorilla	DRB5	1	Unfixed	Unknown	Maccari (2017), Maccari (2020), Hans (2015)
Gorilla	DRB6	1	Unfixed	Pseudogene	Maccari (2017), Maccari (2020), Wilming (2013), Hans (2015)
Gorilla	DRB3	1	Unfixed	Unknown	Maccari (2017), Maccari (2020), Hans (2015)
Gorilla	DRB1	1	Unfixed	Unknown	Maccari (2017), Maccari (2020), Hans (2015)
Gorilla	DRB	1	Unfixed	Unknown	Maccari (2017), Maccari (2020), Hans (2015)
Gorilla	DQA1	>1	Unknown	Classical	Maccari (2017), Maccari (2020), O'hUigin (1997), Loisel (2006)
Gorilla	DQB1	>1	Fixed	Classical	Maccari (2017), Maccari (2020), O'hUigin (1997), Otting (2002), Hans (2015)
Gorilla	DQA2	>1	Unknown	Unknown	Maccari (2017), Maccari (2020), Kenter (1992)
Gorilla	DQB2	>1	Unknown	Pseudogene	Maccari (2017), Maccari (2020), Wilming (2013)
Gorilla	DOB	>1	Unknown	Unknown	Wilming (2013)
Gorilla	DMB	>1	Unknown	Nonclassical	Maccari (2017), Maccari (2020), Alvarez (1998), Dijkstra (2019)
Gorilla	DMA	>1	Unknown	Unknown	Wilming (2013)
Gorilla	DOA	>1	Unknown	Unknown	Wilming (2013)
Gorilla	DPA1	>1	Unknown	Unknown	Maccari (2017), Maccari (2020), O'hUigin (1997)
Gorilla	DPB1	>1	Fixed	Unknown	Maccari (2017), Maccari (2020), Hans (2015)
Gorilla	DPA2	>1	Unknown	Pseudogene	Wilming (2013)
Gorilla	DPB2	>1	Unknown	Pseudogene	Wilming (2013)
Gorilla	DPA3	>1	Unknown	Pseudogene	Wilming (2013)
Orangutan	DRA	>1	Unknown	Unknown	Maccari (2017), Maccari (2020), Takata (1989)
Orangutan	DRB9	>1	Fixed	Pseudogene	Gongora (1996)
Orangutan	DRB5	2	Unfixed	Functional	Maccari (2017), Maccari (2020), Schonbach (1993)
Orangutan	DRB5	1	Unfixed	Pseudogene	Maccari (2017), Maccari (2020), Schonbach (1993)
Orangutan	DRB6	1	Unfixed	Unknown	Maccari (2017), Maccari (2020), Schonbach (1993), Corell (1992)
Orangutan	DRB3	>1	Unknown	Unknown	Maccari (2017), Maccari (2020)
Orangutan	DRB2	>1	Unknown	Unknown	this work
Orangutan	DRB1	>1	Unknown	Unknown	Maccari (2017), Maccari (2020)
Orangutan	DRB	1	Unknown	Unknown	Maccari (2017), Maccari (2020), Takata (1989)
Orangutan	DQA1	>1	Unknown	Classical	Maccari (2017), Maccari (2020), Takata (1989), Loisel (2006)
Orangutan	DQB1	>1	Unknown	Classical	Maccari (2017), Maccari (2020), Takata (1989), Otting (2002)
Orangutan	DQA2	>1	Unknown	Unknown	Maccari (2017), Maccari (2020), Kenter (1992), this work
Orangutan	DQB2	>1	Unknown	Unknown	Maccari (2017), Maccari (2020)
Orangutan	DOB	>1	Unknown	Unknown	Takata (1989), this work
Orangutan	DMB	>1	Unknown	Nonclassical	Maccari (2017), Maccari (2020), Alvarez (1998), Dijkstra (2019), this work
Orangutan	DMA	>1	Unknown	Unknown	this work
Orangutan	DOA	>1	Unknown	Unknown	Takata (1989), this work
Orangutan	DPA1	>1	Unknown	Unknown	Maccari (2017), Maccari (2020), Takata (1989)
Orangutan	DPB1	>1	Unknown	Unknown	Maccari (2017), Maccari (2020)
Orangutan	DPA2	>1	Unknown	Pseudogene	Blancher (1997)
Orangutan	DPB2	>1	Unknown	Pseudogene	Blancher (1997)
Orangutan	DPA3	>1	Unknown	Pseudogene	this work
Gibbon	DRA	>1	Unknown	Unknown	this work
Gibbon	DRB9	>1	Unknown	Pseudogene	this work
Gibbon	DRB	3	Unknown	Unknown	Maccari (2017), Maccari (2020), deGroot (2017), this work
Gibbon	DRB	>1	Unknown	Unknown	Maccari (2017), Maccari (2020), deGroot (2017), this work
Gibbon	DQA1	>1	Unknown	Classical	Maccari (2017), Maccari (2020), O'hUigin (1997), Loisel (2006)
Gibbon	DQB1	>1	Unknown	Classical	Maccari (2017), Maccari (2020), O'hUigin (1997), Otting (2002)
Gibbon	DQA2	>1	Unknown	Unknown	Maccari (2017), Maccari (2020), Kenter (1992), this work
Gibbon	DQB2	>1	Unknown	Unknown	Maccari (2017), Maccari (2020)
Gibbon	DOB	>1	Unknown	Unknown	this work
Gibbon	DMB	>1	Unknown	Unknown	this work
Gibbon	DMA	>1	Unknown	Unknown	this work
Gibbon	DOA	>1	Unknown	Unknown	this work
Gibbon	DPA1	>1	Unknown	Unknown	this work
Gibbon	DPB1	>1	Unknown	Unknown	this work
Gibbon	DPA2	>1	Unknown	Pseudogene	this work
Gibbon	DPB2	>1	Unknown	Pseudogene	this work
Gibbon	DPA3	>1	Unknown	Pseudogene	this work
Colobus	DRA	>1	Unknown	Unknown	this work
Colobus	DRB9	>1	Unknown	Pseudogene	this work
Colobus	DRB	>2	Unknown	Unknown	this work
Colobus	DQA1	>1	Unknown	Unknown	Maccari (2017), Maccari (2020), this work
Colobus	DQB1	>1	Unknown	Unknown	this work
Colobus	DOB	>1	Unknown	Unknown	this work
Colobus	DMB	>1	Unknown	Unknown	this work
Colobus	DMA	>1	Unknown	Unknown	this work
Colobus	DOA	>1	Unknown	Unknown	this work
Colobus	DPA1	>1	Unknown	Unknown	this work
Colobus	DPB1	>1	Unknown	Unknown	this work
Colobus	DPA2	>1	Unknown	Pseudogene	this work
Colobus	DPB2	>1	Unknown	Pseudogene	this work
Colobus	DPA3	>1	Unknown	Pseudogene	this work
Langur	DRA	>1	Unknown	Unknown	this work
Langur	DRB	>1	Unknown	Unknown	this work
Langur	DQA1	>1	Unknown	Unknown	this work
Langur	DQB1	>1	Unknown	Classical	O'hUigin (1997), Otting (2002)
Langur	DOB	>1	Unknown	Unknown	this work
Langur	DMB	>1	Unknown	Unknown	this work
Langur	DMA	>1	Unknown	Unknown	this work
Langur	DOA	>1	Unknown	Unknown	this work
Langur	DPA1	>1	Unknown	Unknown	this work
Langur	DPB1	>1	Unknown	Unknown	Maccari (2017), Maccari (2020), this work
Langur	DPB2	>1	Unknown	Unknown	this work
Snub-Nosed Monkey	DRA	>1	Unknown	Unknown	this work
Snub-Nosed Monkey	DRB9	>1	Unknown	Pseudogene	this work
Snub-Nosed Monkey	DRB	2	Unknown	Unknown	Maccari (2017), Maccari (2020), Yang (2014), Luo (2013), this work
Snub-Nosed Monkey	DRB	>1	Unknown	Unknown	Maccari (2017), Maccari (2020), Yang (2014), Luo (2013), this work
Snub-Nosed Monkey	DQA1	>1	Unknown	Unknown	Maccari (2017), Maccari (2020)
Snub-Nosed Monkey	DQB1	>1	Unknown	Unknown	Maccari (2017), Maccari (2020)
Snub-Nosed Monkey	DOB	>1	Unknown	Unknown	this work
Snub-Nosed Monkey	DMB	>1	Unknown	Unknown	this work
Snub-Nosed Monkey	DMA	>1	Unknown	Unknown	this work
Snub-Nosed Monkey	DOA	>1	Unknown	Unknown	this work
Snub-Nosed Monkey	DPA1	>1	Unknown	Unknown	this work
Snub-Nosed Monkey	DPB1	>1	Unknown	Unknown	Maccari (2017), Maccari (2020)
Snub-Nosed Monkey	DPA2	>1	Unknown	Pseudogene	this work
Snub-Nosed Monkey	DPB2	>1	Unknown	Pseudogene	this work
Snub-Nosed Monkey	DPA3	>1	Unknown	Pseudogene	this work
Guenon	DQA1	>1	Unknown	Unknown	Maccari (2017), Maccari (2020)
Green Monkey	DRA	>1	Unknown	Unknown	Maccari (2017), Maccari (2020)
Green Monkey	DRB5	>1	Unfixed	Unknown	Maccari (2017), Maccari (2020), Aarnink (2014), Rosal-Sanchez (1998)
Green Monkey	DRB6	>1	Unfixed	Unknown	Maccari (2017), Maccari (2020), Rosal-Sanchez (1998)
Green Monkey	DRB	3	Unfixed	Classical	Maccari (2017), Maccari (2020), Rosal-Sanchez (1998)
Green Monkey	DRB	1	Unfixed	Pseudogene	Maccari (2017), Maccari (2020), Rosal-Sanchez (1998)
Green Monkey	DQA1	>1	Unknown	Unknown	Maccari (2017), Maccari (2020), O'hUigin (1997)
Green Monkey	DQB1	>1	Unknown	Classical	Maccari (2017), Maccari (2020), O'hUigin (1997), Otting (2002)
Green Monkey	DOB	>1	Unknown	Unknown	this work
Green Monkey	DMB	>1	Unknown	Unknown	this work
Green Monkey	DOA	>1	Unknown	Unknown	this work
Green Monkey	DPA1	>1	Unknown	Unknown	Maccari (2017), Maccari (2020)
Green Monkey	DPB1	>1	Unknown	Unknown	Maccari (2017), Maccari (2020)
Macaque	DRA	1	Fixed	Classical	Maccari (2017), Maccari (2020), Takata (1989), Heijmans (2020)
Macaque	DRB9	>1	Unknown	Pseudogene	Maccari (2017), Maccari (2020), Karl (2023)
Macaque	DRB5	1	Unfixed	Classical	Maccari (2017), Maccari (2020), Heijmans (2020), Doxiadis (2003), Doxiadis (2000)
Macaque	DRB6	2	Unfixed	Pseudogene	Maccari (2017), Maccari (2020), Heijmans (2020), Doxiadis (2003), Doxiadis (2000)
Macaque	DRB	2	Unfixed	Classical	Maccari (2017), Maccari (2020), Takata (1989), Doxiadis (2000), Karl (2023), Doxiadis (2003)
Macaque	DRB	2	Unfixed	Unknown	Maccari (2017), Maccari (2020), Takata (1989), Doxiadis (2000), Karl (2023), Doxiadis (2003)
Macaque	DRB	>3	Unknown	Unknown	Maccari (2017), Maccari (2020), Takata (1989), Doxiadis (2000), Karl (2023), Doxiadis (2003)
Macaque	DQA1	1	Fixed	Classical	Maccari (2017), Maccari (2020), Takata (1989), Karl (2023), Heijmans (2020), Doxiadis (2003), this work
Macaque	DQA1	>1	Unknown	Unknown	Maccari (2017), Maccari (2020), Takata (1989), Karl (2023), Heijmans (2020), Doxiadis (2003), this work
Macaque	DQB1	1	Fixed	Classical	Maccari (2017), Maccari (2020), Takata (1989), Karl (2023), Heijmans (2020), Doxiadis (2003), this work
Macaque	DQB1	>1	Unknown	Unknown	Maccari (2017), Maccari (2020), Takata (1989), Karl (2023), Heijmans (2020), Doxiadis (2003), this work
Macaque	DQB2	>1	Unknown	Pseudogene	this work
Macaque	DOB	1	Unknown	Nonclassical	Maccari (2017), Maccari (2020), Takata (1989), Lian (2018), Karl (2023)
Macaque	DMB	1	Fixed	Nonclassical	Maccari (2017), Maccari (2020), Lian (2018), Zhou (2024), Karl (2023)
Macaque	DMA	1	Unknown	Nonclassical	Maccari (2017), Maccari (2020), Lian (2018), Karl (2023)
Macaque	DOA	1	Unknown	Nonclassical	Maccari (2017), Maccari (2020), Takata (1989), Lian (2018), Karl (2023)
Macaque	DPA1	1	Unknown	Classical	Maccari (2017), Maccari (2020), Takata (1989), Karl (2023), Heijmans (2020)
Macaque	DPB1	1	Fixed	Classical	Maccari (2017), Maccari (2020), O'hUigin (1997), Karl (2023), Heijmans (2020), Doxiadis (2003)
Macaque	DPA2	>1	Unfixed	Pseudogene	Karl (2023), this work
Macaque	DPB2	1	Unknown	Pseudogene	Maccari (2017), Maccari (2020), Karl (2023)
Macaque	DPA3	1	Unknown	Pseudogene	Maccari (2017), Maccari (2020), Karl (2023)
Baboon	DRA	>1	Unknown	Unknown	Maccari (2017), Maccari (2020), Takata (1989)
Baboon	DRB9	>1	Unknown	Pseudogene	this work
Baboon	DRB5	1	Unfixed	Unknown	Maccari (2017), Maccari (2020), Huchard (2008), deGroot (2017)
Baboon	DRB6	2	Unfixed	Unknown	Maccari (2017), Maccari (2020), Huchard (2008), deGroot (2017)
Baboon	DRB	5	Unfixed	Unknown	Maccari (2017), Maccari (2020), Takata (1989), Huchard (2008), deGroot (2017), Huchard (2006)
Baboon	DQA1	>1	Unknown	Classical	Maccari (2017), Maccari (2020), Takata (1989), Loisel (2006)
Baboon	DQB1	>1	Unknown	Classical	Maccari (2017), Maccari (2020), Takata (1989), Otting (2002)
Baboon	DQB2	>1	Unknown	Pseudogene	this work
Baboon	DOB	>1	Unknown	Unknown	Takata (1989), this work
Baboon	DMB	>1	Unknown	Unknown	this work
Baboon	DMA	>1	Unknown	Unknown	this work
Baboon	DOA	>1	Unknown	Unknown	Takata (1989), this work
Baboon	DPA1	>1	Unknown	Unknown	Maccari (2017), Maccari (2020), Takata (1989)
Baboon	DPB1	>1	Unknown	Unknown	Maccari (2017), Maccari (2020)
Baboon	DPA2	>1	Unknown	Pseudogene	this work
Baboon	DPB2	>1	Unknown	Pseudogene	this work
Baboon	DPA3	>1	Unknown	Pseudogene	this work
Gelada	DRA	>1	Unknown	Unknown	this work
Gelada	DRB9	>1	Unknown	Pseudogene	this work
Gelada	DRB5	>1	Unknown	Unknown	this work
Gelada	DRB	>5	Unknown	Unknown	this work
Gelada	DQA1	>1	Unknown	Unknown	Maccari (2017), Maccari (2020)
Gelada	DQB1	>1	Unknown	Unknown	this work
Gelada	DQB2	>1	Unknown	Pseudogene	this work
Gelada	DOB	>1	Unknown	Unknown	this work
Gelada	DMB	>1	Unknown	Unknown	this work
Gelada	DMA	>1	Unknown	Unknown	this work
Gelada	DOA	>1	Unknown	Unknown	this work
Gelada	DPA1	>2	Unknown	Unknown	this work
Gelada	DPB1	>1	Unknown	Unknown	this work
Gelada	DPA2	>1	Unknown	Pseudogene	this work
Gelada	DPB2	>1	Unknown	Pseudogene	this work
Gelada	DPA3	>1	Unknown	Pseudogene	this work
Drill	DRA	>1	Unknown	Unknown	this work
Drill	DRB9	>1	Unfixed	Pseudogene	Weber (2024)
Drill	DRB5	1	Unfixed	Classical	Maccari (2017), Maccari (2020), Weber (2024), Abbott (2006)
Drill	DRB6	1	Unfixed	Pseudogene	Weber (2024), Abbott (2006)
Drill	DRB	4	Unfixed	Classical	Maccari (2017), Maccari (2020), Weber (2024), Abbott (2006)
Drill	DQA1	>1	Unknown	Unknown	this work
Drill	DQB1	>1	Unknown	Classical	Otting (2002)
Drill	DOB	>1	Unknown	Unknown	this work
Drill	DMB	>1	Unknown	Unknown	this work
Drill	DMA	>1	Unknown	Unknown	this work
Drill	DOA	>1	Unknown	Unknown	this work
Drill	DPA1	>1	Unknown	Unknown	this work
Drill	DPB1	>1	Unknown	Unknown	this work
Drill	DPB2	>1	Unknown	Unknown	this work
Sooty Mangabey	DRA	>1	Unknown	Unknown	this work
Sooty Mangabey	DRB9	>1	Unknown	Pseudogene	this work
Sooty Mangabey	DQA1	>1	Unknown	Unknown	this work
Sooty Mangabey	DQB1	>1	Unknown	Unknown	this work
Sooty Mangabey	DOB	>1	Unknown	Unknown	this work
Sooty Mangabey	DMB	>1	Unknown	Unknown	this work
Sooty Mangabey	DMA	>1	Unknown	Unknown	this work
Sooty Mangabey	DOA	>1	Unknown	Unknown	this work
Sooty Mangabey	DPA1	>1	Unknown	Unknown	this work
Sooty Mangabey	DPB1	>1	Unknown	Unknown	this work
Sooty Mangabey	DPB2	>1	Unknown	Unknown	this work
Tamarin	DRA	>1	Unknown	Unknown	Takata (1989)
Tamarin	DRB	1	Fixed	Unknown	Maccari (2017), Maccari (2020), Takata (1989), Trtkova (1993), Gyllensten (1994), Kriener (2001)
Tamarin	DRB	1	Fixed	Pseudogene	Maccari (2017), Maccari (2020), Takata (1989), Trtkova (1993), Gyllensten (1994), Kriener (2001)
Tamarin	DRB	3	Unfixed	Classical	Maccari (2017), Maccari (2020), Takata (1989), Trtkova (1993), Gyllensten (1994), Kriener (2001)
Tamarin	DQA1	2	Unknown	Unknown	Maccari (2017), Maccari (2020), Takata (1989), Kriener (2001), Gyllensten (1994)
Tamarin	DQB1	2	Unknown	Classical	Maccari (2017), Maccari (2020), Takata (1989), Buckner (2021), Gyllensten (1994), Otting (2002), Kriener (2001)
Tamarin	DQA2	1	Fixed	Dual	Maccari (2017), Maccari (2020), Takata (1989), Gyllensten (1994), Kriener (2001)
Tamarin	DQB2	1	Fixed	Dual	Maccari (2017), Maccari (2020), Takata (1989), Buckner (2021), Gyllensten (1994), Otting (2002), Kriener (2001)
Tamarin	DOB	>1	Unknown	Unknown	Takata (1989)
Tamarin	DMB	>1	Unknown	Unknown	this work
Tamarin	DMA	>1	Unknown	Unknown	this work
Tamarin	DOA	>1	Unknown	Unknown	Takata (1989)
Tamarin	DPA1	>1	Unknown	Unknown	Takata (1989)
Tamarin	DPB1	1	Unknown	Unknown	Maccari (2017), Maccari (2020), O'hUigin (1997), Kriener (2001)
Tamarin	DPA2	>1	Unknown	Pseudogene	Blancher (1997), this work
Tamarin	DPB2	1	Unknown	Unknown	Blancher (1997), Kriener (2001)
Tamarin	DPA3	>1	Unknown	Pseudogene	this work
Marmoset	DRA	1	Fixed	Classical	Heijmans (2020)
Marmoset	DRB	1	Fixed	Dual	Maccari (2017), Maccari (2020), Takata (1989), Trtkova (1993), Heijmans (2020), this work
Marmoset	DRB	2	Fixed	Unknown	Maccari (2017), Maccari (2020), Takata (1989), Trtkova (1993), Heijmans (2020), this work
Marmoset	DRB	1	Unfixed	Unknown	Maccari (2017), Maccari (2020), Takata (1989), Trtkova (1993), Heijmans (2020), this work
Marmoset	DRB	>1	Unknown	Unknown	Maccari (2017), Maccari (2020), Takata (1989), Trtkova (1993), Heijmans (2020), this work
Marmoset	DQA1	>1	Unknown	Unknown	Maccari (2017), Maccari (2020), Takata (1989)
Marmoset	DQB1	1	Unknown	Classical	Maccari (2017), Maccari (2020), Takata (1989), Otting (2002), O'hUigin (1997)
Marmoset	DQA2	>1	Unknown	Unknown	Maccari (2017), Maccari (2020), Takata (1989)
Marmoset	DQB2	1	Unknown	Classical	Maccari (2017), Maccari (2020), Takata (1989), Otting (2002), O'hUigin (1997)
Marmoset	DOB	>1	Unknown	Unknown	Takata (1989), this work
Marmoset	DMB	>1	Unknown	Unknown	this work
Marmoset	DMA	>1	Unknown	Unknown	this work
Marmoset	DOA	>1	Unknown	Unknown	Takata (1989), this work
Marmoset	DPA1	>1	Fixed	Unknown	Maccari (2017), Maccari (2020), Takata (1989), Otting (2020) "Full-length..."
Marmoset	DPB1	>1	Fixed	Unknown	Maccari (2017), Maccari (2020), Otting (2020) "Full-length..."
Marmoset	DPA2	>1	Unknown	Pseudogene	this work
Marmoset	DPB2	>1	Unknown	Unknown	this work
Marmoset	DPA3	>1	Unknown	Pseudogene	this work
Night Monkey	DRA	>1	Unknown	Unknown	Maccari (2017), Maccari (2020), Takata (1989)
Night Monkey	DRB	6	Unfixed	Unknown	Maccari (2017), Maccari (2020), Takata (1989), Nino-Vasquez (2000), Trtkova (1993)
Night Monkey	DQA1	1	Fixed	Unknown	Maccari (2017), Maccari (2020), Takata (1989), Diaz (2000)
Night Monkey	DQB1	2	Unfixed	Classical	Buckner (2021), Maccari (2017), Maccari (2020), Otting (2002), Diaz (2000)
Night Monkey	DQB2	1	Unfixed	Unknown	Buckner (2021), Maccari (2017), Maccari (2020), Diaz (2000)
Night Monkey	DOB	>1	Unknown	Unknown	Takata (1989), this work
Night Monkey	DMB	>1	Unknown	Unknown	this work
Night Monkey	DMA	>1	Unknown	Unknown	this work
Night Monkey	DOA	>1	Unknown	Unknown	Takata (1989), this work
Night Monkey	DPA1	>1	Unknown	Unknown	Suarez (2011), Takata (1989)
Night Monkey	DPB1	>1	Unknown	Classical	Maccari (2017), Maccari (2020), Diaz (2002)
Squirrel Monkey	DRA	>1	Unknown	Unknown	Takata (1989), this work
Squirrel Monkey	DRB	3	Fixed	Unknown	Maccari (2017), Maccari (2020), Takata (1989), Trtkova (1993)
Squirrel Monkey	DRB	1	Unfixed	Unknown	Maccari (2017), Maccari (2020), Takata (1989), Trtkova (1993)
Squirrel Monkey	DQA1	>1	Unknown	Unknown	Takata (1989)
Squirrel Monkey	DQB1	>1	Unknown	Unknown	Takata (1989)
Squirrel Monkey	DOB	>1	Unknown	Unknown	Takata (1989), this work
Squirrel Monkey	DMB	>1	Unknown	Unknown	this work
Squirrel Monkey	DMA	>1	Unknown	Unknown	this work
Squirrel Monkey	DOA	>1	Unknown	Unknown	Takata (1989), this work
Squirrel Monkey	DPA1	>1	Unknown	Unknown	Maccari (2017), Maccari (2020), Takata (1989)
Squirrel Monkey	DPB1	>1	Unknown	Unknown	this work
Capuchin	DRA	>1	Unknown	Unknown	Takata (1989), this work
Capuchin	DRB	5	Unfixed	Unknown	Maccari (2017), Maccari (2020), Takata (1989), Trtkova (1993), Buckner (2021)
Capuchin	DQA1	2	Unknown	Unknown	Takata (1989), Buckner (2021)
Capuchin	DQB1	2	Unknown	Unknown	Buckner (2021)
Capuchin	DQA2	1	Unknown	Unknown	Buckner (2021)
Capuchin	DQB2	1	Unknown	Unknown	Buckner (2021)
Capuchin	DOB	>1	Unknown	Unknown	Takata (1989), this work
Capuchin	DMB	>1	Unknown	Unknown	this work
Capuchin	DMA	>1	Unknown	Unknown	this work
Capuchin	DOA	>1	Unknown	Unknown	Takata (1989), this work
Capuchin	DPA1	>1	Unknown	Unknown	Takata (1989), this work
Capuchin	DPB1	>1	Unknown	Unknown	this work
Spider Monkey	DRB	>1	Unknown	Unknown	Maccari (2017), Maccari (2020)
Howler Monkey	DRB	>1	Unknown	Unknown	Maccari (2017), Maccari (2020)
Saki	DRB	2	Unknown	Unknown	Maccari (2017), Maccari (2020)
Titi	DRA	>1	Unknown	Unknown	this work
Titi	DRB9	>1	Unknown	Pseudogene	this work
Titi	DRB	7	Unfixed	Unknown	Maccari (2017), Maccari (2020), Trtkova (1993)
Titi	DQA1	>2	Unknown	Unknown	this work
Titi	DQB1	1	Unknown	Pseudogene	this work
Titi	DQB1	>1	Unknown	Unknown	this work
Titi	DQA2	>1	Unknown	Unknown	this work
Titi	DQB2	>1	Unknown	Unknown	this work
Titi	DOB	>1	Unknown	Unknown	this work
Titi	DMB	>1	Unknown	Unknown	this work
Titi	DMA	>1	Unknown	Unknown	this work
Titi	DOA	>1	Unknown	Unknown	this work
Titi	DPA1	>1	Unknown	Unknown	this work
Titi	DPB1	>1	Unknown	Unknown	this work
Titi	DPA2	>1	Unknown	Pseudogene	this work
Titi	DPB2	>1	Unknown	Unknown	this work
Titi	DPA3	>1	Unknown	Pseudogene	this work
Tarsier	DRA	>1	Unknown	Unknown	this work
Tarsier	DRB	>1	Unknown	Unknown	Kriener (2000) "Alu elements..."
Tarsier	DQA1	>1	Unknown	Unknown	this work
Tarsier	DQB1	>1	Unknown	Unknown	this work
Tarsier	DOB	>1	Unknown	Unknown	this work
Tarsier	DMB	>1	Unknown	Unknown	this work
Tarsier	DMA	>1	Unknown	Unknown	this work
Tarsier	DOA	>1	Unknown	Unknown	this work
Tarsier	DPA	>1	Unknown	Unknown	this work
Tarsier	DPB	>1	Unknown	Unknown	this work
Sifaka	DRA	>1	Unknown	Unknown	this work
Mouse Lemur	DRA	1	Fixed	Unknown	Averdam (2011), Guethlein (2022)
Mouse Lemur	DRB	1	Fixed	Classical	Averdam (2011), Pechouskova (2015), Guethlein (2022)
Mouse Lemur	DRB	1	Fixed	Pseudogene	Averdam (2011), Pechouskova (2015), Guethlein (2022)
Mouse Lemur	DQA1	1	Fixed	Unknown	Averdam (2011), Guethlein (2022)
Mouse Lemur	DQA1	1	Fixed	Pseudogene	Averdam (2011), Guethlein (2022)
Mouse Lemur	DQB1	1	Fixed	Classical	Averdam (2011), Pechouskova (2015), Guethlein (2022), Huchard (2012)
Mouse Lemur	DQB1	1	Fixed	Pseudogene	Averdam (2011), Pechouskova (2015), Guethlein (2022), Huchard (2012)
Mouse Lemur	DOB	1	Unknown	Pseudogene	Averdam (2011), Guethlein (2022)
Mouse Lemur	DMB	1	Fixed	Unknown	Guethlein (2022)
Mouse Lemur	DMA	1	Fixed	Unknown	Guethlein (2022)
Mouse Lemur	DOA	>1	Unknown	Unknown	this work
Mouse Lemur	DPA	1	Unknown	Unknown	Guethlein (2022)
Mouse Lemur	DPB	1	Unknown	Unknown	Guethlein (2022)
Ring-Tailed Lemur	DRA	1	Fixed	Unknown	Grogan (2016)
Ring-Tailed Lemur	DRB	4	Unfixed	Classical	Grogan (2016)
Ring-Tailed Lemur	DQA1	1	Fixed	Unknown	Grogan (2016)
Ring-Tailed Lemur	DQB1	>1	Unknown	Unknown	this work
Ring-Tailed Lemur	DOB	1	Fixed	Nonclassical	Grogan (2016)
Ring-Tailed Lemur	DMB	>1	Unknown	Unknown	this work
Ring-Tailed Lemur	DMA	>1	Unknown	Unknown	this work
Ring-Tailed Lemur	DOA	1	Fixed	Nonclassical	Grogan (2016)
Ring-Tailed Lemur	DPA	1	Fixed	Unknown	Grogan (2016), this work
Ring-Tailed Lemur	DPA	>1	Unknown	Unknown	Grogan (2016), this work
Ring-Tailed Lemur	DPB	>2	Unknown	Unknown	this work
Loris	DRA	>2	Unknown	Unknown	this work
Loris	DRB	4	Unknown	Unknown	Figueroa (1994)
Loris	DOB	>1	Unknown	Unknown	this work
Loris	DMB	>1	Unknown	Unknown	this work
Loris	DMA	>1	Unknown	Unknown	this work
Loris	DOA	>1	Unknown	Unknown	this work
Loris	DPA	>1	Unknown	Unknown	this work
Loris	DPB	>1	Unknown	Unknown	this work
Galago	DRA	>1	Unknown	Unknown	this work
Galago	DRB	3	Unfixed	Unknown	Figueroa (1994)
Galago	DRB	3	Unfixed	Pseudogene	Figueroa (1994)
Galago	DQA1	>1	Unknown	Unknown	this work
Galago	DQB1	>1	Unknown	Unknown	this work
Galago	DOB	>1	Unknown	Unknown	this work
Galago	DMB	>1	Unknown	Unknown	this work
Galago	DMA	>1	Unknown	Unknown	this work
Galago	DOA	>1	Unknown	Unknown	this work
Galago	DPA	>1	Unknown	Unknown	this work
Galago	DPB	>1	Unknown	Unknown	this work
Flying Lemur	DRA	>1	Unknown	Unknown	this work
Flying Lemur	DRB	>2	Unknown	Unknown	this work
Flying Lemur	DOB	>1	Unknown	Unknown	this work
Flying Lemur	DMB	>1	Unknown	Unknown	this work
Flying Lemur	DMA	>1	Unknown	Unknown	this work
Flying Lemur	DOA	>1	Unknown	Unknown	this work
Flying Lemur	DPA	>1	Unknown	Unknown	this work
Flying Lemur	DPB	>1	Unknown	Unknown	this work
Treeshrew	DRA	2	Unknown	Unknown	Fan (2013), Fan (2019)
Treeshrew	DRB	1	Fixed	Classical	Oppelt (2010), Huchard (2012), Huang (2015) "Sequence diversity..."
Treeshrew	DRB	3	Unfixed	Pseudogene	Oppelt (2010), Huchard (2012), Huang (2015) "Sequence diversity..."
Treeshrew	DQA1	2	Unknown	Unknown	Fan (2013), Fan (2019)
Treeshrew	DQB1	2	Unknown	Unknown	Fan (2013), Fan (2019)
Treeshrew	DOB	1	Unknown	Unknown	Takata (1989), Fan (2019)
Treeshrew	DMB	1	Unknown	Unknown	Fan (2013), Fan (2019)
Treeshrew	DMA	1	Unknown	Unknown	Fan (2013), Fan (2019)
Treeshrew	DOA	1	Unknown	Unknown	Fan (2013), Fan (2019)
Treeshrew	DPA	1	Unknown	Unknown	Fan (2013), Fan (2019)
Treeshrew	DPB	1	Unknown	Unknown	Fan (2013), Fan (2019)
Rat	DRA	1	Fixed	Classical	Maccari (2017), Maccari (2020), Kelley (2005), Tuncel (2014), Ettinger (2004)
Rat	DRB	1	Fixed	Classical	Maccari (2017), Maccari (2020), Kelley (2005), Takahashi (2000), Walter (2020), Tuncel (2014), Ettinger (2004)
Rat	DRB	1	Unfixed	Dual	Maccari (2017), Maccari (2020), Kelley (2005), Takahashi (2000), Walter (2020), Tuncel (2014), Ettinger (2004)
Rat	DQA	1	Fixed	Classical	Kelley (2005), Tuncel (2014), Ettinger (2004)
Rat	DQB	1	Fixed	Classical	Kelley (2005), Ettinger (2004), Tuncel (2014)
Rat	DQB	1	Unknown	Pseudogene	Kelley (2005), Ettinger (2004), Tuncel (2014)
Rat	DOB	1	Fixed	Unknown	Maccari (2017), Maccari (2020), Kelley (2005), Tuncel (2014)
Rat	DMB	1	Fixed	Unknown	Maccari (2017), Maccari (2020), Kelley (2005), Tuncel (2014)
Rat	DMA	1	Fixed	Unknown	Maccari (2017), Maccari (2020), Kelley (2005), Tuncel (2014)
Rat	DOA	1	Unknown	Unknown	Maccari (2017), Maccari (2020), Kelley (2005)
Rat	DPA	1	Unknown	Unknown	Kelley (2005)
Rat	DPB	1	Unknown	Pseudogene	Kelley (2005)
Pika	DRA	>1	Unknown	Unknown	this work
Pika	DRB	>1	Unknown	Unknown	this work
Pika	DQA	>1	Unknown	Unknown	this work
Pika	DQB	>1	Unknown	Unknown	this work
Pika	DOB	>1	Unknown	Unknown	this work
Pika	DMB	>1	Unknown	Unknown	this work
Pika	DMA	>1	Unknown	Unknown	this work
Pika	DOA	>1	Unknown	Unknown	this work
Pika	DPA	>1	Unknown	Unknown	this work
Pika	DPB	>1	Unknown	Unknown	this work
Pig	DRA	1	Fixed	Classical	Maccari (2017), Maccari (2020), Kelley (2005), Hammer (2020), Lunney (2009), Renard (2006)
Pig	DRB	1	Fixed	Classical	Maccari (2017), Maccari (2020), Kelley (2005), Renard (2006), Hammer (2020), Lunney (2009)
Pig	DRB	4	Fixed	Pseudogene	Maccari (2017), Maccari (2020), Kelley (2005), Renard (2006), Hammer (2020), Lunney (2009)
Pig	DQA	1	Fixed	Classical	Maccari (2017), Maccari (2020), Kelley (2005), Hammer (2020), Lunney (2009), Renard (2006)
Pig	DQB	1	Fixed	Classical	Maccari (2017), Maccari (2020), Kelley (2005), Renard (2006), Hammer (2020), Lunney (2009)
Pig	DQB	1	Fixed	Pseudogene	Maccari (2017), Maccari (2020), Kelley (2005), Renard (2006), Hammer (2020), Lunney (2009)
Pig	DOB	1	Fixed	Unknown	Maccari (2017), Maccari (2020), Renard (2006), Hammer (2020)
Pig	DOB	1	Fixed	Pseudogene	Maccari (2017), Maccari (2020), Renard (2006), Hammer (2020)
Pig	DMB	1	Fixed	Unknown	Maccari (2017), Maccari (2020), Kelley (2005), Hammer (2020), Renard (2006)
Pig	DMA	1	Fixed	Unknown	Maccari (2017), Maccari (2020), Kelley (2005), Hammer (2020), Renard (2006)
Pig	DOA	1	Fixed	Unknown	Maccari (2017), Maccari (2020), Renard (2006), Hammer (2020)
Cat	DRA	3	Fixed	Unknown	Kelley (2005), Yuhki (2008)
Cat	DRB	6	Unfixed	Unknown	Kelley (2005), Yuhki (2008), Plasil (2022), Okano (2020)
Cat	DRB	1	Fixed	Pseudogene	Kelley (2005), Yuhki (2008), Plasil (2022), Okano (2020)
Cat	DOB	1	Fixed	Unknown	Kelley (2005), Okano (2020), Yuhki (2008)
Cat	DMB	1	Unknown	Unknown	Kelley (2005), Okano (2020)
Cat	DMA	1	Unknown	Unknown	Kelley (2005), Okano (2020)
Cat	DOA	1	Unknown	Unknown	Kelley (2005), Okano (2020)
Cat	DPA	1	Unknown	Pseudogene	Kelley (2005), Okano (2020)
Cat	DPB	1	Unknown	Pseudogene	Kelley (2005), Okano (2020)
Xenarthra	DRA	>1	Unknown	Unknown	this work
Xenarthra	DQA	>1	Unknown	Unknown	this work
Xenarthra	DQB	>1	Unknown	Unknown	this work
Xenarthra	DOB	>1	Unknown	Unknown	this work
Xenarthra	DMB	>1	Unknown	Unknown	this work
Xenarthra	DMA	>1	Unknown	Unknown	this work
Xenarthra	DOA	>1	Unknown	Unknown	this work
Xenarthra	DPA	>1	Unknown	Unknown	this work
Xenarthra	DPB	>1	Unknown	Unknown	this work
Afrotheria	DRA	>1	Unknown	Unknown	this work
Afrotheria	DRB	>1	Unknown	Unknown	this work
Afrotheria	DQA	>1	Unknown	Unknown	this work
Afrotheria	DQB	>1	Unknown	Unknown	this work
Afrotheria	DOB	>1	Unknown	Unknown	this work
Afrotheria	DMA	>1	Unknown	Unknown	this work
Afrotheria	DOA	>1	Unknown	Unknown	this work
Afrotheria	DPA	>1	Unknown	Unknown	this work
Afrotheria	DPB	>1	Unknown	Unknown	this work
