## Supplementary material for "The Primate Major Histocompatibility Complex: A Case Study of Gene Family Evolution": Figure 3-Source Data 1

group	exon	start	end	seq1	seq2
MHC-A Group	Exon 2	1	177	HLA-A*32	Chimpanzee Patr-AL
MHC-A Group	Exon 2	1	248	Ape MHC-A	OWM MHC-A
MHC-A Group	Exon 2	1	250	HLA-A*01/02/30/31	MHC-Y
MHC-A Group	Exon 2	1	203	OWM MHC-A	OWM MHC-A and -AG
MHC-A Group	Exon 2	1	248	HLA-A*23/24/25	Ape MHC-A
MHC-A Group	Exon 2	36	248	OWM MHC-A	MHC-I
MHC-A Group	Exon 2	37	176	Patr-A*26:01	Orangutan Popy-Ap
MHC-A Group	Exon 4	19	202	NWM MHC-G	OWM MHC-A
MHC-A Group	Exon 4	80	213	NWM MHC-G	Orangutan Popy-Ap
MHC-B Group	Exon 2	1	135	HLA-B*38	HLA-B*67:02
MHC-B Group	Exon 2	1	162	HLA-B*38	Human/Chimpanzee MHC-B
MHC-B Group	Exon 2	1	191	Gorilla Gogo-B	Chimpanzee MHC-B
MHC-B Group	Exon 2	1	148	Gorilla Gogo-B*01	Gorilla Gogo-B*03
MHC-B Group	Exon 2	1	191	HLA-B*46	HLA-B*57
MHC-B Group	Exon 2	17	193	Chimpanzee MHC-B*11/12/17	Chimpanzee MHC-B*07/14/25/33
MHC-B Group	Exon 2	36	132	HLA-A	Macaque Mamu-B14Ps
MHC-B Group	Exon 2	36	148	Orangutan MHC-B	Macaque Mamu-B14Ps
MHC-B Group	Exon 3	21	159	Spider Monkey Atbe-B*01	Marmoset Caja-B9*01:01Ps
MHC-B Group	Exon 3	38	138	OWM MHC-L	MHC-B
MHC-B Group	Exon 4	12	132	NWM MHC-G	OWM MHC-B
MHC-B Group	Exon 4	22	129	HLA-H	OWM MHC-B
MHC-C Group	Exon 4	22	132	Ape MHC-C	HLA-H
MHC-C Group	Exon 4	33	132	HLA-C*17	NWM MHC-G
MHC-C Group	Exon 4	33	144	HLA-C*17	OWM MHC-A
MHC-E Group	Exon 2	49	130	MHC-K	Sabo-classI_XM_039467255.1
MHC-E Group	Exon 4	12	143	NWM MHC-G	Chsa-classI_XR_005242886.1
MHC-F Group	Exon 3	79	145	MHC-J	Macaque Mane-F*02:06
MHC-F Group	Exon 4	22	148	NWM MHC-F	MHC-W/H/A/G
MHC-G Group	Exon 2	29	160	NWM MHC-G	Ape/OWM MHC-A/AG and NWM MHC-G
MHC-G Group	Exon 2	35	128	Spider Monkey MHC-G*06	Macaque Mamu-G
MHC-G Group	Exon 2	46	217	Marmoset Caja-G	Tamarin Saoe-G*03:08
MHC-G Group	Exon 2	89	219	Marmoset Caja-G	OWM MHC-AG
