## Supplementary material for "The Primate Major Histocompatibility Complex: A Case Study of Gene Family Evolution": Figure 4-Source Data 1

group	exon	start	end	seq1	seq2
MHC-DQA Group	Exon 2	69	151	ape/OWM MHC-DQA1*05 ape/OWM MHC-DQA1*01
MHC-DQA Group	Exon 2	159	174	MHC-DQA	MHC-DMA
MHC-DQA Group	Exon 3	237	286	MHC-DQA	MHC-DRA
MHC-DQA Group	Exon 3	243	280	MHC-DQA	MHC-DPA
MHC-DQA Group	Exon 3	246	276	MHC-DQA	MHC-DOA
MHC-DPA Group	Exon 2	101	174	MHC-DQA	MHC-DPA
MHC-DPA Group	Exon 2	96	151	OWM MHC-DPA1*11	Cat MHC-DPA
MHC-DPA Group	Exon 2	129	163	Lemur Leca-DRA_XM_045541780.1	Bat Piku-DPA_XM_045573164.1
MHC-DPA Group	Exon 3	3	88	Tarsier Casy-DPA_XM_008062437.1	Macaque Math-DPA1*02:04
MHC-DPA Group	Exon 3	191	302	MHC-DOA	MHC-DPA
MHC-DPA Group	Exon 3	243	280	MHC-DQA	MHC-DPA
MHC-DRA Group	Exon 3	108	230	MHC-DRA	Manatee Trma-DRA_NW_004444391.1:c118995-113896
MHC-DRA Group	Exon 3	237	269	Colobus Pite-DRA_NC_045438.1:137126695-137131777	MHC-DQA
MHC-DMA Group	Exon 2	159	173	MHC-DQA	MHC-DMA
MHC-DMA Group	Exon 2	162	180	MHC-DOA	MHC-DMA
MHC-DOA Group	Exon 3	191	302	MHC-DPA	MHC-DOA
MHC-DOA Group	Exon 3	216	269	MHC-DRA	MHC-DOA
MHC-DOA Group	Exon 3	243	283	MHC-DQA	MHC-DOA
MHC-DMB Group	Exon 3	224	242	MHC-DQB	MHC-DMB
MHC-DPB Group	Exon 2	74	192	MHC-DPB	MHC-DRB
MHC-DPB Group	Exon 2	83	189	MHC-DPB	MHC-DQB
MHC-DPB Group	Exon 2	234	282	Lemur Leca-DPB_XM_045541814.1	Tamarin Saoe-DPB1*01:01
MHC-DPB Group	Exon 2	237	289	Sloth Chdi-DPB_XM_037842567.1	Sifaka Prco-DPB_XM_012661811.1
MHC-DQB Group	Exon 2	88	189	MHC-DRB	MHC-DQB
MHC-DQB Group	Exon 2	101	186	MHC-DPB	MHC-DQB
MHC-DQB Group	Exon 3	171	262	MHC-DQB	MHC-DPB
MHC-DRB Group	Exon 2	90	175	MHC-DQB	MHC-DRB
MHC-DRB Group	Exon 2	90	231	MHC-DPB	MHC-DRB
MHC-DRB Group	Exon 2	100	189	Night Monkey Aotr-DRB3*06:02	Tarsier Casy-DRB_NW_007252749.1:21802-34728
