## Supplementary material for "The Primate Major Histocompatibility Complex: A Case Study of Gene Family Evolution": Lists of Alleles: alphablock_list_of_alleles_merged.txt

allele	latin_name	common_name	clade1	clade2	gene_identity
Aotr-G_05:02	Aotus trivirgatus	Three-striped night monkey	Night Monkey	NWM	NWM MHC-G
Atfu-G_23:03	Ateles fusciceps	Black-headed spider monkey	Spider Monkey	NWM	NWM MHC-G
Caja-B1_01:01	Callithrix jacchus	Common marmoset	Marmoset	NWM	NWM MHC-B
Caja-E_03:01:02	Callithrix jacchus	Common marmoset	Marmoset	NWM	NWM MHC-E
Caja-F2_01_AB809558.1:305960-309022	Callithrix jacchus	Common marmoset	Marmoset	NWM	NWM MHC-F
Caja-F4_04:01	Callithrix jacchus	Common marmoset	Marmoset	NWM	NWM MHC-F
Caja-G_07:01:01	Callithrix jacchus	Common marmoset	Marmoset	NWM	NWM MHC-G
Caja-G_AB809558.1:145424-149006	Callithrix jacchus	Common marmoset	Marmoset	NWM	NWM MHC-G
Caja-G_AB809558.1:25517-29116	Callithrix jacchus	Common marmoset	Marmoset	NWM	NWM MHC-G
Caja-G_AB809558.1:343320-346917	Callithrix jacchus	Common marmoset	Marmoset	NWM	NWM MHC-G
Caja-G_AB809559.1:155360-158948	Callithrix jacchus	Common marmoset	Marmoset	NWM	NWM MHC-G
Caja-G_AB809559.1:8438-11409	Callithrix jacchus	Common marmoset	Marmoset	NWM	NWM MHC-G
Caja-G4Ps_01_AB809558.1:194671-197672	Callithrix jacchus	Common marmoset	Marmoset	NWM	NWM MHC-G
Caja-Glike_AB809560.1:115055-116512	Callithrix jacchus	Common marmoset	Marmoset	NWM	NWM MHC-G
Ceat-classI_XM_012040026.1	Cercocebus atys	Sooty mangabey	Mangabey	OWM	MHC-K (probable assignment)
Chae-F_AC241602.2:90098-93379	Chlorocebus aethiops	Grivet	Grivet	OWM	MHC-F
Chae-J_AC241496.3:47940-51451	Chlorocebus aethiops	Grivet	Grivet	OWM	MHC-J
Chae-J_AC242687.3:139830-143379	Chlorocebus aethiops	Grivet	Grivet	OWM	MHC-J
Chae-W_AC241496.3:93829-96322	Chlorocebus aethiops	Grivet	Grivet	OWM	OWM MHC-W (MHC-T-like)
Chae-W_AC241602.2:154172-156826	Chlorocebus aethiops	Grivet	Grivet	OWM	OWM MHC-W (backward orientation)
Chsa-classI_XM_038005630.1	Chlorocebus sabaeus	Green monkey	Green Monkey	OWM	OWM MHC-A
Gobe-OKO_01:01	Gorilla beringei	Eastern gorilla	Gorilla	Gorilla	MHC-OKO
Gogo-A_01:01:01	Gorilla gorilla	Western gorilla	Gorilla	Gorilla	African Ape MHC-A
Gogo-A_04:01:01:01	Gorilla gorilla	Western gorilla	Gorilla	Gorilla	African Ape MHC-A
Gogo-A_05:01	Gorilla gorilla	Western gorilla	Gorilla	Gorilla	MHC-Y
Gogo-A_05:02:01:01N	Gorilla gorilla	Western gorilla	Gorilla	Gorilla	MHC-Y
Gogo-A_05:04N	Gorilla gorilla	Western gorilla	Gorilla	Gorilla	MHC-Y
Gogo-A_07:01:01:01	Gorilla gorilla	Western gorilla	Gorilla	Gorilla	African Ape MHC-A
Gogo-classI_XR_004070698.1	Gorilla gorilla	Western gorilla	Gorilla	Gorilla	MHC-K (probable assignment)
Gogo-F_CM055451.2:47377544-47381096	Gorilla gorilla	Western gorilla	Gorilla	Gorilla	MHC-F
Gogo-F_CU104658.1:15488-19040	Gorilla gorilla	Western gorilla	Gorilla	Gorilla	MHC-F
Gogo-G_CM055451.2:47489909-47493046	Gorilla gorilla	Western gorilla	Gorilla	Gorilla	Ape/OWM MHC-G
Gogo-G_CU104658.1:127831-130968	Gorilla gorilla	Western gorilla	Gorilla	Gorilla	Ape/OWM MHC-G
Gogo-H_01	Gorilla gorilla	Western gorilla	Gorilla	Gorilla	MHC-H
Gogo-H_CM055451.2:47549427-47552927	Gorilla gorilla	Western gorilla	Gorilla	Gorilla	MHC-H
Gogo-H_CU104658.1:187328-190828	Gorilla gorilla	Western gorilla	Gorilla	Gorilla	MHC-H
Gogo-J_CM055451.2:47728709-47732258	Gorilla gorilla	Western gorilla	Gorilla	Gorilla	MHC-J
Gogo-J_CU104664.1:167634-171183	Gorilla gorilla	Western gorilla	Gorilla	Gorilla	MHC-J
Gogo-KL_CM055451.2:47588075-47591650	Gorilla gorilla	Western gorilla	Gorilla	Gorilla	MHC-KL
Gogo-KL_CU104664.1:27004-30565	Gorilla gorilla	Western gorilla	Gorilla	Gorilla	MHC-KL
Gogo-OKO_01:01_CU104664.1:102566-106131	Gorilla gorilla	Western gorilla	Gorilla	Gorilla	MHC-OKO
Gogo-OKO_01:02	Gorilla gorilla	Western gorilla	Gorilla	Gorilla	MHC-OKO
Gogo-OKO_02:01	Gorilla gorilla	Western gorilla	Gorilla	Gorilla	MHC-OKO
Gogo-OKO_02:02	Gorilla gorilla	Western gorilla	Gorilla	Gorilla	MHC-OKO
Gogo-OKO_CM055451.2:47663949-47667217	Gorilla gorilla	Western gorilla	Gorilla	Gorilla	MHC-OKO
Gogo-P_CM055451.2:47456269-47459253	Gorilla gorilla	Western gorilla	Gorilla	Gorilla	MHC-P
Gogo-P_CU104658.1:94189-97174	Gorilla gorilla	Western gorilla	Gorilla	Gorilla	MHC-P
Gogo-T_CM055451.2:47557815-47560300	Gorilla gorilla	Western gorilla	Gorilla	Gorilla	MHC-T
Gogo-T_CU104658.1:195716-198201	Gorilla gorilla	Western gorilla	Gorilla	Gorilla	MHC-T
Gogo-TL_CM055451.2:47683341-47686311	Gorilla gorilla	Western gorilla	Gorilla	Gorilla	MHC-TL
Gogo-TL_CU104664.1:122258-125229	Gorilla gorilla	Western gorilla	Gorilla	Gorilla	MHC-TL
Gogo-V_CM055451.2:47448239-47450140	Gorilla gorilla	Western gorilla	Gorilla	Gorilla	MHC-V
Gogo-V_CU104658.1:86160-88061	Gorilla gorilla	Western gorilla	Gorilla	Gorilla	MHC-V
Gogo-WL_CM055451.2:47605304-47608268	Gorilla gorilla	Western gorilla	Gorilla	Gorilla	MHC-WL
Gogo-WL_CU104664.1:44219-47183	Gorilla gorilla	Western gorilla	Gorilla	Gorilla	MHC-WL
HLA-A_01:01:01:01	Homo sapiens	Human	Human	Human	African Ape MHC-A
HLA-A_02:07:01:01	Homo sapiens	Human	Human	Human	African Ape MHC-A
HLA-A_11:02:01:01	Homo sapiens	Human	Human	Human	African Ape MHC-A
HLA-A_23:01:01:01	Homo sapiens	Human	Human	Human	African Ape MHC-A
HLA-A_30:04:01:01	Homo sapiens	Human	Human	Human	African Ape MHC-A
HLA-A_33:03:01:01	Homo sapiens	Human	Human	Human	African Ape MHC-A
HLA-A_80:01:01:01	Homo sapiens	Human	Human	Human	African Ape MHC-A
HLA-B_07:02:01:01	Homo sapiens	Human	Human	Human	African Ape MHC-B
HLA-C_01:02:01:01	Homo sapiens	Human	Human	Human	MHC-C
HLA-E_01:01:01:01	Homo sapiens	Human	Human	Human	MHC-E
HLA-F_01:01:01:01	Homo sapiens	Human	Human	Human	MHC-F
HLA-G_01:01:01:01	Homo sapiens	Human	Human	Human	Ape/OWM MHC-G
HLA-H_01:01:01:01	Homo sapiens	Human	Human	Human	MHC-H
HLA-H_01:03:01:01	Homo sapiens	Human	Human	Human	MHC-H
HLA-H_01:06:01:01	Homo sapiens	Human	Human	Human	MHC-H
HLA-H_02:01:01:01	Homo sapiens	Human	Human	Human	MHC-H
HLA-H_02:11:01:01	Homo sapiens	Human	Human	Human	MHC-H
HLA-H_02:19:01:01	Homo sapiens	Human	Human	Human	MHC-H
HLA-H_03:01	Homo sapiens	Human	Human	Human	MHC-H
HLA-J_01:01:01:01	Homo sapiens	Human	Human	Human	MHC-J
HLA-K_01:01:01:01	Homo sapiens	Human	Human	Human	MHC-K
HLA-L_01:01:01:01	Homo sapiens	Human	Human	Human	MHC-L
HLA-N_01:01:01:01	Homo sapiens	Human	Human	Human	MHC-N
HLA-OLI_02_JAHBCG010000038.1:1308729-1311690	Homo sapiens	Human	Human	Human	MHC-OLI
HLA-OLI_OR250714.1:1-2920	Homo sapiens	Human	Human	Human	MHC-OLI
HLA-OLI_OR250716.1:1-2920	Homo sapiens	Human	Human	Human	MHC-OLI
HLA-OLI_PP236102.1:1-2920	Homo sapiens	Human	Human	Human	MHC-OLI
HLA-OLI_PP236103.1:1-2920	Homo sapiens	Human	Human	Human	MHC-OLI
HLA-OLI_PP236104.1:1-2920	Homo sapiens	Human	Human	Human	MHC-OLI
HLA-P_01:01:01:01	Homo sapiens	Human	Human	Human	MHC-P
HLA-P_01:02	Homo sapiens	Human	Human	Human	MHC-P
HLA-P_02:01:01:01	Homo sapiens	Human	Human	Human	MHC-P
HLA-T_01:01:01:01	Homo sapiens	Human	Human	Human	MHC-T
HLA-T_02:01:01:01	Homo sapiens	Human	Human	Human	MHC-T
HLA-T_03:01	Homo sapiens	Human	Human	Human	MHC-T
HLA-U_01:01:01:01	Homo sapiens	Human	Human	Human	MHC-U
HLA-U_01:02	Homo sapiens	Human	Human	Human	MHC-U
HLA-U_01:03	Homo sapiens	Human	Human	Human	MHC-U
HLA-U_01:04	Homo sapiens	Human	Human	Human	MHC-U
HLA-V_01:01:01:01	Homo sapiens	Human	Human	Human	MHC-V
HLA-W_01:01:01:01	Homo sapiens	Human	Human	Human	MHC-W
HLA-W_02:01	Homo sapiens	Human	Human	Human	MHC-W
HLA-W_03:01:01:01	Homo sapiens	Human	Human	Human	MHC-W
HLA-W_04:01	Homo sapiens	Human	Human	Human	MHC-W
HLA-W_05:01	Homo sapiens	Human	Human	Human	MHC-W
HLA-Y_01:01	Homo sapiens	Human	Human	Human	MHC-Y
HLA-Y_02:01	Homo sapiens	Human	Human	Human	MHC-Y
HLA-Y_03:01	Homo sapiens	Human	Human	Human	MHC-Y
HLA-Y_JAHBCG010000038.1:1295372-1298050	Homo sapiens	Human	Human	Human	MHC-Y
Hyla-A_01	Hylobates lar	Lar gibbon	Gibbon	Gibbon	Gibbon MHC-A
Hyla-A_02	Hylobates lar	Lar gibbon	Gibbon	Gibbon	Gibbon MHC-A
Hymo-classI_NW_022611662.1:28420878-28424426	Hylobates moloch	Silvery gibbon	Gibbon	Gibbon	Gibbon MHC-A (probable assignment)
Mafa-W_AB128049.1:3031453-3034108	Macaca fascicularis	Crab-eating macaque	Macaque	OWM	OWM MHC-W (backward orientation)
Mafa-A1_063:02_OP204634.1:970323-973232	Macaca fascicularis	Crab-eating macaque	Macaque	OWM	OWM MHC-A
Mafa-A2_05:11_OP204634.1:1090895-1093976	Macaca fascicularis	Crab-eating macaque	Macaque	OWM	OWM MHC-A
Mafa-A4_01:01_OP204634.1:842307-845250	Macaca fascicularis	Crab-eating macaque	Macaque	OWM	OWM MHC-A
Mafa-A8_01:01	Macaca fascicularis	Crab-eating macaque	Macaque	OWM	OWM MHC-A8
Mafa-F_02:23_OP204634.1:117959-120945	Macaca fascicularis	Crab-eating macaque	Macaque	OWM	MHC-F
Mafa-G_02:10_OP204634.1:195737-199205	Macaca fascicularis	Crab-eating macaque	Macaque	OWM	Ape/OWM MHC-G
Mafa-G_OP204634.1:345327-348477	Macaca fascicularis	Crab-eating macaque	Macaque	OWM	Ape/OWM MHC-G
Mafa-G_OP204634.1:442336-445101	Macaca fascicularis	Crab-eating macaque	Macaque	OWM	Ape/OWM MHC-G
Mafa-G_OP204634.1:537692-540457	Macaca fascicularis	Crab-eating macaque	Macaque	OWM	Ape/OWM MHC-G
Mafa-G_OP204634.1:633036-635830	Macaca fascicularis	Crab-eating macaque	Macaque	OWM	Ape/OWM MHC-G
Mafa-G_OP204634.1:738754-742257	Macaca fascicularis	Crab-eating macaque	Macaque	OWM	Ape/OWM MHC-G
Mafa-J_02:01_OP204634.1:1152756-1155691	Macaca fascicularis	Crab-eating macaque	Macaque	OWM	MHC-J
Mafa-K_01:01_OP204634.1:900894-904462	Macaca fascicularis	Crab-eating macaque	Macaque	OWM	MHC-K
Mafa-K_OP204634.1:1025547-1026994	Macaca fascicularis	Crab-eating macaque	Macaque	OWM	MHC-K
Mafa-L_01:01	Macaca fascicularis	Crab-eating macaque	Macaque	OWM	MHC-L
Mafa-Apseudo_OP204634.1:778367-780177	Macaca fascicularis	Crab-eating macaque	Macaque	OWM	OWM OWM MHC-Apseudo (A-related fragment pseudogene)
Mafa-V_01:01	Macaca fascicularis	Crab-eating macaque	Macaque	OWM	MHC-V
Mafa-V_01:02	Macaca fascicularis	Crab-eating macaque	Macaque	OWM	MHC-V
Mafa-V_01:03_OP204634.1:611889-613791	Macaca fascicularis	Crab-eating macaque	Macaque	OWM	MHC-V
Mafa-V_01:04	Macaca fascicularis	Crab-eating macaque	Macaque	OWM	MHC-V
Mafa-V_OP204634.1:323073-324977	Macaca fascicularis	Crab-eating macaque	Macaque	OWM	MHC-V
Mafa-V_OP204634.1:421214-423117	Macaca fascicularis	Crab-eating macaque	Macaque	OWM	MHC-V
Mafa-V_OP204634.1:516569-518472	Macaca fascicularis	Crab-eating macaque	Macaque	OWM	MHC-V
Mafa-V_OP204634.1:719108-721011	Macaca fascicularis	Crab-eating macaque	Macaque	OWM	MHC-V
Mafa-W_01:01	Macaca fascicularis	Crab-eating macaque	Macaque	OWM	OWM MHC-W (backward orientation)
Mafa-W_01:02	Macaca fascicularis	Crab-eating macaque	Macaque	OWM	OWM MHC-W (backward orientation)
Mafa-W_01:04_OP204634.1:676916-679563	Macaca fascicularis	Crab-eating macaque	Macaque	OWM	OWM MHC-W (backward orientation)
Mafa-W_01:05	Macaca fascicularis	Crab-eating macaque	Macaque	OWM	OWM MHC-W (MHC-P-like)
Mafa-W_01:06_OP204634.1:855748-858621	Macaca fascicularis	Crab-eating macaque	Macaque	OWM	OWM MHC-W (MHC-T-like)
Mafa-W_01:07	Macaca fascicularis	Crab-eating macaque	Macaque	OWM	OWM MHC-W
Mafa-W_01:08_OP204634.1:983926-986901	Macaca fascicularis	Crab-eating macaque	Macaque	OWM	OWM MHC-W (MHC-T-like)
Mafa-W_01:09	Macaca fascicularis	Crab-eating macaque	Macaque	OWM	OWM MHC-W
Mafa-W_01:10	Macaca fascicularis	Crab-eating macaque	Macaque	OWM	OWM MHC-W (MHC-T-like)
Mafa-W_01:11_OP204634.1:473569-476227	Macaca fascicularis	Crab-eating macaque	Macaque	OWM	OWM MHC-W (backward orientation)
Mafa-W_01:12_OP204634.1:568929-571587	Macaca fascicularis	Crab-eating macaque	Macaque	OWM	OWM MHC-W (backward orientation)
Mafa-W_OP204634.1:1037782-1040737	Macaca fascicularis	Crab-eating macaque	Macaque	OWM	OWM MHC-W
Mafa-W_OP204634.1:1104699-1107666	Macaca fascicularis	Crab-eating macaque	Macaque	OWM	OWM MHC-W (MHC-T-like)
Mafa-W_OP204634.1:256848-259450	Macaca fascicularis	Crab-eating macaque	Macaque	OWM	OWM MHC-W (backward orientation)
Mafa-W_OP204634.1:377371-380780	Macaca fascicularis	Crab-eating macaque	Macaque	OWM	OWM MHC-W (backward orientation)
Mafa-W_OP204634.1:794148-797071	Macaca fascicularis	Crab-eating macaque	Macaque	OWM	OWM MHC-W (MHC-P-like)
Mafa-W_OP204634.1:914763-917696	Macaca fascicularis	Crab-eating macaque	Macaque	OWM	OWM MHC-W
Male-classI_XR_001005125.1	Mandrillus leucophaeus	Drill	Drill	OWM	MHC-K (probable assignment)
Male-classI_XR_001005594.1	Mandrillus leucophaeus	Drill	Drill	OWM	MHC-K (probable assignment)
Male-classI_XR_001008390.1	Mandrillus leucophaeus	Drill	Drill	OWM	MHC-J (probable assignment)
Mamu-A1_001:01:01:01	Macaca mulatta	Rhesus macaque	Macaque	OWM	OWM MHC-A
Mamu-AG1_05:02:01:01	Macaca mulatta	Rhesus macaque	Macaque	OWM	OWM MHC-AG
Mamu-AG1_AB128049.1:2769117-2772034	Macaca mulatta	Rhesus macaque	Macaque	OWM	OWM MHC-AG
Mamu-AG3_02:02_AB128049.1:3020436-3023354	Macaca mulatta	Rhesus macaque	Macaque	OWM	OWM MHC-AG
Mamu-AG4_08_AB128049.1:3218695-3221615	Macaca mulatta	Rhesus macaque	Macaque	OWM	OWM MHC-AG
Mamu-AG4_08:02_AB128049.1:3126934-3129854	Macaca mulatta	Rhesus macaque	Macaque	OWM	OWM MHC-AG
Mamu-B_001:01:01:01	Macaca mulatta	Rhesus macaque	Macaque	OWM	OWM MHC-B
Mamu-E_02:01:02	Macaca mulatta	Rhesus macaque	Macaque	OWM	MHC-E
Mamu-F_02:01	Macaca mulatta	Rhesus macaque	Macaque	OWM	MHC-F
Mamu-G_02:05:01:01	Macaca mulatta	Rhesus macaque	Macaque	OWM	Ape/OWM MHC-G
Mamu-G_AB128049.1:2846751-2850219	Macaca mulatta	Rhesus macaque	Macaque	OWM	Ape/OWM MHC-G
Mamu-G_AC148680.1:152938-155703	Macaca mulatta	Rhesus macaque	Macaque	OWM	Ape/OWM MHC-G
Mamu-G_AC148680.1:56899-59742	Macaca mulatta	Rhesus macaque	Macaque	OWM	Ape/OWM MHC-G
Mamu-G_AC148690.1:84693-87852	Macaca mulatta	Rhesus macaque	Macaque	OWM	Ape/OWM MHC-G
Mamu-G_AB128049.1:2964034-2965509	Macaca mulatta	Rhesus macaque	Macaque	OWM	Ape/OWM MHC-G
Mamu-I_01:01:01:01	Macaca mulatta	Rhesus macaque	Macaque	OWM	MHC-I
Mamu-J_01:01:01:01	Macaca mulatta	Rhesus macaque	Macaque	OWM	MHC-J
Mamu-K_01:02:01:01	Macaca mulatta	Rhesus macaque	Macaque	OWM	MHC-K
Mamu-K_01:03:01:01	Macaca mulatta	Rhesus macaque	Macaque	OWM	MHC-K
Mamu-V_AB128049.1:2941921-2943825	Macaca mulatta	Rhesus macaque	Macaque	OWM	MHC-V
Mamu-V_AC148680.1:131795-133697	Macaca mulatta	Rhesus macaque	Macaque	OWM	MHC-V
Mamu-V_AC148680.1:34681-36584	Macaca mulatta	Rhesus macaque	Macaque	OWM	MHC-V
Mamu-V_AC148690.1:181201-183104	Macaca mulatta	Rhesus macaque	Macaque	OWM	MHC-V
Mamu-W_AB128049.1:2474597-2477565	Macaca mulatta	Rhesus macaque	Macaque	OWM	OWM MHC-W (MHC-T-like)
Mamu-W_AB128049.1:2541826-2544780	Macaca mulatta	Rhesus macaque	Macaque	OWM	OWM MHC-W
Mamu-W_AB128049.1:2599682-2602376	Macaca mulatta	Rhesus macaque	Macaque	OWM	OWM MHC-W (MHC-T-like)
Mamu-W_AB128049.1:2661169-2664091	Macaca mulatta	Rhesus macaque	Macaque	OWM	OWM MHC-W (MHC-P-like)
Mamu-W_AB128049.1:2780002-2783634	Macaca mulatta	Rhesus macaque	Macaque	OWM	OWM MHC-W (backward orientation)
Mamu-W_AB128049.1:2899866-2902554	Macaca mulatta	Rhesus macaque	Macaque	OWM	OWM MHC-W (backward orientation)
Mamu-W_AB128049.1:3031414-3034788	Macaca mulatta	Rhesus macaque	Macaque	OWM	OWM MHC-W (backward orientation)
Mamu-W_AC148690.1:138253-140908	Macaca mulatta	Rhesus macaque	Macaque	OWM	OWM MHC-W (backward orientation)
Patr-classI_NC_036885.1:29310624-29321590	Pan troglodytes	Chimpanzee	Chimpanzee	Chimpanzee	unknown
Patr-classI_NC_036885.1:29461746-29465183	Pan troglodytes	Chimpanzee	Chimpanzee	Chimpanzee	MHC-W (probable assignment)
Thge-W_NC_037671.1:1575900-1577761	Theropithecus gelada	Gelada	Gelada	OWM	OWM MHC-W (MHC-P-like)
Leca-classI_NC_059129.1:41195708-41197898	Lemur catta	Ring-tailed lemur	Lemur	Strepsirrhini	outgroup
Nole-A_CM016966.1:50978044-50981534	Nomascus leucogenys	Northern white-cheeked gibbon	Gibbon	Gibbon	Gibbon MHC-A
Nole-classI_NC_044402.1:50978167-50981653	Nomascus leucogenys	Northern white-cheeked gibbon	Gibbon	Gibbon	Gibbon MHC-A (probable assignment)
Nole-classI_NC_044402.1:51043273-51505984	Nomascus leucogenys	Northern white-cheeked gibbon	Gibbon	Gibbon	MHC-J (probable assignment)
Nole-F_CM016966.1:50911063-50914368	Nomascus leucogenys	Northern white-cheeked gibbon	Gibbon	Gibbon	MHC-F
Nole-J_CM016966.1:51043007-51046547	Nomascus leucogenys	Northern white-cheeked gibbon	Gibbon	Gibbon	MHC-J
Nole-W_CM016966.1:50991908-50994858	Nomascus leucogenys	Northern white-cheeked gibbon	Gibbon	Gibbon	MHC-W
Casy-classI_NW_007260546.1:91244-94747	Carlito syrichta	Philippine tarsier	Tarsier	Tarsier	outgroup
Papa-A_05:03:01:01	Pan paniscus	Bonobo	Chimpanzee	Chimpanzee	African Ape MHC-A
Papa-A_08:03:01:01	Pan paniscus	Bonobo	Chimpanzee	Chimpanzee	African Ape MHC-A
Papa-classI_NC_048245.1:29781095-29784840	Pan paniscus	Bonobo	Chimpanzee	Chimpanzee	MHC-J (probable assignment)
Papa-classI_XM_034961686.1	Pan paniscus	Bonobo	Chimpanzee	Chimpanzee	Ape/OWM MHC-G (probable assignment)
Papa-classI_XR_004671913.1	Pan paniscus	Bonobo	Chimpanzee	Chimpanzee	MHC-K (probable assignment)
Papa-H_01	Pan paniscus	Bonobo	Chimpanzee	Chimpanzee	MHC-H
Patr-A_15:02:01:01	Pan troglodytes	Chimpanzee	Chimpanzee	Chimpanzee	African Ape MHC-A
Patr-A_27:01:01:01	Pan troglodytes	Chimpanzee	Chimpanzee	Chimpanzee	African Ape MHC-A
Patr-A_AC192848.1:121430-124932	Pan troglodytes	Chimpanzee	Chimpanzee	Chimpanzee	African Ape MHC-A
Patr-A_HM629932.1:155666-159173	Pan troglodytes	Chimpanzee	Chimpanzee	Chimpanzee	African Ape MHC-A
Patr-AL_01:01:01:01	Pan troglodytes	Chimpanzee	Chimpanzee	Chimpanzee	MHC-AL
Patr-AL_01:02:01:01	Pan troglodytes	Chimpanzee	Chimpanzee	Chimpanzee	MHC-AL
Patr-AL_01:03	Pan troglodytes	Chimpanzee	Chimpanzee	Chimpanzee	MHC-AL
Patr-AL_01:04:01:01	Pan troglodytes	Chimpanzee	Chimpanzee	Chimpanzee	MHC-AL
Patr-AL_HM629932.1:85349-88834	Pan troglodytes	Chimpanzee	Chimpanzee	Chimpanzee	MHC-AL
Patr-classI_NC_036885.1:29429415-29435632	Pan troglodytes	Chimpanzee	Chimpanzee	Chimpanzee	MHC-K (probable assignment)
Patr-classI_NW_019937175.1:33552-38377	Pan troglodytes	Chimpanzee	Chimpanzee	Chimpanzee	MHC-K (probable assignment)
Patr-F_01:01:01	Pan troglodytes	Chimpanzee	Chimpanzee	Chimpanzee	MHC-F
Patr-G_AC192848.1:19870-23006	Pan troglodytes	Chimpanzee	Chimpanzee	Chimpanzee	Ape/OWM MHC-G
Patr-H_01	Pan troglodytes	Chimpanzee	Chimpanzee	Chimpanzee	MHC-H
Patr-H_AC192848.1:66969-70471	Pan troglodytes	Chimpanzee	Chimpanzee	Chimpanzee	MHC-H
Patr-H_BA000041.2:1594277-1597779	Pan troglodytes	Chimpanzee	Chimpanzee	Chimpanzee	MHC-H
Patr-J_AC192848.1:185437-188970	Pan troglodytes	Chimpanzee	Chimpanzee	Chimpanzee	MHC-J
Patr-J_BA000041.2:1477654-1481188	Pan troglodytes	Chimpanzee	Chimpanzee	Chimpanzee	MHC-J
Patr-K_AC192848.1:105344-108904	Pan troglodytes	Chimpanzee	Chimpanzee	Chimpanzee	MHC-K
Patr-K_BA000041.2:1555887-1559458	Pan troglodytes	Chimpanzee	Chimpanzee	Chimpanzee	MHC-K
Patr-K_HM629932.1:141419-144984	Pan troglodytes	Chimpanzee	Chimpanzee	Chimpanzee	MHC-K
Patr-KL_HM629932.1:16060-19614	Pan troglodytes	Chimpanzee	Chimpanzee	Chimpanzee	MHC-KL
Patr-P_BA000041.2:1669594-1672538	Pan troglodytes	Chimpanzee	Chimpanzee	Chimpanzee	MHC-P
Patr-T_AC192848.1:75348-77795	Pan troglodytes	Chimpanzee	Chimpanzee	Chimpanzee	MHC-T
Patr-T_BA000041.2:1586953-1589401	Pan troglodytes	Chimpanzee	Chimpanzee	Chimpanzee	MHC-T
Patr-TL_HM629932.1:111443-114660	Pan troglodytes	Chimpanzee	Chimpanzee	Chimpanzee	MHC-TL
Patr-U_AC192848.1:113274-114005	Pan troglodytes	Chimpanzee	Chimpanzee	Chimpanzee	MHC-U
Patr-U_BA000041.2:1552723-1553309	Pan troglodytes	Chimpanzee	Chimpanzee	Chimpanzee	MHC-U
Patr-U_HM629932.1:147562-148293	Pan troglodytes	Chimpanzee	Chimpanzee	Chimpanzee	MHC-U
Patr-V_BA000041.2:1678650-1680547	Pan troglodytes	Chimpanzee	Chimpanzee	Chimpanzee	MHC-V
Patr-W_AC192848.1:135293-138244	Pan troglodytes	Chimpanzee	Chimpanzee	Chimpanzee	MHC-W
Patr-W_BA000041.2:1528380-1531331	Pan troglodytes	Chimpanzee	Chimpanzee	Chimpanzee	MHC-W
Patr-W_HM629932.1:169548-172497	Pan troglodytes	Chimpanzee	Chimpanzee	Chimpanzee	MHC-W
Patr-WL_HM629932.1:30909-33868	Pan troglodytes	Chimpanzee	Chimpanzee	Chimpanzee	MHC-WL
Pite-classI_XR_004228967.1	Piliocolobus tephrosceles	Ugandan red colobus	Colobus	OWM	Ape/OWM MHC-G
Poab-A_04:01	Pongo abelii	Sumatran orangutan	Orangutan	Orangutan	Orangutan MHC-A
Poab-A_06:01	Pongo abelii	Sumatran orangutan	Orangutan	Orangutan	Orangutan MHC-A
Poab-A_08:01	Pongo abelii	Sumatran orangutan	Orangutan	Orangutan	Orangutan MHC-A
Poab-A_CM054684.2:29885060-29888562	Pongo abelii	Sumatran orangutan	Orangutan	Orangutan	Orangutan MHC-A (MHC-H-like)
Poab-A_CM054684.2:29950669-29954163	Pongo abelii	Sumatran orangutan	Orangutan	Orangutan	Orangutan MHC-A
Poab-Ap_CM054684.2:29834596-29838098	Pongo abelii	Sumatran orangutan	Orangutan	Orangutan	Orangutan MHC-Ap
Poab-classI_XM_024248520.1	Pongo abelii	Sumatran orangutan	Orangutan	Orangutan	MHC-H
Poab-classI_XM_024248521.1	Pongo abelii	Sumatran orangutan	Orangutan	Orangutan	MHC-J (probable assignment)
Poab-F_CM054684.2:29662501-29665777	Pongo abelii	Sumatran orangutan	Orangutan	Orangutan	MHC-F
Poab-G_CM054684.2:29776131-29778953	Pongo abelii	Sumatran orangutan	Orangutan	Orangutan	Ape/OWM MHC-G
Poab-J_CM054684.2:30012595-30016140	Pongo abelii	Sumatran orangutan	Orangutan	Orangutan	MHC-J
Poab-P_CM054684.2:29753501-29754414	Pongo abelii	Sumatran orangutan	Orangutan	Orangutan	MHC-P
Poab-T_CM054684.2:29854930-29857950	Pongo abelii	Sumatran orangutan	Orangutan	Orangutan	MHC-T
Poab-T_CM054684.2:29964244-29967056	Pongo abelii	Sumatran orangutan	Orangutan	Orangutan	MHC-T
Poab-V_CM054684.2:29745457-29747362	Pongo abelii	Sumatran orangutan	Orangutan	Orangutan	MHC-V
Poab-W_CM054684.2:29898887-29901819	Pongo abelii	Sumatran orangutan	Orangutan	Orangutan	MHC-W
Popy-A_01:02	Pongo pygmaeus	Bornean orangutan	Orangutan	Orangutan	Orangutan MHC-A
Popy-A_06:01	Pongo pygmaeus	Bornean orangutan	Orangutan	Orangutan	Orangutan MHC-A
Popy-Ap_02:02	Pongo pygmaeus	Bornean orangutan	Orangutan	Orangutan	Orangutan MHC-Ap
Popy-Ap_03:01	Pongo pygmaeus	Bornean orangutan	Orangutan	Orangutan	Orangutan MHC-Ap
Popy-Ap_05:01	Pongo pygmaeus	Bornean orangutan	Orangutan	Orangutan	Orangutan MHC-Ap
Popy-H_01	Pongo pygmaeus	Bornean orangutan	Orangutan	Orangutan	MHC-H
Rhro-classI_XM_030928090.1	Rhinopithecus roxellana	Golden snub-nosed monkey	Snub-Nosed Monkey	OWM	OWM MHC-A (probable assignment)
Saoe-PS1_01	Saguinus oedipus	Cotton-top tamarin	Tamarin	NWM	MHC-PS
Thge-classI_NC_037671.1:c32829436-32825944	Theropithecus gelada	Gelada	Gelada	OWM	MHC-J (probable assignment)
Trfr-classI_NW_022681455.1:29852960-29896742	Trachypithecus francoisi	Francois' langur	Langur	OWM	Ape/OWM MHC-G
Trfr-classI_XR_004439183.1	Trachypithecus francoisi	Francois' langur	Langur	OWM	OWM MHC-AG (probable assignment)
Poab-classI_XM_024248517.1	Pongo abelii	Sumatran orangutan	Orangutan	Orangutan	MHC-V (probable assignment)
Gogo-classI_XM_031012335.1	Gorilla gorilla	Western gorilla	Gorilla	Gorilla	unknown
Papa-classI_XM_034961678.3	Pan paniscus	Bonobo	Chimpanzee	Chimpanzee	unknown
Math-classI_XR_007725140.1	Macaca thibetana	Tibetan macaque	Macaque	OWM	MHC-V (probable assignment)
