## Supplementary material for "The Primate Major Histocompatibility Complex: A Case Study of Gene Family Evolution": Lists of Alleles: classI_list_of_alleles_merged.txt

allele	latin_name	common_name	clade1	clade2	gene_identity
Aole-F_05:01	Aotus lemurinus	Gray-bellied night money	Night Monkey	NWM	NWM MHC-F
Aona-classI_XM_012440735.2	Aotus nancymaae	Nancy Ma's night monkey	Night Monkey	NWM	NWM MHC-F
Aona-classI_XM_012440907.1	Aotus nancymaae	Nancy Ma's night monkey	Night Monkey	NWM	NWM MHC-B (probable assignment)
Aona-classI_XM_021666265.1	Aotus nancymaae	Nancy Ma's night monkey	Night Monkey	NWM	NWM MHC-B (probable assignment)
Aona-classI_XM_021666271.1	Aotus nancymaae	Nancy Ma's night monkey	Night Monkey	NWM	NWM MHC-B (probable assignment)
Aona-classI_XM_021666277.1	Aotus nancymaae	Nancy Ma's night monkey	Night Monkey	NWM	NWM MHC-B (probable assignment)
Aona-classI_XM_021669925.1	Aotus nancymaae	Nancy Ma's night monkey	Night Monkey	NWM	NWM MHC-B (probable assignment)
Aona-classI_XM_021671476.1	Aotus nancymaae	Nancy Ma's night monkey	Night Monkey	NWM	unknown
Aona-classI_XM_021673517.1	Aotus nancymaae	Nancy Ma's night monkey	Night Monkey	NWM	NWM MHC-G
Aona-classI_XR_002477708.1	Aotus nancymaae	Nancy Ma's night monkey	Night Monkey	NWM	NWM MHC-B (probable assignment)
Aona-classI_XR_002477710.1	Aotus nancymaae	Nancy Ma's night monkey	Night Monkey	NWM	NWM MHC-B (probable assignment)
Aona-classI_XR_002477817.1	Aotus nancymaae	Nancy Ma's night monkey	Night Monkey	NWM	NWM MHC-B (probable assignment)
Aotr-E_03:01	Aotus trivirgatus	Three-striped night monkey	Night Monkey	NWM	NWM MHC-E
Aotr-G_03:01	Aotus trivirgatus	Three-striped night monkey	Night Monkey	NWM	NWM MHC-G
Aotr-PS2_01	Aotus trivirgatus	Three-striped night monkey	Night Monkey	NWM	NWM MHC-PS
Atbe-B_01	Ateles belzebuth	White-bellied spider monkey	Spider Monkey	NWM	NWM MHC-B
Atbe-E_03:01	Ateles belzebuth	White-bellied spider monkey	Spider Monkey	NWM	NWM MHC-E
Atbe-G_03:01	Ateles belzebuth	White-bellied spider monkey	Spider Monkey	NWM	NWM MHC-G
Atfu-B_01:01	Ateles fusciceps	Black-headed spider monkey	Spider Monkey	NWM	NWM MHC-B
Atfu-E_03:02	Ateles fusciceps	Black-headed spider monkey	Spider Monkey	NWM	NWM MHC-E
Atfu-G_06:01	Ateles fusciceps	Black-headed spider monkey	Spider Monkey	NWM	NWM MHC-G
Caja-B_01:01	Callithrix jacchus	Common marmoset	Marmoset	NWM	NWM MHC-B
Caja-B1_01:01	Callithrix jacchus	Common marmoset	Marmoset	NWM	NWM MHC-B
Caja-B2_01:01Ps	Callithrix jacchus	Common marmoset	Marmoset	NWM	NWM MHC-B
Caja-B3_01:01	Callithrix jacchus	Common marmoset	Marmoset	NWM	NWM MHC-B
Caja-B4_01:01	Callithrix jacchus	Common marmoset	Marmoset	NWM	NWM MHC-B
Caja-B5_01:01Ps	Callithrix jacchus	Common marmoset	Marmoset	NWM	NWM MHC-B
Caja-B6_01:01	Callithrix jacchus	Common marmoset	Marmoset	NWM	NWM MHC-B
Caja-B7_01:01	Callithrix jacchus	Common marmoset	Marmoset	NWM	NWM MHC-B
Caja-B8_01:01Ps	Callithrix jacchus	Common marmoset	Marmoset	NWM	NWM MHC-B
Caja-B9_01:01Ps	Callithrix jacchus	Common marmoset	Marmoset	NWM	NWM MHC-B
Caja-classI_XM_017968896.3	Callithrix jacchus	Common marmoset	Marmoset	NWM	NWM MHC-B (probable assignment)
Caja-E_03:01:02	Callithrix jacchus	Common marmoset	Marmoset	NWM	NWM MHC-E
Caja-F1_01	Callithrix jacchus	Common marmoset	Marmoset	NWM	NWM MHC-F
Caja-F2_01	Callithrix jacchus	Common marmoset	Marmoset	NWM	NWM MHC-F
Caja-F3_01	Callithrix jacchus	Common marmoset	Marmoset	NWM	NWM MHC-F
Caja-F4_04:01	Callithrix jacchus	Common marmoset	Marmoset	NWM	NWM MHC-F
Caja-F5_01	Callithrix jacchus	Common marmoset	Marmoset	NWM	NWM MHC-F
Caja-F6_06:01	Callithrix jacchus	Common marmoset	Marmoset	NWM	NWM MHC-F
Caja-G_07:01:01	Callithrix jacchus	Common marmoset	Marmoset	NWM	NWM MHC-G
Caja-G10Ps_01	Callithrix jacchus	Common marmoset	Marmoset	NWM	NWM MHC-G
Caja-G11Ps_01	Callithrix jacchus	Common marmoset	Marmoset	NWM	NWM MHC-G
Caja-G13Ps_01	Callithrix jacchus	Common marmoset	Marmoset	NWM	NWM MHC-G
Caja-G14Ps_01	Callithrix jacchus	Common marmoset	Marmoset	NWM	NWM MHC-G
Caja-G2Ps_01	Callithrix jacchus	Common marmoset	Marmoset	NWM	NWM MHC-G
Caja-G4Ps_01	Callithrix jacchus	Common marmoset	Marmoset	NWM	NWM MHC-G
Caja-G5Ps_01	Callithrix jacchus	Common marmoset	Marmoset	NWM	NWM MHC-G
Caja-G6Ps_01	Callithrix jacchus	Common marmoset	Marmoset	NWM	NWM MHC-G
Caja-G8Ps_01	Callithrix jacchus	Common marmoset	Marmoset	NWM	NWM MHC-G
Caja-G9Ps_01	Callithrix jacchus	Common marmoset	Marmoset	NWM	NWM MHC-G
Caja-PS2_01	Callithrix jacchus	Common marmoset	Marmoset	NWM	NWM MHC-PS
Caja-PS2_01:02	Callithrix jacchus	Common marmoset	Marmoset	NWM	NWM MHC-PS
Casy-classI_NW_007260546.1:91244-94747	Carlito syrichta	Philippine tarsier	Tarsier	Tarsier	outgroup
Casy-classI_XR_002482411.1	Carlito syrichta	Philippine tarsier	Tarsier	Tarsier	outgroup
Ceat-A1_01:01	Cercocebus atys	Sooty mangabey	Mangabey	OWM	OWM MHC-A
Ceat-Aw1_01:01	Cercocebus atys	Sooty mangabey	Mangabey	OWM	OWM MHC-A
Ceat-Aw2_01:01	Cercocebus atys	Sooty mangabey	Mangabey	OWM	OWM MHC-A
Ceat-B_02:01	Cercocebus atys	Sooty mangabey	Mangabey	OWM	OWM MHC-B
Ceat-classI_XM_012040025.1	Cercocebus atys	Sooty mangabey	Mangabey	OWM	OWM MHC-AG (probable assignment)
Ceat-classI_XM_012040026.1	Cercocebus atys	Sooty mangabey	Mangabey	OWM	MHC-K
Ceat-classI_XR_001011296.1	Cercocebus atys	Sooty mangabey	Mangabey	OWM	OWM MHC-B (probable assignment)
Ceat-E_02:01	Cercocebus atys	Sooty mangabey	Mangabey	OWM	OWM MHC-E
Ceat-F_02:01	Cercocebus atys	Sooty mangabey	Mangabey	OWM	OWM MHC-F
Ceat-I_01:01	Cercocebus atys	Sooty mangabey	Mangabey	OWM	MHC-I
Ceim-classI_XM_017510508.2	Cebus imitator	Panamanian white-faced capuchin	Capuchin	NWM	NWM MHC-G
Ceim-classI_XM_017510528.2	Cebus imitator	Panamanian white-faced capuchin	Capuchin	NWM	NWM MHC-E
Ceim-classI_XM_017521325.2	Cebus imitator	Panamanian white-faced capuchin	Capuchin	NWM	NWM MHC-B (probable assignment)
Ceim-classI_XM_017522785.2	Cebus imitator	Panamanian white-faced capuchin	Capuchin	NWM	NWM MHC-B (probable assignment)
Ceim-classI_XM_037732051.1	Cebus imitator	Panamanian white-faced capuchin	Capuchin	NWM	unknown
Ceim-classI_XM_037732055.1	Cebus imitator	Panamanian white-faced capuchin	Capuchin	NWM	NWM MHC-F
Ceim-classI_XM_037735653.1	Cebus imitator	Panamanian white-faced capuchin	Capuchin	NWM	NWM MHC-B (probable assignment)
Ceim-classI_XM_037735656.1	Cebus imitator	Panamanian white-faced capuchin	Capuchin	NWM	NWM MHC-B (probable assignment)
Ceim-classI_XR_005197163.1	Cebus imitator	Panamanian white-faced capuchin	Capuchin	NWM	NWM MHC-G
Cemi-A_01:01	Cercopithecus mitis	Blue monkey	Guenon	OWM	OWM MHC-A
Cemi-B_01:01	Cercopithecus mitis	Blue monkey	Guenon	OWM	OWM MHC-B
Chae-A_01:01	Chlorocebus aethiops	Grivet	Grivet	OWM	OWM MHC-A
Chae-B_01:01	Chlorocebus aethiops	Grivet	Grivet	OWM	OWM MHC-B
Chae-G_02:01	Chlorocebus aethiops	Grivet	Grivet	OWM	OWM MHC-G
Chdi-classI_XM_037843125.1	Choloepus didactylus	Linnaeus's two-toed sloth	Xenarthra	Atlantogenata	outgroup
Chpy-A_01:01	Chlorocebus pygerythrus	Vervet monkey	Vervet Monkey	OWM	OWM MHC-A
Chpy-B_01:01	Chlorocebus pygerythrus	Vervet monkey	Vervet Monkey	OWM	OWM MHC-B
Chsa-A_01:01	Chlorocebus sabaeus	Green monkey	Green Monkey	OWM	OWM MHC-A
Chsa-AG_01:01	Chlorocebus sabaeus	Green monkey	Green Monkey	OWM	OWM MHC-AG
Chsa-B_01:01	Chlorocebus sabaeus	Green monkey	Green Monkey	OWM	OWM MHC-B
Chsa-classI_XM_007973295.2	Chlorocebus sabaeus	Green monkey	Green Monkey	OWM	OWM MHC-F
Chsa-classI_XM_038005630.1	Chlorocebus sabaeus	Green monkey	Green Monkey	OWM	OWM MHC-A
Chsa-classI_XR_005239751.1	Chlorocebus sabaeus	Green monkey	Green Monkey	OWM	MHC-J (probable assignment)
Chsa-classI_XR_005242982.1	Chlorocebus sabaeus	Green monkey	Green Monkey	OWM	MHC-I (probable assignment)
Chsa-classI_XR_005242984.1	Chlorocebus sabaeus	Green monkey	Green Monkey	OWM	OWM MHC-B (probable assignment)
Chsa-E_02:01:01	Chlorocebus sabaeus	Green monkey	Green Monkey	OWM	OWM MHC-E
Coan-classI_NW_012115577.1:c1127163-1122585	Colobus angolensis	Angola colobus	Colobus	OWM	MHC-E (probable assignment)
Coan-classI_XM_011944974.1	Colobus angolensis	Angola colobus	Colobus	OWM	OWM MHC-B (probable assignment)
Coan-classI_XM_011944978.1	Colobus angolensis	Angola colobus	Colobus	OWM	OWM MHC-B (probable assignment)
Coan-classI_XM_011945062.1	Colobus angolensis	Angola colobus	Colobus	OWM	OWM MHC-B (probable assignment)
Coan-classI_XR_001002086.1	Colobus angolensis	Angola colobus	Colobus	OWM	OWM MHC-AG (probable assignment)
Cocr-classI_XM_004695753.2	Condylura cristata	Star-nosed mole	Mole	Laurasiatheria	outgroup
Epfu-classI_XM_028138976.1	Eptesicus fuscus	Big brown bat	Bat	Laurasiatheria	outgroup
Gava-classI_XM_008594446.1	Galeopterus variegatus	Sunda flying lemur	Flying Lemur	Flying Lemur	outgroup
Gobe-B_13:01	Gorilla beringei	Eastern gorilla	Gorilla	Gorilla	African Ape MHC-B
Gobe-C_02:01	Gorilla beringei	Eastern gorilla	Gorilla	Gorilla	MHC-C
Gobe-OKO_01:01	Gorilla beringei	Eastern gorilla	Gorilla	Gorilla	MHC-OKO
Gogo-A_01:01:01	Gorilla gorilla	Western gorilla	Gorilla	Gorilla	African Ape MHC-A
Gogo-A_05:01	Gorilla gorilla	Western gorilla	Gorilla	Gorilla	MHC-Y
Gogo-B_01:01:01:01	Gorilla gorilla	Western gorilla	Gorilla	Gorilla	African Ape MHC-B
Gogo-B_07:01	Gorilla gorilla	Western gorilla	Gorilla	Gorilla	Gorilla-specific MHC-B
Gogo-C_01:01:01	Gorilla gorilla	Western gorilla	Gorilla	Gorilla	MHC-C
Gogo-classI_XM_004043573.2	Gorilla gorilla	Western gorilla	Gorilla	Gorilla	MHC-E
Gogo-classI_XM_031012335.1	Gorilla gorilla	Western gorilla	Gorilla	Gorilla	unknown
Gogo-classI_XM_031012340.1	Gorilla gorilla	Western gorilla	Gorilla	Gorilla	Ape/OWM MHC-G
Gogo-classI_XR_004070698.1	Gorilla gorilla	Western gorilla	Gorilla	Gorilla	MHC-K (probable assignment)
Gogo-classI_XR_004070699.1	Gorilla gorilla	Western gorilla	Gorilla	Gorilla	MHC-L (probable assignment)
Gogo-E_01:01:01	Gorilla gorilla	Western gorilla	Gorilla	Gorilla	MHC-E
Gogo-F_01:01	Gorilla gorilla	Western gorilla	Gorilla	Gorilla	MHC-F
Gogo-H_01	Gorilla gorilla	Western gorilla	Gorilla	Gorilla	MHC-H
Gogo-OKO_01:01	Gorilla gorilla	Western gorilla	Gorilla	Gorilla	MHC-OKO
HLA-A_01:01:01:01	Homo sapiens	Human	Human	Human	African Ape MHC-A
HLA-B_07:02:01:01	Homo sapiens	Human	Human	Human	African Ape MHC-B
HLA-C_01:02:01:01	Homo sapiens	Human	Human	Human	MHC-C
HLA-E_01:01:01:01	Homo sapiens	Human	Human	Human	MHC-E
HLA-F_01:01:01:01	Homo sapiens	Human	Human	Human	MHC-F
HLA-G_01:01:01:01	Homo sapiens	Human	Human	Human	Ape/OWM MHC-G
HLA-H_01:01:01:01	Homo sapiens	Human	Human	Human	MHC-H
HLA-J_01:01:01:01	Homo sapiens	Human	Human	Human	MHC-J
HLA-K_01:01:01:01	Homo sapiens	Human	Human	Human	MHC-K
HLA-L_01:01:01:01	Homo sapiens	Human	Human	Human	MHC-L
HLA-N_01:01:01:01	Homo sapiens	Human	Human	Human	MHC-N
HLA-T_01:01:01:01	Homo sapiens	Human	Human	Human	MHC-T
HLA-U_01:01:01:01	Homo sapiens	Human	Human	Human	MHC-U
HLA-V_01:01:01:01	Homo sapiens	Human	Human	Human	MHC-V
HLA-W_01:01:01:01	Homo sapiens	Human	Human	Human	MHC-W
HLA-Y_01:01	Homo sapiens	Human	Human	Human	MHC-Y
Hyla-A_01	Hylobates lar	Lar gibbon	Gibbon	Gibbon	Gibbon MHC-A
Hyla-B_01	Hylobates lar	Lar gibbon	Gibbon	Gibbon	Gibbon MHC-B
Hymo-classI_NW_022611662.1:28355530-28358783	Hylobates moloch	Silvery gibbon	Gibbon	Gibbon	MHC-F
Hymo-classI_NW_022611662.1:28850939-28858473	Hylobates moloch	Silvery gibbon	Gibbon	Gibbon	unknown
Hymo-classI_NW_022611662.1:28976310-28979930	Hylobates moloch	Silvery gibbon	Gibbon	Gibbon	MHC-E
Leca-classI_NC_059129.1:41195708-41197898	Lemur catta	Ring-tailed lemur	Lemur	Strepsirrhini	outgroup
Lero-G_03:01	Leontopithecus rosalia	Golden lion tamarin	Tamarin	NWM	NWM MHC-G
Maar-A1_011:01	Macaca arctoides	Stump-tailed macaque	Macaque	OWM	OWM MHC-A
Maar-B_007:01	Macaca arctoides	Stump-tailed macaque	Macaque	OWM	OWM MHC-B
Maar-I_01:01	Macaca arctoides	Stump-tailed macaque	Macaque	OWM	MHC-I
Maas-A1_023:01	Macaca assamensis	Assam macaque	Macaque	OWM	OWM MHC-A
Maas-B_007:01	Macaca assamensis	Assam macaque	Macaque	OWM	OWM MHC-B
Maas-I_01:01	Macaca assamensis	Assam macaque	Macaque	OWM	MHC-I
Mafa-A1_001:01:02:01	Macaca fascicularis	Crab-eating macaque	Macaque	OWM	OWM MHC-A
Mafa-A2_01:01:01:01	Macaca fascicularis	Crab-eating macaque	Macaque	OWM	OWM MHC-A
Mafa-A3_13:02:01:01	Macaca fascicularis	Crab-eating macaque	Macaque	OWM	OWM MHC-A
Mafa-A4_01:01:01:01	Macaca fascicularis	Crab-eating macaque	Macaque	OWM	OWM MHC-A
Mafa-A5_30:01:01:01	Macaca fascicularis	Crab-eating macaque	Macaque	OWM	OWM MHC-A
Mafa-A6_01:04:01:01	Macaca fascicularis	Crab-eating macaque	Macaque	OWM	OWM MHC-A
Mafa-A8_01:01	Macaca fascicularis	Crab-eating macaque	Macaque	OWM	OWM MHC-A8
Mafa-AG1_05:02:03:01	Macaca fascicularis	Crab-eating macaque	Macaque	OWM	OWM MHC-AG
Mafa-AG2_01:03:01:01	Macaca fascicularis	Crab-eating macaque	Macaque	OWM	OWM MHC-AG
Mafa-AG3_02:01:01:01	Macaca fascicularis	Crab-eating macaque	Macaque	OWM	OWM MHC-AG
Mafa-AG4_08:01:01:01	Macaca fascicularis	Crab-eating macaque	Macaque	OWM	OWM MHC-AG
Mafa-AG5_06:02:01:01	Macaca fascicularis	Crab-eating macaque	Macaque	OWM	OWM MHC-AG
Mafa-AG6_04:01:01:01	Macaca fascicularis	Crab-eating macaque	Macaque	OWM	OWM MHC-AG
Mafa-B_001:01:01:01	Macaca fascicularis	Crab-eating macaque	Macaque	OWM	OWM MHC-B
Mafa-B02Ps_01:01:01:01	Macaca fascicularis	Crab-eating macaque	Macaque	OWM	OWM MHC-B
Mafa-B10Ps_01:01:01:01	Macaca fascicularis	Crab-eating macaque	Macaque	OWM	OWM MHC-B
Mafa-B11L_01:01	Macaca fascicularis	Crab-eating macaque	Macaque	OWM	OWM MHC-B
Mafa-B14Ps_175:01:01:01	Macaca fascicularis	Crab-eating macaque	Macaque	OWM	OWM MHC-B
Mafa-B16_01:04:01:01	Macaca fascicularis	Crab-eating macaque	Macaque	OWM	OWM MHC-B
Mafa-B17_01:05:01:01	Macaca fascicularis	Crab-eating macaque	Macaque	OWM	OWM MHC-B
Mafa-B19Ps_01:01:01:01	Macaca fascicularis	Crab-eating macaque	Macaque	OWM	OWM MHC-B
Mafa-B21Ps_01:01:01:01	Macaca fascicularis	Crab-eating macaque	Macaque	OWM	OWM MHC-B
Mafa-B22_01:02:01:01	Macaca fascicularis	Crab-eating macaque	Macaque	OWM	OWM MHC-B
Mafa-E_02:01:02:01	Macaca fascicularis	Crab-eating macaque	Macaque	OWM	OWM MHC-E
Mafa-F_02:02:01	Macaca fascicularis	Crab-eating macaque	Macaque	OWM	OWM MHC-F
Mafa-G_02:10:01:01	Macaca fascicularis	Crab-eating macaque	Macaque	OWM	OWM MHC-G
Mafa-I_01:01:04:01	Macaca fascicularis	Crab-eating macaque	Macaque	OWM	MHC-I
Mafa-J_01:01:01:01	Macaca fascicularis	Crab-eating macaque	Macaque	OWM	MHC-J
Mafa-K_01:01	Macaca fascicularis	Crab-eating macaque	Macaque	OWM	MHC-K
Mafa-L_01:01	Macaca fascicularis	Crab-eating macaque	Macaque	OWM	MHC-L
Mafa-V_01:04	Macaca fascicularis	Crab-eating macaque	Macaque	OWM	MHC-V
Mafa-W_01:07	Macaca fascicularis	Crab-eating macaque	Macaque	OWM	MHC-W
Maja-classI_XM_037026680.1	Manis javanica	Sunda pangolin	Ferungulata	Laurasiatheria	outgroup
Malo-A1_003:01	Macaca leonina	Northern pig-tailed macaque	Macaque	OWM	OWM MHC-A
Malo-A2_05:01	Macaca leonina	Northern pig-tailed macaque	Macaque	OWM	OWM MHC-A
Malo-A3_13:01	Macaca leonina	Northern pig-tailed macaque	Macaque	OWM	OWM MHC-A
Malo-B_013:01	Macaca leonina	Northern pig-tailed macaque	Macaque	OWM	OWM MHC-B
Malo-I_01:01	Macaca leonina	Northern pig-tailed macaque	Macaque	OWM	MHC-I
Mamu-A1_001:01:01:01	Macaca mulatta	Rhesus macaque	Macaque	OWM	OWM MHC-A
Mamu-A2_01:01	Macaca mulatta	Rhesus macaque	Macaque	OWM	OWM MHC-A
Mamu-A2_01:02:01:01	Macaca mulatta	Rhesus macaque	Macaque	OWM	OWM MHC-A
Mamu-A2_05:01:01:01	Macaca mulatta	Rhesus macaque	Macaque	OWM	OWM MHC-A
Mamu-A3_13:01:01:01	Macaca mulatta	Rhesus macaque	Macaque	OWM	OWM MHC-A
Mamu-A4_01:01:01:01	Macaca mulatta	Rhesus macaque	Macaque	OWM	OWM MHC-A
Mamu-A4_14:03:01:01	Macaca mulatta	Rhesus macaque	Macaque	OWM	OWM MHC-A
Mamu-A5_30:01:01	Macaca mulatta	Rhesus macaque	Macaque	OWM	OWM MHC-A
Mamu-A6_01:03:02:01	Macaca mulatta	Rhesus macaque	Macaque	OWM	OWM MHC-A
Mamu-A7_01:02:01:01	Macaca mulatta	Rhesus macaque	Macaque	OWM	OWM MHC-A
Mamu-AG1_05:02:01:01	Macaca mulatta	Rhesus macaque	Macaque	OWM	OWM MHC-AG
Mamu-AG2_01:02:01:01	Macaca mulatta	Rhesus macaque	Macaque	OWM	OWM MHC-AG
Mamu-AG3_02:01:01:01	Macaca mulatta	Rhesus macaque	Macaque	OWM	OWM MHC-AG
Mamu-AG4_08:01:01:01	Macaca mulatta	Rhesus macaque	Macaque	OWM	OWM MHC-AG
Mamu-AG5_07:01:01:01	Macaca mulatta	Rhesus macaque	Macaque	OWM	OWM MHC-AG
Mamu-AG6_04:01:01:01	Macaca mulatta	Rhesus macaque	Macaque	OWM	OWM MHC-AG
Mamu-B_001:01:01:01	Macaca mulatta	Rhesus macaque	Macaque	OWM	OWM MHC-B
Mamu-B_098:01:01:01	Macaca mulatta	Rhesus macaque	Macaque	OWM	OWM MHC-B
Mamu-B02Ps_01:01:01:01	Macaca mulatta	Rhesus macaque	Macaque	OWM	OWM MHC-B
Mamu-B10Ps_01:01:01:01	Macaca mulatta	Rhesus macaque	Macaque	OWM	OWM MHC-B
Mamu-B11L_01:04:01:01	Macaca mulatta	Rhesus macaque	Macaque	OWM	OWM MHC-B
Mamu-B14Ps_175:01:01:01	Macaca mulatta	Rhesus macaque	Macaque	OWM	OWM MHC-B
Mamu-B16_01:11:01:01	Macaca mulatta	Rhesus macaque	Macaque	OWM	OWM MHC-B
Mamu-B17_01:10:01:01	Macaca mulatta	Rhesus macaque	Macaque	OWM	OWM MHC-B
Mamu-B21Ps_01:01:01:01	Macaca mulatta	Rhesus macaque	Macaque	OWM	OWM MHC-B
Mamu-B22_01:01:01:01	Macaca mulatta	Rhesus macaque	Macaque	OWM	OWM MHC-B
Mamu-E_02:01:02	Macaca mulatta	Rhesus macaque	Macaque	OWM	OWM MHC-E
Mamu-F_02:01	Macaca mulatta	Rhesus macaque	Macaque	OWM	OWM MHC-F
Mamu-G_02:05:01:01	Macaca mulatta	Rhesus macaque	Macaque	OWM	OWM MHC-G
Mamu-I_01:01:01:01	Macaca mulatta	Rhesus macaque	Macaque	OWM	MHC-I
Mamu-J_01:01:01:01	Macaca mulatta	Rhesus macaque	Macaque	OWM	MHC-J
Mamu-K_01:02:01:01	Macaca mulatta	Rhesus macaque	Macaque	OWM	MHC-K
Mamu-K_01:03:01:01	Macaca mulatta	Rhesus macaque	Macaque	OWM	MHC-K
Mane-A1_003:01	Macaca nemestrina	Southern pig-tailed macaque	Macaque	OWM	OWM MHC-A
Mane-A2_01:01	Macaca nemestrina	Southern pig-tailed macaque	Macaque	OWM	OWM MHC-A
Mane-A3_13:01:01	Macaca nemestrina	Southern pig-tailed macaque	Macaque	OWM	OWM MHC-A
Mane-A4_02:01	Macaca nemestrina	Southern pig-tailed macaque	Macaque	OWM	OWM MHC-A
Mane-A5_30:01	Macaca nemestrina	Southern pig-tailed macaque	Macaque	OWM	OWM MHC-A
Mane-A6_01:01:01	Macaca nemestrina	Southern pig-tailed macaque	Macaque	OWM	OWM MHC-A
Mane-A7_01:01	Macaca nemestrina	Southern pig-tailed macaque	Macaque	OWM	OWM MHC-A
Mane-AG_03:01	Macaca nemestrina	Southern pig-tailed macaque	Macaque	OWM	OWM MHC-AG
Mane-B_004:01	Macaca nemestrina	Southern pig-tailed macaque	Macaque	OWM	OWM MHC-B
Mane-B12_01:01	Macaca nemestrina	Southern pig-tailed macaque	Macaque	OWM	OWM MHC-B
Mane-B16_01:01	Macaca nemestrina	Southern pig-tailed macaque	Macaque	OWM	OWM MHC-B
Mane-B17_01:01:01	Macaca nemestrina	Southern pig-tailed macaque	Macaque	OWM	OWM MHC-B
Mane-B20_01:01	Macaca nemestrina	Southern pig-tailed macaque	Macaque	OWM	OWM MHC-B
Mane-E_02:01	Macaca nemestrina	Southern pig-tailed macaque	Macaque	OWM	OWM MHC-E
Mane-F_02:01:01	Macaca nemestrina	Southern pig-tailed macaque	Macaque	OWM	OWM MHC-F
Mane-I_01:01:01	Macaca nemestrina	Southern pig-tailed macaque	Macaque	OWM	MHC-I
Math-A1_001:01	Macaca thibetana	Tibetan macaque	Macaque	OWM	OWM MHC-A
Math-A2_24:01	Macaca thibetana	Tibetan macaque	Macaque	OWM	OWM MHC-A
Math-B_007:01	Macaca thibetana	Tibetan macaque	Macaque	OWM	OWM MHC-B
Math-I_01:01	Macaca thibetana	Tibetan macaque	Macaque	OWM	MHC-I
Mimu-classI_NC_033679.1:988885-991883	Microcebus murinus	Gray mouse lemur	Lemur	Strepsirrhini	outgroup
Nole-classI_NC_044402.1:50911178-50915301	Nomascus leucogenys	Northern white-cheeked gibbon	Gibbon	Gibbon	MHC-F
Nole-classI_NC_044402.1:50978167-50981653	Nomascus leucogenys	Northern white-cheeked gibbon	Gibbon	Gibbon	Gibbon MHC-A (probable assignment)
Nole-classI_NC_044402.1:51043273-51505984	Nomascus leucogenys	Northern white-cheeked gibbon	Gibbon	Gibbon	Gibbon MHC-J (probable assignment)
Nole-classI_NC_044402.1:51279315-51282313	Nomascus leucogenys	Northern white-cheeked gibbon	Gibbon	Gibbon	Gibbon MHC-L (probable assignment)
Nole-classI_NC_044402.1:51412599-51416941	Nomascus leucogenys	Northern white-cheeked gibbon	Gibbon	Gibbon	unknown
Nole-classI_NC_044402.1:51501223-51505984	Nomascus leucogenys	Northern white-cheeked gibbon	Gibbon	Gibbon	MHC-E
Nole-classI_NC_044402.1:c52320979-52317632	Nomascus leucogenys	Northern white-cheeked gibbon	Gibbon	Gibbon	Gibbon MHC-B (probable assignment)
Nole-classI_XR_004027895.1	Nomascus leucogenys	Northern white-cheeked gibbon	Gibbon	Gibbon	unknown
Nyco-classI_XM_053602626.1	Nycticebus coucang	Sunda slow loris	Loris	Strepsirrhini	outgroup
Ocpr-classI_XM_012930691.1	Ochotona princeps	American pika	Pika	Glires	outgroup
Oraf-classI_XM_007958308.2	Orycteropus afer	Aardvark	Afrotheria	Atlantogenata	outgroup
Otga-classI_XM_023512790.1	Otolemur garnettii	Northern greater galago	Galago	Strepsirrhini	outgroup
Paan-A_01:01	Papio anubis	Olive baboon	Baboon	OWM	OWM MHC-A
Paan-AG_01:01:01	Papio anubis	Olive baboon	Baboon	OWM	OWM MHC-AG
Paan-B_01:01	Papio anubis	Olive baboon	Baboon	OWM	OWM MHC-B
Paan-classI_NC_044981.1:30135749-30140492	Papio anubis	Olive baboon	Baboon	OWM	OWM MHC-E
Paan-F_02:01:01	Papio anubis	Olive baboon	Baboon	OWM	OWM MHC-F
Pacy-A_01:01	Papio cynocephalus	Yellow baboon	Baboon	OWM	OWM MHC-A
Pacy-B_01:01	Papio cynocephalus	Yellow baboon	Baboon	OWM	OWM MHC-B
Pacy-E_02:01	Papio cynocephalus	Yellow baboon	Baboon	OWM	OWM MHC-E
Paha-A_01:01	Papio hamadryas	Hamadryas baboon	Baboon	OWM	OWM MHC-A
Paha-B_02:01	Papio hamadryas	Hamadryas baboon	Baboon	OWM	OWM MHC-B
Papa-A_03:02:01:01	Pan paniscus	Bonobo	Chimpanzee	Chimpanzee	African Ape MHC-A
Papa-B_01:02:01:01	Pan paniscus	Bonobo	Chimpanzee	Chimpanzee	African Ape MHC-B
Papa-C_03:01:01:01	Pan paniscus	Bonobo	Chimpanzee	Chimpanzee	MHC-C
Papa-classI_NC_048245.1:29781095-29784840	Pan paniscus	Bonobo	Chimpanzee	Chimpanzee	MHC-J (probable assignment)
Papa-classI_XM_034961686.1	Pan paniscus	Bonobo	Chimpanzee	Chimpanzee	Ape/OWM MHC-G (probable assignment)
Patr-A_01:01:01:01	Pan troglodytes	Chimpanzee	Chimpanzee	Chimpanzee	African Ape MHC-A
Patr-AL_01:01:01:01	Pan troglodytes	Chimpanzee	Chimpanzee	Chimpanzee	MHC-AL
Patr-B_01:01:01:01	Pan troglodytes	Chimpanzee	Chimpanzee	Chimpanzee	African Ape MHC-B
Patr-C_02:04:01:01	Pan troglodytes	Chimpanzee	Chimpanzee	Chimpanzee	MHC-C
Patr-classI_NC_036885.1:29310624-29321590	Pan troglodytes	Chimpanzee	Chimpanzee	Chimpanzee	unknown
Patr-classI_NC_036885.1:29429415-29435632	Pan troglodytes	Chimpanzee	Chimpanzee	Chimpanzee	MHC-K (probable assignment)
Patr-classI_NC_036885.1:29461746-29465183	Pan troglodytes	Chimpanzee	Chimpanzee	Chimpanzee	MHC-W (probable assignment)
Patr-classI_NC_036885.1:29767835-29770833	Pan troglodytes	Chimpanzee	Chimpanzee	Chimpanzee	MHC-L (probable assignment)
Patr-classI_NC_036885.1:29963832-29968621	Pan troglodytes	Chimpanzee	Chimpanzee	Chimpanzee	MHC-E
Patr-E_01:01:01:01	Pan troglodytes	Chimpanzee	Chimpanzee	Chimpanzee	MHC-E
Patr-F_01:01:01	Pan troglodytes	Chimpanzee	Chimpanzee	Chimpanzee	MHC-F
Patr-H_01	Pan troglodytes	Chimpanzee	Chimpanzee	Chimpanzee	MHC-H
Pipi-B_01	Pithecia pithecia	White-faced saki	Saki	NWM	NWM MHC-B
Pipi-E_03:01	Pithecia pithecia	White-faced saki	Saki	NWM	NWM MHC-E
Pipi-G_03:01	Pithecia pithecia	White-faced saki	Saki	NWM	NWM MHC-G
Pite-classI_NC_045438.1:138723532-138727305	Piliocolobus tephrosceles	Ugandan red colobus	Colobus	OWM	MHC-L (probable assignment)
Pite-classI_XM_023191602.3	Piliocolobus tephrosceles	Ugandan red colobus	Colobus	OWM	OWM MHC-F
Pite-classI_XM_026448881.2	Piliocolobus tephrosceles	Ugandan red colobus	Colobus	OWM	OWM MHC-E
Pite-classI_XR_002729026.3	Piliocolobus tephrosceles	Ugandan red colobus	Colobus	OWM	OWM MHC-B (probable assignment)
Pite-classI_XR_004228961.1	Piliocolobus tephrosceles	Ugandan red colobus	Colobus	OWM	OWM MHC-B (probable assignment)
Pite-classI_XR_004228967.1	Piliocolobus tephrosceles	Ugandan red colobus	Colobus	OWM	OWM MHC-G
Poab-A_03:01	Pongo abelii	Sumatran orangutan	Orangutan	Orangutan	Orangutan MHC-A
Poab-B_01:01:01:01	Pongo abelii	Sumatran orangutan	Orangutan	Orangutan	Orangutan MHC-B
Poab-C_02:01	Pongo abelii	Sumatran orangutan	Orangutan	Orangutan	MHC-C
Poab-classI_XM_024248513.1	Pongo abelii	Sumatran orangutan	Orangutan	Orangutan	Ape/OWM MHC-G
Poab-classI_XM_024248517.1	Pongo abelii	Sumatran orangutan	Orangutan	Orangutan	MHC-V (probable assignment)
Poab-classI_XM_024248520.1	Pongo abelii	Sumatran orangutan	Orangutan	Orangutan	MHC-J
Poab-classI_XM_024248521.1	Pongo abelii	Sumatran orangutan	Orangutan	Orangutan	MHC-J (probable assignment)
Poab-F_01:01:01	Pongo abelii	Sumatran orangutan	Orangutan	Orangutan	MHC-F
Popy-A_01:01	Pongo pygmaeus	Bornean orangutan	Orangutan	Orangutan	Orangutan MHC-A
Popy-Ap_01:01	Pongo pygmaeus	Bornean orangutan	Orangutan	Orangutan	Orangutan MHC-Ap
Popy-B_01	Pongo pygmaeus	Bornean orangutan	Orangutan	Orangutan	Orangutan MHC-B
Popy-B_03:01	Pongo pygmaeus	Bornean orangutan	Orangutan	Orangutan	Orangutan MHC-B
Popy-B_08:01	Pongo pygmaeus	Bornean orangutan	Orangutan	Orangutan	Orangutan MHC-B
Popy-C_01:01:01	Pongo pygmaeus	Bornean orangutan	Orangutan	Orangutan	MHC-C
Popy-E_01:01	Pongo pygmaeus	Bornean orangutan	Orangutan	Orangutan	MHC-E
Popy-F_01:01	Pongo pygmaeus	Bornean orangutan	Orangutan	Orangutan	MHC-F
Popy-H_01	Pongo pygmaeus	Bornean orangutan	Orangutan	Orangutan	MHC-H
Prco-classI_XM_012653645.1	Propithecus coquereli	Coquerel's sifaka	Sifaka	Strepsirrhini	outgroup
Puco-classI_XM_025917265.1	Puma concolor	Cougar	Ferungulata	Laurasiatheria	outgroup
Rano-A_av1	Rattus norvegicus	Brown rat	Rodent	Glires	outgroup
Rhro-classI_NC_044552.1:22988394-23052941	Rhinopithecus roxellana	Golden snub-nosed monkey	Snub-Nosed Monkey	OWM	OWM MHC-G
Rhro-classI_NC_044552.1:23783050-23787722	Rhinopithecus roxellana	Golden snub-nosed monkey	Snub-Nosed Monkey	OWM	OWM MHC-E
Rhro-classI_XM_030928089.1	Rhinopithecus roxellana	Golden snub-nosed monkey	Snub-Nosed Monkey	OWM	OWM MHC-AG (probable assignment)
Rhro-classI_XM_030928090.1	Rhinopithecus roxellana	Golden snub-nosed monkey	Snub-Nosed Monkey	OWM	OWM MHC-A (probable assignment)
Rhro-classI_XM_030928258.1	Rhinopithecus roxellana	Golden snub-nosed monkey	Snub-Nosed Monkey	OWM	OWM MHC-B (probable assignment)
Rhro-classI_XM_030929542.1	Rhinopithecus roxellana	Golden snub-nosed monkey	Snub-Nosed Monkey	OWM	OWM MHC-B (probable assignment)
Rhro-classI_XM_030929583.1	Rhinopithecus roxellana	Golden snub-nosed monkey	Snub-Nosed Monkey	OWM	OWM MHC-B (probable assignment)
Rhro-classI_XR_004056711.1	Rhinopithecus roxellana	Golden snub-nosed monkey	Snub-Nosed Monkey	OWM	OWM MHC-B (probable assignment)
Saap-classI_XM_032268946.1	Sapajus apella	Tufted capuchin	Capuchin	NWM	NWM MHC-B (probable assignment)
Saap-classI_XM_032271860.1	Sapajus apella	Tufted capuchin	Capuchin	NWM	unknown
Sabo-classI_XM_010332637.2	Saimiri boliviensis	Black-capped squirrel monkey	Squirrel Monkey	NWM	NWM MHC-E
Sabo-classI_XM_039462568.1	Saimiri boliviensis	Black-capped squirrel monkey	Squirrel Monkey	NWM	NWM MHC-B (probable assignment)
Sabo-classI_XM_039466142.1	Saimiri boliviensis	Black-capped squirrel monkey	Squirrel Monkey	NWM	NWM MHC-B (probable assignment)
Sabo-classI_XM_039467205.1	Saimiri boliviensis	Black-capped squirrel monkey	Squirrel Monkey	NWM	NWM MHC-G
Sabo-classI_XM_039467219.1	Saimiri boliviensis	Black-capped squirrel monkey	Squirrel Monkey	NWM	NWM MHC-B (probable assignment)
Sabo-classI_XM_039467247.1	Saimiri boliviensis	Black-capped squirrel monkey	Squirrel Monkey	NWM	NWM MHC-B (probable assignment)
Sabo-classI_XM_039467282.1	Saimiri boliviensis	Black-capped squirrel monkey	Squirrel Monkey	NWM	NWM MHC-F
Sabo-classI_XM_039467363.1	Saimiri boliviensis	Black-capped squirrel monkey	Squirrel Monkey	NWM	NWM MHC-B (probable assignment)
Sabo-classI_XM_039467415.1	Saimiri boliviensis	Black-capped squirrel monkey	Squirrel Monkey	NWM	unknown
Sabo-classI_XR_005578794.1	Saimiri boliviensis	Black-capped squirrel monkey	Squirrel Monkey	NWM	NWM MHC-G
Sabo-classI_XR_005578830.1	Saimiri boliviensis	Black-capped squirrel monkey	Squirrel Monkey	NWM	NWM MHC-B (probable assignment)
Lefu-G_03:01	Leontocebus fuscicollis	Brown-mantled tamarin	Tamarin	NWM	NWM MHC-G
Lefu-PS1_01	Leontocebus fuscicollis	Brown-mantled tamarin	Tamarin	NWM	NWM MHC-G
Lefu-PS2_01	Leontocebus fuscicollis	Brown-mantled tamarin	Tamarin	NWM	NWM MHC-G
Sage-PS1_01	Saguinus geoffroyi	Geoffroy's tamarin	Tamarin	NWM	NWM MHC-PS
Sage-PS2_01	Saguinus geoffroyi	Geoffroy's tamarin	Tamarin	NWM	NWM MHC-PS
Sala-G_03:01	Saguinus labiatus	White-lipped tamarin	Tamarin	NWM	NWM MHC-G
Samy-PS1_01	Saguinus mystax	Moustached tamarin	Tamarin	NWM	NWM MHC-PS
Samy-PS2_01	Saguinus mystax	Moustached tamarin	Tamarin	NWM	NWM MHC-PS
Saoe-E_03:01	Saguinus oedipus	Cotton-top tamarin	Tamarin	NWM	NWM MHC-E
Saoe-F_03:02	Saguinus oedipus	Cotton-top tamarin	Tamarin	NWM	NWM MHC-F
Saoe-G_03:01	Saguinus oedipus	Cotton-top tamarin	Tamarin	NWM	NWM MHC-G
Saoe-G_03:08	Saguinus oedipus	Cotton-top tamarin	Tamarin	NWM	NWM MHC-G
Saoe-N1_01	Saguinus oedipus	Cotton-top tamarin	Tamarin	NWM	NWM MHC-N
Saoe-N3_01	Saguinus oedipus	Cotton-top tamarin	Tamarin	NWM	NWM MHC-N
Saoe-N4_01	Saguinus oedipus	Cotton-top tamarin	Tamarin	NWM	NWM MHC-N
Saoe-PS1_01	Saguinus oedipus	Cotton-top tamarin	Tamarin	NWM	NWM MHC-PS
Sasc-G_04:01	Saimiri sciureus	Common squirrel monkey	Squirrel Monkey	NWM	NWM MHC-G
SLA-1_01:01	Sus scrofa	Wild boar	Artiodactyla	Laurasiatheria	outgroup
Thge-classI_NC_037671.1:1575900-1577761	Theropithecus gelada	Gelada	Gelada	OWM	MHC-P
Thge-classI_NC_037671.1:c32829436-32825944	Theropithecus gelada	Gelada	Gelada	OWM	MHC-J (probable assignment)
Thge-classI_NC_037671.1:c32877590-32799762	Theropithecus gelada	Gelada	Gelada	OWM	OWM MHC-G
Thge-classI_NC_037671.1:c860875-857090	Theropithecus gelada	Gelada	Gelada	OWM	MHC-L (probable assignment)
Thge-classI_NW_020263390.1:c4500-1320	Theropithecus gelada	Gelada	Gelada	OWM	OWM MHC-F
Thge-classI_XM_025374425.1	Theropithecus gelada	Gelada	Gelada	OWM	OWM MHC-AG (probable assignment)
Thge-classI_XM_025374439.1	Theropithecus gelada	Gelada	Gelada	OWM	OWM MHC-B (probable assignment)
Thge-classI_XM_025374463.1	Theropithecus gelada	Gelada	Gelada	OWM	OWM MHC-B (probable assignment)
Thge-classI_XM_025381447.1	Theropithecus gelada	Gelada	Gelada	OWM	OWM MHC-E
Thge-classI_XM_025382010.1	Theropithecus gelada	Gelada	Gelada	OWM	OWM MHC-A (probable assignment)
Thge-classI_XM_025382032.1	Theropithecus gelada	Gelada	Gelada	OWM	OWM MHC-B (probable assignment)
Thge-classI_XM_025382041.1	Theropithecus gelada	Gelada	Gelada	OWM	OWM MHC-B (probable assignment)
Thge-classI_XM_025382062.1	Theropithecus gelada	Gelada	Gelada	OWM	OWM MHC-B (probable assignment)
Thge-classI_XR_003118984.1	Theropithecus gelada	Gelada	Gelada	OWM	OWM MHC-B (probable assignment)
Thge-classI_XR_003118986.1	Theropithecus gelada	Gelada	Gelada	OWM	OWM MHC-B (probable assignment)
Trfr-classI_NW_022681455.1:29852960-29896742	Trachypithecus francoisi	Francois' langur	Langur	OWM	OWM MHC-G
Trfr-classI_NW_022681455.1:30493868-30498979	Trachypithecus francoisi	Francois' langur	Langur	OWM	OWM MHC-E
Trfr-classI_XM_033219641.1	Trachypithecus francoisi	Francois' langur	Langur	OWM	OWM MHC-B (probable assignment)
Trfr-classI_XM_033219642.1	Trachypithecus francoisi	Francois' langur	Langur	OWM	OWM MHC-A (probable assignment)
Trfr-classI_XM_033219647.1	Trachypithecus francoisi	Francois' langur	Langur	OWM	OWM MHC-F (probable assignment)
Trfr-classI_XR_004439183.1	Trachypithecus francoisi	Francois' langur	Langur	OWM	OWM MHC-AG (probable assignment)
Trfr-classI_XR_004439192.1	Trachypithecus francoisi	Francois' langur	Langur	OWM	OWM MHC-B (probable assignment)
Trfr-classI_XR_004439202.1	Trachypithecus francoisi	Francois' langur	Langur	OWM	MHC-J (probable assignment)
Tuch-classI_XM_027766362.1	Tupaia chinensis	Chinese tree shrew	Tree Shrew	Treeshrew	outgroup
