## Supplementary material for "The Primate Major Histocompatibility Complex: A Case Study of Gene Family Evolution": Lists of Alleles: classIIA_list_of_alleles_merged.txt

allele	latin_name	common_name	clade1	clade2	gene_identity
Aole-DQA1_27:01	Aotus lemurinus	Gray-bellied night money	Night Monkey	NWM	MHC-DQA
Aona-DMA_XM_012434004.2	Aotus nancymaae	Nancy Ma's night monkey	Night Monkey	NWM	MHC-DMA
Aona-DOA_XM_012434020.2	Aotus nancymaae	Nancy Ma's night monkey	Night Monkey	NWM	MHC-DOA
Aona-DPA_XM_012434019.2	Aotus nancymaae	Nancy Ma's night monkey	Night Monkey	NWM	MHC-DPA
Aona-DQA_XM_012434012.1	Aotus nancymaae	Nancy Ma's night monkey	Night Monkey	NWM	MHC-DQA
Aona-DQA_XM_021667092.1	Aotus nancymaae	Nancy Ma's night monkey	Night Monkey	NWM	MHC-DQA
Aona-DRA_01:01:01	Aotus nancymaae	Nancy Ma's night monkey	Night Monkey	NWM	MHC-DRA
Aovo-DRA_01:01:01	Aotus vociferans	Spix's night monkey	Night Monkey	NWM	MHC-DRA
Caba-DPA_XM_010949151.2	Camelus bactrianus	Bactrian camel	Artiodactyla	Laurasiatheria	MHC-DPA
Caja-DMA_XM_002746410.4	Callithrix jacchus	Common marmoset	Marmoset	NWM	MHC-DMA
Caja-DOA_XM_002746411.4	Callithrix jacchus	Common marmoset	Marmoset	NWM	MHC-DOA
Caja-DPA1_19:01	Callithrix jacchus	Common marmoset	Marmoset	NWM	MHC-DPA
Caja-DQA_XM_002746383.5	Callithrix jacchus	Common marmoset	Marmoset	NWM	MHC-DQA
Caja-DQA1_27:01	Callithrix jacchus	Common marmoset	Marmoset	NWM	MHC-DQA
Caja-DRA_NC_048386.1:36627538-36632641	Callithrix jacchus	Common marmoset	Marmoset	NWM	MHC-DRA
Casy-DMA_XM_021718250.1	Carlito syrichta	Philippine tarsier	Tarsier	Tarsier	MHC-DMA
Casy-DOA_XM_021713309.1	Carlito syrichta	Philippine tarsier	Tarsier	Tarsier	MHC-DOA
Casy-DPA_XR_002482077.1	Carlito syrichta	Philippine tarsier	Tarsier	Tarsier	MHC-DPA
Casy-DQA_XM_008054701.1	Carlito syrichta	Philippine tarsier	Tarsier	Tarsier	MHC-DQA
Casy-DRA_XM_008069772.2	Carlito syrichta	Philippine tarsier	Tarsier	Tarsier	MHC-DRA
Ceat-DMA_XM_012036407.1	Cercocebus atys	Sooty mangabey	Mangabey	OWM	MHC-DMA
Ceat-DOA_XM_012036396.1	Cercocebus atys	Sooty mangabey	Mangabey	OWM	MHC-DOA
Ceat-DQA_XM_012036419.1	Cercocebus atys	Sooty mangabey	Mangabey	OWM	MHC-DQA
Ceat-DQA_XM_012037614.1	Cercocebus atys	Sooty mangabey	Mangabey	OWM	MHC-DQA
Ceat-DRA_XM_012034596.1	Cercocebus atys	Sooty mangabey	Mangabey	OWM	MHC-DRA
Ceim-DMA_XM_017522720.2	Cebus imitator	Panamanian white-faced capuchin	Capuchin	NWM	MHC-DMA
Ceim-DOA_XM_017522714.2	Cebus imitator	Panamanian white-faced capuchin	Capuchin	NWM	MHC-DOA
Ceim-DPA_XM_017522712.1	Cebus imitator	Panamanian white-faced capuchin	Capuchin	NWM	MHC-DPA
Ceim-DQA_XM_017522737.2	Cebus imitator	Panamanian white-faced capuchin	Capuchin	NWM	MHC-DQA
Ceim-DQA_XM_017522739.1	Cebus imitator	Panamanian white-faced capuchin	Capuchin	NWM	MHC-DQA
Ceim-DRA_XM_017522747.2	Cebus imitator	Panamanian white-faced capuchin	Capuchin	NWM	MHC-DRA
Chdi-DMA_NC_051313.1:118858603-118875977	Choloepus didactylus	Linnaeus's two-toed sloth	Xenarthra	Atlantogenata	MHC-DMA
Chdi-DOA_NC_051313.1:118826404-118831192	Choloepus didactylus	Linnaeus's two-toed sloth	Xenarthra	Atlantogenata	MHC-DOA
Chdi-DRA_NC_051313.1:c119217075-119212571	Choloepus didactylus	Linnaeus's two-toed sloth	Xenarthra	Atlantogenata	MHC-DRA
Chsa-DOA_XM_038005949.1	Chlorocebus sabaeus	Green monkey	Green Monkey	OWM	MHC-DOA
Chsa-DPA1_02:01	Chlorocebus sabaeus	Green monkey	Green Monkey	OWM	MHC-DPA
Chsa-DQA1_01:01	Chlorocebus sabaeus	Green monkey	Green Monkey	OWM	MHC-DQA
Chsa-DRA_01:01:01	Chlorocebus sabaeus	Green monkey	Green Monkey	OWM	MHC-DRA
Coan-DMA_XM_011944820.1	Colobus angolensis	Angola colobus	Colobus	OWM	MHC-DMA
Coan-DOA_XM_011944826.1	Colobus angolensis	Angola colobus	Colobus	OWM	MHC-DOA
Coan-DQA_XM_011944805.1	Colobus angolensis	Angola colobus	Colobus	OWM	MHC-DQA
Coan-DRA_XM_011944795.1	Colobus angolensis	Angola colobus	Colobus	OWM	MHC-DRA
Cocr-DOA_XM_012726367.1	Condylura cristata	Star-nosed mole	Mole	Laurasiatheria	MHC-DOA
Cocr-DQA_XM_004695684.2	Condylura cristata	Star-nosed mole	Mole	Laurasiatheria	MHC-DQA
Dano-DPA_NW_004496183.1:929149-936834	Dasypus novemcinctus	Nine-banded armadillo	Xenarthra	Atlantogenata	MHC-DPA
Dano-DQA_XM_004465516.3	Dasypus novemcinctus	Nine-banded armadillo	Xenarthra	Atlantogenata	MHC-DQA
Eled-DMA_XM_006882199.1	Elephantulus edwardii	Cape elephant shrew	Afrotheria	Atlantogenata	MHC-DMA
Eled-DPA_XM_006882197.1	Elephantulus edwardii	Cape elephant shrew	Afrotheria	Atlantogenata	MHC-DPA
Eled-DRA_XM_006882044.1	Elephantulus edwardii	Cape elephant shrew	Afrotheria	Atlantogenata	MHC-DRA
Euju-DQA_NW_020998703.1:c7766155-7760197	Eumetopias jubatus	Steller sea lion	Ferungulata	Laurasiatheria	MHC-DQA
Gava-DMA_XM_008586666.1	Galeopterus variegatus	Sunda flying lemur	Flying Lemur	Flying Lemur	MHC-DMA
Gava-DOA_NW_007730186.1:c89436-86567	Galeopterus variegatus	Sunda flying lemur	Flying Lemur	Flying Lemur	MHC-DOA
Gava-DPA_XM_008586671.1	Galeopterus variegatus	Sunda flying lemur	Flying Lemur	Flying Lemur	MHC-DPA
Gava-DRA_XM_008594691.1	Galeopterus variegatus	Sunda flying lemur	Flying Lemur	Flying Lemur	MHC-DRA
Gogo-DMA_XM_019029197.2	Gorilla gorilla	Western gorilla	Gorilla	Gorilla	MHC-DMA
Gogo-DOA_XM_019029204.2	Gorilla gorilla	Western gorilla	Gorilla	Gorilla	MHC-DOA
Gogo-DPA1_01:01	Gorilla gorilla	Western gorilla	Gorilla	Gorilla	MHC-DPA
Gogo-DQA_XM_031011834.1	Gorilla gorilla	Western gorilla	Gorilla	Gorilla	MHC-DQA
Gogo-DQA1_05:02	Gorilla gorilla	Western gorilla	Gorilla	Gorilla	MHC-DQA
Gogo-DRA_01:01:01	Gorilla gorilla	Western gorilla	Gorilla	Gorilla	MHC-DRA
HLA-DMA_01:01:01:01	Homo sapiens	Human	Human	Human	MHC-DMA
HLA-DOA_01:01:01:01	Homo sapiens	Human	Human	Human	MHC-DOA
HLA-DPA1_01:03:01:01	Homo sapiens	Human	Human	Human	MHC-DPA
HLA-DPA2_01:01:01:01	Homo sapiens	Human	Human	Human	MHC-DPA
HLA-DQA1_01:01:01:01	Homo sapiens	Human	Human	Human	MHC-DQA
HLA-DQA2_01:01:01:01	Homo sapiens	Human	Human	Human	MHC-DQA
HLA-DRA_01:01:01:01	Homo sapiens	Human	Human	Human	MHC-DRA
Hymo-DMA_NW_022611662.1:c31438019-31433386	Hylobates moloch	Silvery gibbon	Gibbon	Gibbon	MHC-DMA
Hymo-DOA_NW_022611662.1:c31494654-31489239	Hylobates moloch	Silvery gibbon	Gibbon	Gibbon	MHC-DOA
Hymo-DPA_NW_022611662.1:c31566491-31551439	Hylobates moloch	Silvery gibbon	Gibbon	Gibbon	MHC-DPA
Hymo-DQA_NW_022611662.1:31053039-31059295	Hylobates moloch	Silvery gibbon	Gibbon	Gibbon	MHC-DQA
Hymo-DQA_NW_022611662.1:31222457-31228202	Hylobates moloch	Silvery gibbon	Gibbon	Gibbon	MHC-DQA
Hymo-DQA_NW_022611662.1:c31050777-31043072	Hylobates moloch	Silvery gibbon	Gibbon	Gibbon	MHC-DQA
Hymo-DRA_NW_022611662.1:30883356-30888518	Hylobates moloch	Silvery gibbon	Gibbon	Gibbon	MHC-DRA
Leca-DMA_XM_045541804.1	Lemur catta	Ring-tailed lemur	Lemur	Strepsirrhini	MHC-DMA
Leca-DOA_XM_045541806.1	Lemur catta	Ring-tailed lemur	Lemur	Strepsirrhini	MHC-DOA
Leca-DPA_XM_045541810.1	Lemur catta	Ring-tailed lemur	Lemur	Strepsirrhini	MHC-DPA
Leca-DQA_XM_045541783.1	Lemur catta	Ring-tailed lemur	Lemur	Strepsirrhini	MHC-DQA
Leca-DRA_XM_045541780.1	Lemur catta	Ring-tailed lemur	Lemur	Strepsirrhini	MHC-DRA
Mafa-DMA_02:04:01:01	Macaca fascicularis	Crab-eating macaque	Macaque	OWM	MHC-DMA
Mafa-DOA_01:06:01:01	Macaca fascicularis	Crab-eating macaque	Macaque	OWM	MHC-DOA
Mafa-DPA1_13:01:01:01	Macaca fascicularis	Crab-eating macaque	Macaque	OWM	MHC-DPA
Mafa-DQA_XM_045390643.1	Macaca fascicularis	Crab-eating macaque	Macaque	OWM	MHC-DQA
Mafa-DQA1_05:03:01:01	Macaca fascicularis	Crab-eating macaque	Macaque	OWM	MHC-DQA
Mafa-DRA_01:02:01:01	Macaca fascicularis	Crab-eating macaque	Macaque	OWM	MHC-DRA
Maja-DMA_XM_017659240.2	Manis javanica	Sunda pangolin	Ferungulata	Laurasiatheria	MHC-DMA
Maja-DOA_XM_017659181.2	Manis javanica	Sunda pangolin	Ferungulata	Laurasiatheria	MHC-DOA
Maja-DQA_XM_017641053.2	Manis javanica	Sunda pangolin	Ferungulata	Laurasiatheria	MHC-DQA
Maja-DRA_XM_017681387.1	Manis javanica	Sunda pangolin	Ferungulata	Laurasiatheria	MHC-DRA
Male-DQA_XM_011977346.1	Mandrillus leucophaeus	Drill	Drill	OWM	MHC-DQA
Male-DQA_XM_011999152.1	Mandrillus leucophaeus	Drill	Drill	OWM	MHC-DQA
Malo-DMA_02:01:01	Macaca leonina	Northern pig-tailed macaque	Macaque	OWM	MHC-DMA
Malo-DOA_01:01	Macaca leonina	Northern pig-tailed macaque	Macaque	OWM	MHC-DOA
Malo-DPA1_02:01	Macaca leonina	Northern pig-tailed macaque	Macaque	OWM	MHC-DPA
Malo-DQA1_01:01	Macaca leonina	Northern pig-tailed macaque	Macaque	OWM	MHC-DQA
Malo-DRA_01:01:01	Macaca leonina	Northern pig-tailed macaque	Macaque	OWM	MHC-DRA
Mamo-DPA_XM_046464518.1	Marmota monax	Groundhog	Rodent	Glires	MHC-DPA
Mamu-DMA_NM_001193474.1	Macaca mulatta	Rhesus macaque	Macaque	OWM	MHC-DMA
Mamu-DOA_XM_015136063.2	Macaca mulatta	Rhesus macaque	Macaque	OWM	MHC-DOA
Mamu-DPA1_02:01	Macaca mulatta	Rhesus macaque	Macaque	OWM	MHC-DPA
Mamu-DQA_XM_028846899.1	Macaca mulatta	Rhesus macaque	Macaque	OWM	MHC-DQA
Mamu-DQA1_01:02	Macaca mulatta	Rhesus macaque	Macaque	OWM	MHC-DQA
Mamu-DRA_01:02:01:01	Macaca mulatta	Rhesus macaque	Macaque	OWM	MHC-DRA
Mane-DMA_XM_011729042.2	Macaca nemestrina	Southern pig-tailed macaque	Macaque	OWM	MHC-DMA
Mane-DOA_XM_011729052.2	Macaca nemestrina	Southern pig-tailed macaque	Macaque	OWM	MHC-DOA
Mane-DPA1_02:01	Macaca nemestrina	Southern pig-tailed macaque	Macaque	OWM	MHC-DPA
Mane-DQA1_01:01:01	Macaca nemestrina	Southern pig-tailed macaque	Macaque	OWM	MHC-DQA
Mane-DRA_01:01	Macaca nemestrina	Southern pig-tailed macaque	Macaque	OWM	MHC-DRA
Math-DMA_XM_050787819.1	Macaca thibetana	Tibetan macaque	Macaque	OWM	MHC-DMA
Math-DPA1_02:01	Macaca thibetana	Tibetan macaque	Macaque	OWM	MHC-DPA
Math-DQA_XM_050787531.1	Macaca thibetana	Tibetan macaque	Macaque	OWM	MHC-DQA
Mimu-DMA_NC_033665.1:c2993397-2989641	Microcebus murinus	Gray mouse lemur	Lemur	Strepsirrhini	MHC-DMA
Mimu-DOA_NC_033665.1:c3042700-3037528	Microcebus murinus	Gray mouse lemur	Lemur	Strepsirrhini	MHC-DOA
Mimu-DPA_NC_033665.1:c3082152-3068648	Microcebus murinus	Gray mouse lemur	Lemur	Strepsirrhini	MHC-DPA
Mimu-DQA_XM_020286956.1	Microcebus murinus	Gray mouse lemur	Lemur	Strepsirrhini	MHC-DQA
Mimu-DRA_XM_012774641.1	Microcebus murinus	Gray mouse lemur	Lemur	Strepsirrhini	MHC-DRA
Nole-DMA_XM_003272159.4	Nomascus leucogenys	Northern white-cheeked gibbon	Gibbon	Gibbon	MHC-DMA
Nole-DOA_XM_030802932.1	Nomascus leucogenys	Northern white-cheeked gibbon	Gibbon	Gibbon	MHC-DOA
Nole-DPA_XM_003272164.4	Nomascus leucogenys	Northern white-cheeked gibbon	Gibbon	Gibbon	MHC-DPA
Nole-DQA_XM_003272151.4	Nomascus leucogenys	Northern white-cheeked gibbon	Gibbon	Gibbon	MHC-DQA
Nole-DQA_XM_030804005.1	Nomascus leucogenys	Northern white-cheeked gibbon	Gibbon	Gibbon	MHC-DQA
Nole-DRA_XM_003272148.3	Nomascus leucogenys	Northern white-cheeked gibbon	Gibbon	Gibbon	MHC-DRA
Nyco-DMA_XM_053602661.1	Nycticebus coucang	Sunda slow loris	Loris	Strepsirrhini	MHC-DMA
Nyco-DOA_XM_053603401.1	Nycticebus coucang	Sunda slow loris	Loris	Strepsirrhini	MHC-DOA
Nyco-DPA_XM_053601195.1	Nycticebus coucang	Sunda slow loris	Loris	Strepsirrhini	MHC-DPA
Nyco-DRA_XM_053603393.1	Nycticebus coucang	Sunda slow loris	Loris	Strepsirrhini	MHC-DRA
Ocpr-DMA_XM_012928496.1	Ochotona princeps	American pika	Pika	Glires	MHC-DMA
Ocpr-DOA_XM_004590455.1	Ochotona princeps	American pika	Pika	Glires	MHC-DOA
Ocpr-DPA_XM_004590258.2	Ochotona princeps	American pika	Pika	Glires	MHC-DPA
Ocpr-DPA_XM_004590457.3	Ochotona princeps	American pika	Pika	Glires	MHC-DPA
Ocpr-DQA_XM_012928487.1	Ochotona princeps	American pika	Pika	Glires	MHC-DQA
Ocpr-DRA_XM_004590254.2	Ochotona princeps	American pika	Pika	Glires	MHC-DRA
Oraf-DMA_XM_007939434.2	Orycteropus afer	Aardvark	Afrotheria	Atlantogenata	MHC-DMA
Oraf-DOA_XM_007939436.1	Orycteropus afer	Aardvark	Afrotheria	Atlantogenata	MHC-DOA
Oraf-DPA_XM_007939308.2	Orycteropus afer	Aardvark	Afrotheria	Atlantogenata	MHC-DPA
Oraf-DQA_XM_007951300.1	Orycteropus afer	Aardvark	Afrotheria	Atlantogenata	MHC-DQA
Otga-DMA_XM_003789072.3	Otolemur garnettii	Northern greater galago	Galago	Strepsirrhini	MHC-DMA
Otga-DOA_XM_012804794.2	Otolemur garnettii	Northern greater galago	Galago	Strepsirrhini	MHC-DOA
Otga-DPA_XM_023512771.1	Otolemur garnettii	Northern greater galago	Galago	Strepsirrhini	MHC-DPA
Otga-DQA_XM_003789068.3	Otolemur garnettii	Northern greater galago	Galago	Strepsirrhini	MHC-DQA
Otga-DRA_XM_023512954.1	Otolemur garnettii	Northern greater galago	Galago	Strepsirrhini	MHC-DRA
Paan-DMA_XM_021936721.2	Papio anubis	Olive baboon	Baboon	OWM	MHC-DMA
Paan-DOA_XM_009204891.4	Papio anubis	Olive baboon	Baboon	OWM	MHC-DOA
Paan-DPA1_02:01	Papio anubis	Olive baboon	Baboon	OWM	MHC-DPA
Paan-DQA1_01:01	Papio anubis	Olive baboon	Baboon	OWM	MHC-DQA
Paan-DRA_01:01:01	Papio anubis	Olive baboon	Baboon	OWM	MHC-DRA
Paha-DPA1_02:01	Papio hamadryas	Hamadryas baboon	Baboon	OWM	MHC-DPA
Papa-DMA_XM_008960662.4	Pan paniscus	Bonobo	Chimpanzee	Chimpanzee	MHC-DMA
Papa-DOA_XM_024929322.2	Pan paniscus	Bonobo	Chimpanzee	Chimpanzee	MHC-DOA
Papa-DPA_XM_008960657.2	Pan paniscus	Bonobo	Chimpanzee	Chimpanzee	MHC-DPA
Papa-DQA_XM_003808613.3	Pan paniscus	Bonobo	Chimpanzee	Chimpanzee	MHC-DQA
Papa-DQA_XM_034961814.1	Pan paniscus	Bonobo	Chimpanzee	Chimpanzee	MHC-DQA
Papa-DRA_XM_003829759.3	Pan paniscus	Bonobo	Chimpanzee	Chimpanzee	MHC-DRA
Patr-DMA_NC_036885.1:c32480106-32457591	Pan troglodytes	Chimpanzee	Chimpanzee	Chimpanzee	MHC-DMA
Patr-DOA_NC_036885.1:c32521469-32516047	Pan troglodytes	Chimpanzee	Chimpanzee	Chimpanzee	MHC-DOA
Patr-DPA1_01:01	Pan troglodytes	Chimpanzee	Chimpanzee	Chimpanzee	MHC-DPA
Patr-DQA1_01:01:01:01	Pan troglodytes	Chimpanzee	Chimpanzee	Chimpanzee	MHC-DQA
Patr-DRA_01:01:01	Pan troglodytes	Chimpanzee	Chimpanzee	Chimpanzee	MHC-DRA
Piku-DMA_XM_036414705.2	Pipistrellus kuhlii	Kuhl's pipistrelle	Bat	Laurasiatheria	MHC-DMA
Piku-DPA_XM_045573164.1	Pipistrellus kuhlii	Kuhl's pipistrelle	Bat	Laurasiatheria	MHC-DPA
Piku-DQA_NW_023425551.1:c82486461-82480592	Pipistrellus kuhlii	Kuhl's pipistrelle	Bat	Laurasiatheria	MHC-DQA
Piku-DRA_XM_036414707.2	Pipistrellus kuhlii	Kuhl's pipistrelle	Bat	Laurasiatheria	MHC-DRA
Pite-DMA_XM_023194749.2	Piliocolobus tephrosceles	Ugandan red colobus	Colobus	OWM	MHC-DMA
Pite-DOA_NC_045438.1:135792339-135797761	Piliocolobus tephrosceles	Ugandan red colobus	Colobus	OWM	MHC-DOA
Pite-DQA_XM_023201563.3	Piliocolobus tephrosceles	Ugandan red colobus	Colobus	OWM	MHC-DQA
Pite-DRA_NC_045438.1:137126695-137131777	Piliocolobus tephrosceles	Ugandan red colobus	Colobus	OWM	MHC-DRA
Poab-DMA_NC_036909.1:c33277709-33273161	Pongo abelii	Sumatran orangutan	Orangutan	Orangutan	MHC-DMA
Poab-DOA_XM_002816749.3	Pongo abelii	Sumatran orangutan	Orangutan	Orangutan	MHC-DOA
Poab-DPA_XM_024248612.1	Pongo abelii	Sumatran orangutan	Orangutan	Orangutan	MHC-DPA
Poab-DPA1_01:01	Pongo abelii	Sumatran orangutan	Orangutan	Orangutan	MHC-DPA
Poab-DQA_XM_002809117.4	Pongo abelii	Sumatran orangutan	Orangutan	Orangutan	MHC-DQA
Poab-DQA_XM_002809118.4	Pongo abelii	Sumatran orangutan	Orangutan	Orangutan	MHC-DQA
Poab-DQA1_01:01	Pongo abelii	Sumatran orangutan	Orangutan	Orangutan	MHC-DQA
Poab-DRA_01:01:01	Pongo abelii	Sumatran orangutan	Orangutan	Orangutan	MHC-DRA
Popy-DPA1_01:01	Pongo pygmaeus	Bornean orangutan	Orangutan	Orangutan	MHC-DPA
Popy-DQA1_01:02	Pongo pygmaeus	Bornean orangutan	Orangutan	Orangutan	MHC-DQA
Popy-DRA_01:01	Pongo pygmaeus	Bornean orangutan	Orangutan	Orangutan	MHC-DRA
Prco-DMA_XM_012661814.1	Propithecus coquereli	Coquerel's sifaka	Sifaka	Strepsirrhini	MHC-DMA
Prco-DOA_XM_012661816.1	Propithecus coquereli	Coquerel's sifaka	Sifaka	Strepsirrhini	MHC-DOA
Prco-DPA_XM_012661812.1	Propithecus coquereli	Coquerel's sifaka	Sifaka	Strepsirrhini	MHC-DPA
Prco-DQA_XM_012644076.1	Propithecus coquereli	Coquerel's sifaka	Sifaka	Strepsirrhini	MHC-DQA
Prco-DRA_XM_012653754.1	Propithecus coquereli	Coquerel's sifaka	Sifaka	Strepsirrhini	MHC-DRA
Ptva-DOA_NW_011889006.1:c384496-379652	Pteropus vampyrus	Large flying fox	Bat	Laurasiatheria	MHC-DOA
Puco-DMA_NW_020339445.1:119158460-119162259	Puma concolor	Cougar	Ferungulata	Laurasiatheria	MHC-DMA
Puco-DOA_XM_025925253.1	Puma concolor	Cougar	Ferungulata	Laurasiatheria	MHC-DOA
Puco-DPA_XM_025926081.1	Puma concolor	Cougar	Ferungulata	Laurasiatheria	MHC-DPA
Puya-DRA_XM_040462540.1	Puma yagouaroundi	Jaguarundi	Ferungulata	Laurasiatheria	MHC-DRA
Rano-Ba_l	Rattus norvegicus	Brown rat	Rodent	Glires	MHC-DQA
Rano-Da_n	Rattus norvegicus	Brown rat	Rodent	Glires	MHC-DRA
Rano-DMa_n	Rattus norvegicus	Brown rat	Rodent	Glires	MHC-DMA
Rano-DOa_n	Rattus norvegicus	Brown rat	Rodent	Glires	MHC-DOA
Rhbi-DMA_NW_016813514.1:107986-113201	Rhinopithecus bieti	Black-and-white snub-nosed monkey	Snub-Nosed Monkey	OWM	MHC-DMA
Rhbi-DOA_NW_016813514.1:48607-54019	Rhinopithecus bieti	Black-and-white snub-nosed monkey	Snub-Nosed Monkey	OWM	MHC-DOA
Rhbi-DRA_NW_016819733.1:411362-416490	Rhinopithecus bieti	Black-and-white snub-nosed monkey	Snub-Nosed Monkey	OWM	MHC-DRA
Rhro-DMA_XM_010368730.2	Rhinopithecus roxellana	Golden snub-nosed monkey	Snub-Nosed Monkey	OWM	MHC-DMA
Rhro-DOA_XM_010368725.2	Rhinopithecus roxellana	Golden snub-nosed monkey	Snub-Nosed Monkey	OWM	MHC-DOA
Rhro-DPA_XM_030929457.1	Rhinopithecus roxellana	Golden snub-nosed monkey	Snub-Nosed Monkey	OWM	MHC-DPA
Rhro-DQA_XM_010378026.2	Rhinopithecus roxellana	Golden snub-nosed monkey	Snub-Nosed Monkey	OWM	MHC-DQA
Rhro-DRA_XM_010378055.2	Rhinopithecus roxellana	Golden snub-nosed monkey	Snub-Nosed Monkey	OWM	MHC-DRA
Saap-DMA_XM_032253355.1	Sapajus apella	Tufted capuchin	Capuchin	NWM	MHC-DMA
Saap-DOA_XM_032253357.1	Sapajus apella	Tufted capuchin	Capuchin	NWM	MHC-DOA
Saap-DPA_XM_032272701.1	Sapajus apella	Tufted capuchin	Capuchin	NWM	MHC-DPA
Saap-DQA_XM_032253343.1	Sapajus apella	Tufted capuchin	Capuchin	NWM	MHC-DQA
Saap-DQA_XR_004261354.1	Sapajus apella	Tufted capuchin	Capuchin	NWM	MHC-DQA
Saap-DRA_XM_032269061.1	Sapajus apella	Tufted capuchin	Capuchin	NWM	MHC-DRA
Sabo-DMA_XM_010334004.2	Saimiri boliviensis	Black-capped squirrel monkey	Squirrel Monkey	NWM	MHC-DMA
Sabo-DOA_XM_003923125.3	Saimiri boliviensis	Black-capped squirrel monkey	Squirrel Monkey	NWM	MHC-DOA
Sabo-DQA_XM_003926402.2	Saimiri boliviensis	Black-capped squirrel monkey	Squirrel Monkey	NWM	MHC-DQA
Sabo-DRA_XM_003944305.2	Saimiri boliviensis	Black-capped squirrel monkey	Squirrel Monkey	NWM	MHC-DRA
Saoe-DQA1_27:01	Saguinus oedipus	Cotton-top tamarin	Tamarin	NWM	MHC-DQA
SLA-DMA_01:01:01	Sus scrofa	Wild boar	Artiodactyla	Laurasiatheria	MHC-DMA
SLA-DOA_01:01	Sus scrofa	Wild boar	Artiodactyla	Laurasiatheria	MHC-DOA
SLA-DQA_01:01	Sus scrofa	Wild boar	Artiodactyla	Laurasiatheria	MHC-DQA
SLA-DRA_01:01:01	Sus scrofa	Wild boar	Artiodactyla	Laurasiatheria	MHC-DRA
Thge-DMA_XM_025383140.1	Theropithecus gelada	Gelada	Gelada	OWM	MHC-DMA
Thge-DOA_XM_025382801.1	Theropithecus gelada	Gelada	Gelada	OWM	MHC-DOA
Thge-DPA_XM_025382053.1	Theropithecus gelada	Gelada	Gelada	OWM	MHC-DPA
Thge-DQA_XM_025384048.1	Theropithecus gelada	Gelada	Gelada	OWM	MHC-DQA
Thge-DRA_XM_025383043.1	Theropithecus gelada	Gelada	Gelada	OWM	MHC-DRA
Trfr-DMA_NW_022681455.1:c32869312-32864203	Trachypithecus francoisi	Francois' langur	Langur	OWM	MHC-DMA
Trfr-DOA_NW_022681455.1:c32922932-32917514	Trachypithecus francoisi	Francois' langur	Langur	OWM	MHC-DOA
Trfr-DQA_NW_022681455.1:32577086-32583085	Trachypithecus francoisi	Francois' langur	Langur	OWM	MHC-DQA
Trfr-DRA_NW_022681455.1:32432698-32437826	Trachypithecus francoisi	Francois' langur	Langur	OWM	MHC-DRA
Trma-DRA_NW_004444391.1:c118995-113896	Trichechus manatus	West Indian manatee	Afrotheria	Atlantogenata	MHC-DRA
Tuch-DMA_XM_006164539.3	Tupaia chinensis	Chinese tree shrew	Tree Shrew	Treeshrew	MHC-DMA
Tuch-DOA_XM_006164535.3	Tupaia chinensis	Chinese tree shrew	Tree Shrew	Treeshrew	MHC-DOA
Tuch-DPA_XM_006161080.2	Tupaia chinensis	Chinese tree shrew	Tree Shrew	Treeshrew	MHC-DPA
Tuch-DPA_XM_006164534.2	Tupaia chinensis	Chinese tree shrew	Tree Shrew	Treeshrew	MHC-DPA
Tuch-DQA_XM_006163904.2	Tupaia chinensis	Chinese tree shrew	Tree Shrew	Treeshrew	MHC-DQA
Tuch-DRA_XM_006167025.3	Tupaia chinensis	Chinese tree shrew	Tree Shrew	Treeshrew	MHC-DRA
