## Supplementary material for "The Primate Major Histocompatibility Complex: A Case Study of Gene Family Evolution": Lists of Alleles: classIIB_list_of_alleles_merged.txt

allele	latin_name	common_name	clade1	clade2	gene_identity
Aole-DPB1_28:01	Aotus lemurinus	Gray-bellied night money	Night Monkey	NWM	MHC-DPB
Aole-DQB1_23:01	Aotus lemurinus	Gray-bellied night money	Night Monkey	NWM	MHC-DQB
Aona-DMB_NW_018506613.1:c407940-400615	Aotus nancymaae	Nancy Ma's night monkey	Night Monkey	NWM	MHC-DMB
Aona-DOB_NW_018506613.1:c282743-274318	Aotus nancymaae	Nancy Ma's night monkey	Night Monkey	NWM	MHC-DOB
Aona-DPB_XM_012461727.2	Aotus nancymaae	Nancy Ma's night monkey	Night Monkey	NWM	MHC-DPB
Aona-DQB_XM_012434006.2	Aotus nancymaae	Nancy Ma's night monkey	Night Monkey	NWM	MHC-DQB
Aona-DQB_XM_012434013.2	Aotus nancymaae	Nancy Ma's night monkey	Night Monkey	NWM	MHC-DQB
Aona-DRB_W030:01:02	Aotus nancymaae	Nancy Ma's night monkey	Night Monkey	NWM	MHC-DRB
Aona-DRB1_03:30	Aotus nancymaae	Nancy Ma's night monkey	Night Monkey	NWM	MHC-DRB
Aona-DRB3_06:02:02	Aotus nancymaae	Nancy Ma's night monkey	Night Monkey	NWM	MHC-DRB
Aovo-DRB_W110:01	Aotus vociferans	Spix's night monkey	Night Monkey	NWM	MHC-DRB
Cadr-DPB_XM_010994619.2	Camelus dromedarius	Dromedary camel	Artiodactyla	Laurasiatheria	MHC-DPB
Caja-DMB_NC_048386.1:c37941038-37933532	Callithrix jacchus	Common marmoset	Marmoset	NWM	MHC-DMB
Caja-DOB_NC_071445.1:c37186157-37171473	Callithrix jacchus	Common marmoset	Marmoset	NWM	MHC-DOB
Caja-DPB1_27:01	Callithrix jacchus	Common marmoset	Marmoset	NWM	MHC-DPB
Caja-DQB_XM_008994221.3	Callithrix jacchus	Common marmoset	Marmoset	NWM	MHC-DQB
Caja-DQB1_23:01	Callithrix jacchus	Common marmoset	Marmoset	NWM	MHC-DQB
Caja-DRB_W012:01:01	Callithrix jacchus	Common marmoset	Marmoset	NWM	MHC-DRB
Caja-DRB1_03:01	Callithrix jacchus	Common marmoset	Marmoset	NWM	MHC-DRB
Casy-DMB_NW_007256124.1:2683-38854	Carlito syrichta	Philippine tarsier	Tarsier	Tarsier	MHC-DMB
Casy-DOB_NW_007256124.1:147978-168561	Carlito syrichta	Philippine tarsier	Tarsier	Tarsier	MHC-DOB
Casy-DPB_XM_021713315.1	Carlito syrichta	Philippine tarsier	Tarsier	Tarsier	MHC-DPB
Casy-DQB_XM_008064529.1	Carlito syrichta	Philippine tarsier	Tarsier	Tarsier	MHC-DQB
Casy-DRB_NW_007252749.1:21802-34728	Carlito syrichta	Philippine tarsier	Tarsier	Tarsier	MHC-DRB
Ceat-DMB_NW_012003958.1:173585-180868	Cercocebus atys	Sooty mangabey	Mangabey	OWM	MHC-DMB
Ceat-DOB_NW_012003958.1:312849-317123	Cercocebus atys	Sooty mangabey	Mangabey	OWM	MHC-DOB
Ceat-DPB_XM_012036392.1	Cercocebus atys	Sooty mangabey	Mangabey	OWM	MHC-DPB
Ceat-DPB_XM_012077003.1	Cercocebus atys	Sooty mangabey	Mangabey	OWM	MHC-DPB
Ceat-DQB_XM_012036417.1	Cercocebus atys	Sooty mangabey	Mangabey	OWM	MHC-DQB
Ceat-DRB_NW_012003702.1:3647-31400	Cercocebus atys	Sooty mangabey	Mangabey	OWM	MHC-DRB
Ceim-DMB_NW_016107339.1:13253259-13260254	Cebus imitator	Panamanian white-faced capuchin	Capuchin	NWM	MHC-DMB
Ceim-DOB_NW_016107339.1:13390915-13398102	Cebus imitator	Panamanian white-faced capuchin	Capuchin	NWM	MHC-DOB
Ceim-DPB_XM_017522707.2	Cebus imitator	Panamanian white-faced capuchin	Capuchin	NWM	MHC-DPB
Ceim-DQB_XM_017522734.2	Cebus imitator	Panamanian white-faced capuchin	Capuchin	NWM	MHC-DQB
Ceim-DQB_XM_037736294.1	Cebus imitator	Panamanian white-faced capuchin	Capuchin	NWM	MHC-DQB
Ceim-DRB_XM_017522742.2	Cebus imitator	Panamanian white-faced capuchin	Capuchin	NWM	MHC-DRB
Chdi-DMB_NC_051313.1:118889695-118896444	Choloepus didactylus	Linnaeus's two-toed sloth	Xenarthra	Atlantogenata	MHC-DMB
Chdi-DOB_NC_051313.1:118996331-119001888	Choloepus didactylus	Linnaeus's two-toed sloth	Xenarthra	Atlantogenata	MHC-DOB
Chdi-DPB_XM_037842760.1	Choloepus didactylus	Linnaeus's two-toed sloth	Xenarthra	Atlantogenata	MHC-DPB
Chdi-DQB_NC_051313.1:119102070-119109270	Choloepus didactylus	Linnaeus's two-toed sloth	Xenarthra	Atlantogenata	MHC-DQB
Chsa-DMB_XM_007972986.2	Chlorocebus sabaeus	Green monkey	Green Monkey	OWM	MHC-DMB
Chsa-DOB_XM_007972993.2	Chlorocebus sabaeus	Green monkey	Green Monkey	OWM	MHC-DOB
Chsa-DPB1_09:01	Chlorocebus sabaeus	Green monkey	Green Monkey	OWM	MHC-DPB
Chsa-DQB1_06:01	Chlorocebus sabaeus	Green monkey	Green Monkey	OWM	MHC-DQB
Chsa-DRB_W007:01	Chlorocebus sabaeus	Green monkey	Green Monkey	OWM	MHC-DRB
Chsa-DRB_XR_005239432.1	Chlorocebus sabaeus	Green monkey	Green Monkey	OWM	MHC-DRB
Chsa-DRB1_03:01	Chlorocebus sabaeus	Green monkey	Green Monkey	OWM	MHC-DRB
Chsa-DRB5_01:01	Chlorocebus sabaeus	Green monkey	Green Monkey	OWM	MHC-DRB
Coan-DMB_NW_012115555.1:c1730572-1719510	Colobus angolensis	Angola colobus	Colobus	OWM	MHC-DMB
Coan-DOB_NW_012115555.1:c1581924-1577636	Colobus angolensis	Angola colobus	Colobus	OWM	MHC-DOB
Coan-DPB_XM_011944828.1	Colobus angolensis	Angola colobus	Colobus	OWM	MHC-DPB
Coan-DQB_XM_011944807.1	Colobus angolensis	Angola colobus	Colobus	OWM	MHC-DQB
Cocr-DMB_NW_004567102.1:c1079651-1051832	Condylura cristata	Star-nosed mole	Mole	Laurasiatheria	MHC-DMB
Cocr-DQB_XM_004673968.2	Condylura cristata	Star-nosed mole	Mole	Laurasiatheria	MHC-DQB
Cocr-DRB_NW_004567102.1:c717553-702543	Condylura cristata	Star-nosed mole	Mole	Laurasiatheria	MHC-DRB
Ecte-DRB_XM_045294890.1	Echinops telfairi	Lesser hedgehog tenrec	Afrotheria	Atlantogenata	MHC-DRB
Eled-DPB_XM_006882196.1	Elephantulus edwardii	Cape elephant shrew	Afrotheria	Atlantogenata	MHC-DPB
Epfu-DMB_NW_007370916.1:780810-786049	Eptesicus fuscus	Big brown bat	Bat	Laurasiatheria	MHC-DMB
Epfu-DQB_XM_028138744.1	Eptesicus fuscus	Big brown bat	Bat	Laurasiatheria	MHC-DQB
Epfu-DRB_XM_008157400.2	Eptesicus fuscus	Big brown bat	Bat	Laurasiatheria	MHC-DRB
Euju-DQB_XM_028120589.1	Eumetopias jubatus	Steller sea lion	Ferungulata	Laurasiatheria	MHC-DQB
Gava-DMB_NW_007730186.1:c29763-23611	Galeopterus variegatus	Sunda flying lemur	Flying Lemur	Flying Lemur	MHC-DMB
Gava-DOB_NW_007734874.1:c78604-74501	Galeopterus variegatus	Sunda flying lemur	Flying Lemur	Flying Lemur	MHC-DOB
Gava-DPB_XM_008586674.1	Galeopterus variegatus	Sunda flying lemur	Flying Lemur	Flying Lemur	MHC-DPB
Gava-DRB_NW_007768077.1:c4865-2637	Galeopterus variegatus	Sunda flying lemur	Flying Lemur	Flying Lemur	MHC-DRB
Gogo-DMB_01:01:01	Gorilla gorilla	Western gorilla	Gorilla	Gorilla	MHC-DMB
Gogo-DOB_NC_044608.1:c32883878-32879583	Gorilla gorilla	Western gorilla	Gorilla	Gorilla	MHC-DOB
Gogo-DPB1_01:01	Gorilla gorilla	Western gorilla	Gorilla	Gorilla	MHC-DPB
Gogo-DQB_XM_004043777.3	Gorilla gorilla	Western gorilla	Gorilla	Gorilla	MHC-DQB
Gogo-DQB1_02:02	Gorilla gorilla	Western gorilla	Gorilla	Gorilla	MHC-DQB
Gogo-DRB1_03:07	Gorilla gorilla	Western gorilla	Gorilla	Gorilla	MHC-DRB
Gogo-DRB3_01:01	Gorilla gorilla	Western gorilla	Gorilla	Gorilla	MHC-DRB
Gogo-DRB5_01:01	Gorilla gorilla	Western gorilla	Gorilla	Gorilla	MHC-DRB
Gogo-DRB6_01:02N	Gorilla gorilla	Western gorilla	Gorilla	Gorilla	MHC-DRB
HLA-DMB_01:01:01:01	Homo sapiens	Human	Human	Human	MHC-DMB
HLA-DOB_01:01:01:01	Homo sapiens	Human	Human	Human	MHC-DOB
HLA-DPB1_01:01:01:01	Homo sapiens	Human	Human	Human	MHC-DPB
HLA-DPB2_01:01:01	Homo sapiens	Human	Human	Human	MHC-DPB
HLA-DQB1_02:01:01:01	Homo sapiens	Human	Human	Human	MHC-DQB
HLA-DQB2_01:01:01:01	Homo sapiens	Human	Human	Human	MHC-DQB
HLA-DRB1_01:01:01:01	Homo sapiens	Human	Human	Human	MHC-DRB
HLA-DRB2_01:01	Homo sapiens	Human	Human	Human	MHC-DRB
HLA-DRB3_01:01:02:01	Homo sapiens	Human	Human	Human	MHC-DRB
HLA-DRB4_01:01:01:01	Homo sapiens	Human	Human	Human	MHC-DRB
HLA-DRB5_01:01:01:01	Homo sapiens	Human	Human	Human	MHC-DRB
HLA-DRB6_02:01	Homo sapiens	Human	Human	Human	MHC-DRB
HLA-DRB7_01:01:01	Homo sapiens	Human	Human	Human	MHC-DRB
HLA-DRB8_01:01	Homo sapiens	Human	Human	Human	MHC-DRB
HLA-DRB9_01:01:01:01	Homo sapiens	Human	Human	Human	MHC-DRB
Hymo-DMB_NW_022611662.1:c31425517-31419214	Hylobates moloch	Silvery gibbon	Gibbon	Gibbon	MHC-DMB
Hymo-DOB_NW_022611662.1:c31296597-31292308	Hylobates moloch	Silvery gibbon	Gibbon	Gibbon	MHC-DOB
Hymo-DPB_NW_022611662.1:31562380-31572634	Hylobates moloch	Silvery gibbon	Gibbon	Gibbon	MHC-DPB
Hymo-DQB_NW_022611662.1:c31149347-31039135	Hylobates moloch	Silvery gibbon	Gibbon	Gibbon	MHC-DQB
Hymo-DQB_NW_022611662.1:c31243759-31236349	Hylobates moloch	Silvery gibbon	Gibbon	Gibbon	MHC-DQB
Hymo-DRB_NW_022611662.1:c31076493-30954697	Hylobates moloch	Silvery gibbon	Gibbon	Gibbon	MHC-DRB
Leca-DMB_NC_059129.1:c43075689-43065811	Lemur catta	Ring-tailed lemur	Lemur	Strepsirrhini	MHC-DMB
Leca-DOB_NC_059129.1:c42969297-42965140	Lemur catta	Ring-tailed lemur	Lemur	Strepsirrhini	MHC-DOB
Leca-DPB_XM_045541814.1	Lemur catta	Ring-tailed lemur	Lemur	Strepsirrhini	MHC-DPB
Leca-DQB_NC_059129.1:c42894268-42888781	Lemur catta	Ring-tailed lemur	Lemur	Strepsirrhini	MHC-DQB
Leca-DRB_NC_059129.1:c42816156-42804972	Lemur catta	Ring-tailed lemur	Lemur	Strepsirrhini	MHC-DRB
Mafa-DMB_03:02:01:01	Macaca fascicularis	Crab-eating macaque	Macaque	OWM	MHC-DMB
Mafa-DOB_01:04:03:01	Macaca fascicularis	Crab-eating macaque	Macaque	OWM	MHC-DOB
Mafa-DPB1_09:02:01:01	Macaca fascicularis	Crab-eating macaque	Macaque	OWM	MHC-DPB
Mafa-DPB2_01:01:01:01N	Macaca fascicularis	Crab-eating macaque	Macaque	OWM	MHC-DPB
Mafa-DQB1_16:01:01:01	Macaca fascicularis	Crab-eating macaque	Macaque	OWM	MHC-DQB
Mafa-DRB_W049:01:01:01	Macaca fascicularis	Crab-eating macaque	Macaque	OWM	MHC-DRB
Mafa-DRB1_10:02:01:01	Macaca fascicularis	Crab-eating macaque	Macaque	OWM	MHC-DRB
Mafa-DRB3_04:01	Macaca fascicularis	Crab-eating macaque	Macaque	OWM	MHC-DRB
Mafa-DRB4_01:01	Macaca fascicularis	Crab-eating macaque	Macaque	OWM	MHC-DRB
Mafa-DRB5_03:01:01	Macaca fascicularis	Crab-eating macaque	Macaque	OWM	MHC-DRB
Mafa-DRB6_01:01	Macaca fascicularis	Crab-eating macaque	Macaque	OWM	MHC-DRB
Mafa-DRB9_01:01	Macaca fascicularis	Crab-eating macaque	Macaque	OWM	MHC-DRB
Maja-DMB_NW_023435934.1:7904761-7909973	Manis javanica	Sunda pangolin	Ferungulata	Laurasiatheria	MHC-DMB
Maja-DOB_NW_023450604.1:799438-805167	Manis javanica	Sunda pangolin	Ferungulata	Laurasiatheria	MHC-DOB
Male-DPB_XM_011976671.1	Mandrillus leucophaeus	Drill	Drill	OWM	MHC-DPB
Male-DRB_XM_011975423.1	Mandrillus leucophaeus	Drill	Drill	OWM	MHC-DRB
Malo-DMB_03:01:01	Macaca leonina	Northern pig-tailed macaque	Macaque	OWM	MHC-DMB
Malo-DOB_01:01:01	Macaca leonina	Northern pig-tailed macaque	Macaque	OWM	MHC-DOB
Malo-DPB1_02:01	Macaca leonina	Northern pig-tailed macaque	Macaque	OWM	MHC-DPB
Malo-DQB1_06:01	Macaca leonina	Northern pig-tailed macaque	Macaque	OWM	MHC-DQB
Malo-DRB_W002:01	Macaca leonina	Northern pig-tailed macaque	Macaque	OWM	MHC-DRB
Malo-DRB1_03:01	Macaca leonina	Northern pig-tailed macaque	Macaque	OWM	MHC-DRB
Malo-DRB3_04:01	Macaca leonina	Northern pig-tailed macaque	Macaque	OWM	MHC-DRB
Mamo-DPB_XM_046464516.1	Marmota monax	Groundhog	Rodent	Glires	MHC-DPB
Mamu-DMB_XM_028846604.1	Macaca mulatta	Rhesus macaque	Macaque	OWM	MHC-DMB
Mamu-DOB_NC_041757.1:136716221-136720516	Macaca mulatta	Rhesus macaque	Macaque	OWM	MHC-DOB
Mamu-DPB1_01:01	Macaca mulatta	Rhesus macaque	Macaque	OWM	MHC-DPB
Mamu-DPB2_01:01	Macaca mulatta	Rhesus macaque	Macaque	OWM	MHC-DPB
Mamu-DQB1_06:01	Macaca mulatta	Rhesus macaque	Macaque	OWM	MHC-DQB
Mamu-DRB_W002:01:01:01	Macaca mulatta	Rhesus macaque	Macaque	OWM	MHC-DRB
Mamu-DRB1_03:03:01:01	Macaca mulatta	Rhesus macaque	Macaque	OWM	MHC-DRB
Mamu-DRB3_04:05:01:01	Macaca mulatta	Rhesus macaque	Macaque	OWM	MHC-DRB
Mamu-DRB4_01:02	Macaca mulatta	Rhesus macaque	Macaque	OWM	MHC-DRB
Mamu-DRB5_03:01:01:01	Macaca mulatta	Rhesus macaque	Macaque	OWM	MHC-DRB
Mane-DMB_NW_012015688.1:c522463-515175	Macaca nemestrina	Southern pig-tailed macaque	Macaque	OWM	MHC-DMB
Mane-DOB_NW_012015688.1:c377941-373646	Macaca nemestrina	Southern pig-tailed macaque	Macaque	OWM	MHC-DOB
Mane-DPB1_01:01:01	Macaca nemestrina	Southern pig-tailed macaque	Macaque	OWM	MHC-DPB
Mane-DQB1_06:01	Macaca nemestrina	Southern pig-tailed macaque	Macaque	OWM	MHC-DQB
Mane-DRB_W001:03	Macaca nemestrina	Southern pig-tailed macaque	Macaque	OWM	MHC-DRB
Mane-DRB1_03:02	Macaca nemestrina	Southern pig-tailed macaque	Macaque	OWM	MHC-DRB
Math-DMB_NC_065581.1:c33738468-33728704	Macaca thibetana	Tibetan macaque	Macaque	OWM	MHC-DMB
Math-DOB_NC_065581.1:c33600672-33596397	Macaca thibetana	Tibetan macaque	Macaque	OWM	MHC-DOB
Math-DPB_XM_050787821.1	Macaca thibetana	Tibetan macaque	Macaque	OWM	MHC-DPB
Math-DPB_XM_050787907.1	Macaca thibetana	Tibetan macaque	Macaque	OWM	MHC-DPB
Math-DQB1_06:05	Macaca thibetana	Tibetan macaque	Macaque	OWM	MHC-DQB
Math-DRB_XR_007725230.1	Macaca thibetana	Tibetan macaque	Macaque	OWM	MHC-DRB
Mian-DOB_NW_025578523.1:c26256683-26250570	Mirounga angustirostris	Northern elephant seal	Ferungulata	Laurasiatheria	MHC-DOB
Mian-DRB_XM_045872065.1	Mirounga angustirostris	Northern elephant seal	Ferungulata	Laurasiatheria	MHC-DRB
Mimu-DMB_NC_033665.1:c2984464-2974723	Microcebus murinus	Gray mouse lemur	Lemur	Strepsirrhini	MHC-DMB
Mimu-DOB_NC_033665.1:4031051-4037414	Microcebus murinus	Gray mouse lemur	Lemur	Strepsirrhini	MHC-DOB
Mimu-DPB_NC_033665.1:3082962-3099391	Microcebus murinus	Gray mouse lemur	Lemur	Strepsirrhini	MHC-DPB
Mimu-DQB_NC_033665.1:4148100-4154417	Microcebus murinus	Gray mouse lemur	Lemur	Strepsirrhini	MHC-DQB
Mimu-DRB_NC_033665.1:c4556325-4552914	Microcebus murinus	Gray mouse lemur	Lemur	Strepsirrhini	MHC-DRB
Nole-DMB_NC_044402.1:c53959023-53952735	Nomascus leucogenys	Northern white-cheeked gibbon	Gibbon	Gibbon	MHC-DMB
Nole-DOB_NC_044402.1:c53830955-53826723	Nomascus leucogenys	Northern white-cheeked gibbon	Gibbon	Gibbon	MHC-DOB
Nole-DPB_XM_003272163.4	Nomascus leucogenys	Northern white-cheeked gibbon	Gibbon	Gibbon	MHC-DPB
Nole-DQB_XM_012503121.2	Nomascus leucogenys	Northern white-cheeked gibbon	Gibbon	Gibbon	MHC-DQB
Nole-DQB_XM_012503126.2	Nomascus leucogenys	Northern white-cheeked gibbon	Gibbon	Gibbon	MHC-DQB
Nyco-DPB_XM_053601193.1	Nycticebus coucang	Sunda slow loris	Loris	Strepsirrhini	MHC-DPB
Occu-DOB_NW_024466443.1:c27860-22907	Ochotona curzoniae	Plateau pika	Pika	Glires	MHC-DOB
Occu-DPB_XM_040983162.1	Ochotona curzoniae	Plateau pika	Pika	Glires	MHC-DPB
Ocpr-DMB_NC_050547.1:c31295160-31288608	Ochotona princeps	American pika	Pika	Glires	MHC-DMB
Ocpr-DQB_XM_012928486.1	Ochotona princeps	American pika	Pika	Glires	MHC-DQB
Ocpr-DRB_XM_004590445.1	Ochotona princeps	American pika	Pika	Glires	MHC-DRB
Oraf-DOB_NW_006922902.1:96323-100994	Orycteropus afer	Aardvark	Afrotheria	Atlantogenata	MHC-DOB
Oraf-DQB_XM_007951440.2	Orycteropus afer	Aardvark	Afrotheria	Atlantogenata	MHC-DQB
Otga-DMB_NW_003852426.1:c3833788-3826085	Otolemur garnettii	Northern greater galago	Galago	Strepsirrhini	MHC-DMB
Otga-DOB_NW_003852426.1:c3716126-3711739	Otolemur garnettii	Northern greater galago	Galago	Strepsirrhini	MHC-DOB
Otga-DPB_XM_012804803.2	Otolemur garnettii	Northern greater galago	Galago	Strepsirrhini	MHC-DPB
Otga-DQB_XM_003789293.3	Otolemur garnettii	Northern greater galago	Galago	Strepsirrhini	MHC-DQB
Otga-DRB_NW_003852426.1:c3566025-3555615	Otolemur garnettii	Northern greater galago	Galago	Strepsirrhini	MHC-DRB
Paan-DMB_NC_044981.1:c31257697-31250537	Papio anubis	Olive baboon	Baboon	OWM	MHC-DMB
Paan-DPB1_03:01:01	Papio anubis	Olive baboon	Baboon	OWM	MHC-DPB
Paan-DQB1_06:01	Papio anubis	Olive baboon	Baboon	OWM	MHC-DQB
Paha-DQB1_06:01	Papio hamadryas	Hamadryas baboon	Baboon	OWM	MHC-DQB
Papa-DMB_01:01	Pan paniscus	Bonobo	Chimpanzee	Chimpanzee	MHC-DMB
Papa-DOB_NC_048245.1:c32387377-32381463	Pan paniscus	Bonobo	Chimpanzee	Chimpanzee	MHC-DOB
Papa-DPB_XM_003808595.3	Pan paniscus	Bonobo	Chimpanzee	Chimpanzee	MHC-DPB
Papa-DPB_XM_034961827.1	Pan paniscus	Bonobo	Chimpanzee	Chimpanzee	MHC-DPB
Papa-DQB_XM_003808610.3	Pan paniscus	Bonobo	Chimpanzee	Chimpanzee	MHC-DQB
Papa-DQB_XM_008960675.2	Pan paniscus	Bonobo	Chimpanzee	Chimpanzee	MHC-DQB
Papa-DRB_NC_048245.1:c32174945-32161609	Pan paniscus	Bonobo	Chimpanzee	Chimpanzee	MHC-DRB
Patr-DMB_01:01	Pan troglodytes	Chimpanzee	Chimpanzee	Chimpanzee	MHC-DMB
Patr-DOB_NC_036885.1:c32329441-32323558	Pan troglodytes	Chimpanzee	Chimpanzee	Chimpanzee	MHC-DOB
Patr-DPB1_01:07	Pan troglodytes	Chimpanzee	Chimpanzee	Chimpanzee	MHC-DPB
Patr-DQB1_03:02:01:01	Pan troglodytes	Chimpanzee	Chimpanzee	Chimpanzee	MHC-DQB
Patr-DRB1_02:01:01:01	Pan troglodytes	Chimpanzee	Chimpanzee	Chimpanzee	MHC-DRB
Patr-DRB3_01:02:01:01	Pan troglodytes	Chimpanzee	Chimpanzee	Chimpanzee	MHC-DRB
Patr-DRB4_02:01:01:01	Pan troglodytes	Chimpanzee	Chimpanzee	Chimpanzee	MHC-DRB
Patr-DRB5_01:01	Pan troglodytes	Chimpanzee	Chimpanzee	Chimpanzee	MHC-DRB
Patr-DRB6_01:05N	Pan troglodytes	Chimpanzee	Chimpanzee	Chimpanzee	MHC-DRB
Patr-DRB7_01:01:01:01N	Pan troglodytes	Chimpanzee	Chimpanzee	Chimpanzee	MHC-DRB
Piku-DPB_XM_036414706.2	Pipistrellus kuhlii	Kuhl's pipistrelle	Bat	Laurasiatheria	MHC-DPB
Pite-DMB_NC_045438.1:135861889-135869220	Piliocolobus tephrosceles	Ugandan red colobus	Colobus	OWM	MHC-DMB
Pite-DOB_NC_045438.1:135995225-136000352	Piliocolobus tephrosceles	Ugandan red colobus	Colobus	OWM	MHC-DOB
Pite-DPB_NC_045438.1:c135729803-135719305	Piliocolobus tephrosceles	Ugandan red colobus	Colobus	OWM	MHC-DPB
Pite-DQB_XM_026451062.2	Piliocolobus tephrosceles	Ugandan red colobus	Colobus	OWM	MHC-DQB
Pite-DRB_NC_045438.1:c137270210-137205041	Piliocolobus tephrosceles	Ugandan red colobus	Colobus	OWM	MHC-DRB
Poab-DMB_NC_036909.1:c33265593-33259145	Pongo abelii	Sumatran orangutan	Orangutan	Orangutan	MHC-DMB
Poab-DOB_NC_036909.1:c33134083-33130348	Pongo abelii	Sumatran orangutan	Orangutan	Orangutan	MHC-DOB
Poab-DPB_NC_036909.1:33437311-33454079	Pongo abelii	Sumatran orangutan	Orangutan	Orangutan	MHC-DPB
Poab-DPB1_01:01	Pongo abelii	Sumatran orangutan	Orangutan	Orangutan	MHC-DPB
Poab-DQB_XM_002809116.3	Pongo abelii	Sumatran orangutan	Orangutan	Orangutan	MHC-DQB
Poab-DQB1_03:01	Pongo abelii	Sumatran orangutan	Orangutan	Orangutan	MHC-DQB
Poab-DRB_NW_019939309.1:c96247-94037	Pongo abelii	Sumatran orangutan	Orangutan	Orangutan	MHC-DRB
Poab-DRB_W114:01	Pongo abelii	Sumatran orangutan	Orangutan	Orangutan	MHC-DRB
Poab-DRB1_08:01	Pongo abelii	Sumatran orangutan	Orangutan	Orangutan	MHC-DRB
Poab-DRB3_02:01	Pongo abelii	Sumatran orangutan	Orangutan	Orangutan	MHC-DRB
Poab-DRB5_01:01	Pongo abelii	Sumatran orangutan	Orangutan	Orangutan	MHC-DRB
Popy-DMB_02:01	Pongo pygmaeus	Bornean orangutan	Orangutan	Orangutan	MHC-DMB
Popy-DPB1_01:01	Pongo pygmaeus	Bornean orangutan	Orangutan	Orangutan	MHC-DPB
Popy-DQB1_06:03	Pongo pygmaeus	Bornean orangutan	Orangutan	Orangutan	MHC-DQB
Popy-DRB_W113:01	Pongo pygmaeus	Bornean orangutan	Orangutan	Orangutan	MHC-DRB
Popy-DRB1_08:01	Pongo pygmaeus	Bornean orangutan	Orangutan	Orangutan	MHC-DRB
Popy-DRB5_06:04	Pongo pygmaeus	Bornean orangutan	Orangutan	Orangutan	MHC-DRB
Popy-DRB6_02:02N	Pongo pygmaeus	Bornean orangutan	Orangutan	Orangutan	MHC-DRB
Prco-DMB_NW_012153441.1:235888-242767	Propithecus coquereli	Coquerel's sifaka	Sifaka	Strepsirrhini	MHC-DMB
Prco-DOB_NW_012153441.1:361205-365982	Propithecus coquereli	Coquerel's sifaka	Sifaka	Strepsirrhini	MHC-DOB
Prco-DQB_XM_012661810.1	Propithecus coquereli	Coquerel's sifaka	Sifaka	Strepsirrhini	MHC-DQB
Ptva-DOB_NW_011889006.1:c207991-200586	Pteropus vampyrus	Large flying fox	Bat	Laurasiatheria	MHC-DOB
Puco-DMB_NW_020339445.1:119172818-119178309	Puma concolor	Cougar	Ferungulata	Laurasiatheria	MHC-DMB
Puco-DPB_XM_025925374.1	Puma concolor	Cougar	Ferungulata	Laurasiatheria	MHC-DPB
Rano-Bb_l	Rattus norvegicus	Brown rat	Rodent	Glires	MHC-DQB
Rano-Db1_a	Rattus norvegicus	Brown rat	Rodent	Glires	MHC-DRB
Rano-Db2_n	Rattus norvegicus	Brown rat	Rodent	Glires	MHC-DRB
Rano-DMb_n	Rattus norvegicus	Brown rat	Rodent	Glires	MHC-DMB
Rano-DOb_n	Rattus norvegicus	Brown rat	Rodent	Glires	MHC-DOB
Rhbi-DMB_NW_016813514.1:119927-127277	Rhinopithecus bieti	Black-and-white snub-nosed monkey	Snub-Nosed Monkey	OWM	MHC-DMB
Rhbi-DOB_NW_016813514.1:253943-258508	Rhinopithecus bieti	Black-and-white snub-nosed monkey	Snub-Nosed Monkey	OWM	MHC-DOB
Rhro-DMB_NC_044552.1:c26479133-26471787	Rhinopithecus roxellana	Golden snub-nosed monkey	Snub-Nosed Monkey	OWM	MHC-DMB
Rhro-DOB_NC_044552.1:c26343555-26339275	Rhinopithecus roxellana	Golden snub-nosed monkey	Snub-Nosed Monkey	OWM	MHC-DOB
Rhro-DPB_XM_010357877.2	Rhinopithecus roxellana	Golden snub-nosed monkey	Snub-Nosed Monkey	OWM	MHC-DPB
Rhro-DQB_XM_010378013.2	Rhinopithecus roxellana	Golden snub-nosed monkey	Snub-Nosed Monkey	OWM	MHC-DQB
Rhro-DRB_NC_044552.1:c26153554-26139373	Rhinopithecus roxellana	Golden snub-nosed monkey	Snub-Nosed Monkey	OWM	MHC-DRB
Saap-DMB_NW_022437023.1:c422096-414892	Sapajus apella	Tufted capuchin	Capuchin	NWM	MHC-DMB
Saap-DPB_XM_032253358.1	Sapajus apella	Tufted capuchin	Capuchin	NWM	MHC-DPB
Saap-DQB_XM_032253344.1	Sapajus apella	Tufted capuchin	Capuchin	NWM	MHC-DQB
Saap-DQB_XM_032273156.1	Sapajus apella	Tufted capuchin	Capuchin	NWM	MHC-DQB
Saap-DRB_XM_032272368.1	Sapajus apella	Tufted capuchin	Capuchin	NWM	MHC-DRB
Sabo-DMB_NW_024100919.1:c96723927-96716913	Saimiri boliviensis	Black-capped squirrel monkey	Squirrel Monkey	NWM	MHC-DMB
Sabo-DOB_NW_024100919.1:129861340-129864422	Saimiri boliviensis	Black-capped squirrel monkey	Squirrel Monkey	NWM	MHC-DOB
Sabo-DPB_XM_010334007.2	Saimiri boliviensis	Black-capped squirrel monkey	Squirrel Monkey	NWM	MHC-DPB
Sabo-DQB_XM_010337168.1	Saimiri boliviensis	Black-capped squirrel monkey	Squirrel Monkey	NWM	MHC-DQB
Sabo-DQB_XM_010337205.2	Saimiri boliviensis	Black-capped squirrel monkey	Squirrel Monkey	NWM	MHC-DQB
Sala-DRB_W076:01	Saguinus labiatus	White-lipped tamarin	Tamarin	NWM	MHC-DRB
Sala-DRB1_03:01	Saguinus labiatus	White-lipped tamarin	Tamarin	NWM	MHC-DRB
Saoe-DPB1_30:01:01	Saguinus oedipus	Cotton-top tamarin	Tamarin	NWM	MHC-DPB
Saoe-DRB5_07:01	Saguinus oedipus	Cotton-top tamarin	Tamarin	NWM	MHC-DRB
SLA-DMB_01:01	Sus scrofa	Wild boar	Artiodactyla	Laurasiatheria	MHC-DMB
SLA-DOB1_01:01	Sus scrofa	Wild boar	Artiodactyla	Laurasiatheria	MHC-DOB
SLA-DQB1_01:01	Sus scrofa	Wild boar	Artiodactyla	Laurasiatheria	MHC-DQB
SLA-DRB1_01:01	Sus scrofa	Wild boar	Artiodactyla	Laurasiatheria	MHC-DRB
SLA-DRB2_01:01	Sus scrofa	Wild boar	Artiodactyla	Laurasiatheria	MHC-DRB
SLA-DRB3_01:01	Sus scrofa	Wild boar	Artiodactyla	Laurasiatheria	MHC-DRB
SLA-DRB4_01:01	Sus scrofa	Wild boar	Artiodactyla	Laurasiatheria	MHC-DRB
SLA-DRB5_01:01	Sus scrofa	Wild boar	Artiodactyla	Laurasiatheria	MHC-DRB
Thge-DMB_NC_037671.1:c35243875-35236839	Theropithecus gelada	Gelada	Gelada	OWM	MHC-DMB
Thge-DOB_NC_037671.1:c35111092-35106805	Theropithecus gelada	Gelada	Gelada	OWM	MHC-DOB
Thge-DPB_XM_025381296.1	Theropithecus gelada	Gelada	Gelada	OWM	MHC-DPB
Thge-DQB_XM_025384045.1	Theropithecus gelada	Gelada	Gelada	OWM	MHC-DQB
Thge-DRB_NC_037671.1:33542274-33555753	Theropithecus gelada	Gelada	Gelada	OWM	MHC-DRB
Thge-DRB_XM_025382051.1	Theropithecus gelada	Gelada	Gelada	OWM	MHC-DRB
Trfr-DMB_NW_022681455.1:c32857469-32850135	Trachypithecus francoisi	Francois' langur	Langur	OWM	MHC-DMB
Trfr-DOB_NW_022681455.1:c32715002-32710733	Trachypithecus francoisi	Francois' langur	Langur	OWM	MHC-DOB
Trfr-DPB_XM_033216755.1	Trachypithecus francoisi	Francois' langur	Langur	OWM	MHC-DPB
Trfr-DPB_XR_004438647.1	Trachypithecus francoisi	Francois' langur	Langur	OWM	MHC-DPB
Trfr-DQB_NW_022681455.1:c32611726-32598940	Trachypithecus francoisi	Francois' langur	Langur	OWM	MHC-DQB
Trfr-DRB_NW_022681455.1:c32512053-32497954	Trachypithecus francoisi	Francois' langur	Langur	OWM	MHC-DRB
Trma-DPB_NW_004444318.1:c10787-283	Trichechus manatus	West Indian manatee	Afrotheria	Atlantogenata	MHC-DPB
Tuch-DMB_NW_006203493.1:237668-246934	Tupaia chinensis	Chinese tree shrew	Tree Shrew	Treeshrew	MHC-DMB
Tuch-DOB_NW_006204734.1:c2353-25	Tupaia chinensis	Chinese tree shrew	Tree Shrew	Treeshrew	MHC-DOB
Tuch-DPB_XM_027766718.1	Tupaia chinensis	Chinese tree shrew	Tree Shrew	Treeshrew	MHC-DPB
Tuch-DQB_XM_027766437.1	Tupaia chinensis	Chinese tree shrew	Tree Shrew	Treeshrew	MHC-DQB
